# Widespread associations between grey matter structure and the human phenome

**DOI:** 10.1101/696864

**Authors:** Baptiste Couvy-Duchesne, Lachlan T. Strike, Futao Zhang, Yan Holtz, Zhili Zheng, Kathryn E. Kemper, Loic Yengo, Olivier Colliot, Margaret J. Wright, Naomi R. Wray, Jian Yang, Peter M. Visscher

**Affiliations:** Institute for Molecular Bioscience, the University of Queensland, 4072 St Lucia, QLD, Australia; Queensland Brain Institute, the University of Queensland, 4072 St Lucia, QLD, Australia; Institute for Advanced Research, Wenzhou Medical University, Wenzhou, Zhejiang 325027, China; Inria, ARAMIS Project-team, 75013, Paris, France; Institut du Cerveau et de la Moelle épinière, 75013, Paris, France; Inserm, U1127, 75013, Paris, France; CNRS, UMR 7225, 75013, Paris, France; Sorbonne Universitee, 75013, Paris, France; Centre for Advanced Imaging, the University of Queensland, 4072 St Lucia, QLD, Australia

## Abstract

The recent availability of large-scale neuroimaging cohorts (here the UK Biobank [UKB] and the Human Connectome Project [HCP]) facilitates deeper characterisation of the relationship between phenotypic and brain architecture variation in humans. We tested the association between 654,386 vertex-wise measures of cortical and subcortical morphology (from T1w and T2w MRI images) and behavioural, cognitive, psychiatric and lifestyle data. We found a significant association of grey-matter structure with 58 out of 167 UKB phenotypes spanning substance use, blood assay results, education or income level, diet, depression, being a twin as well as cognition domains (UKB discovery sample: N=9,888). Twenty-three of the 58 associations replicated (UKB replication sample: N=4,561; HCP, N=1,110). In addition, differences in body size (height, weight, BMI, waist and hip circumference, body fat percentage) could account for a substantial proportion of the association, providing possible insight into previous MRI case-control studies for psychiatric disorders where case status is associated with body mass index. Using the same linear mixed model, we showed that most of the associated characteristics (e.g. age, sex, body size, diabetes, being a twin, maternal smoking, body size) could be significantly predicted using all the brain measurements in out-of-sample prediction. Finally, we demonstrated other applications of our approach including a Region Of Interest (ROI) analysis that retain the vertex-wise complexity and ranking of the information contained across MRI processing options.

**Highlights:**

- Our linear mixed model approach unifies association and prediction analyses for highly dimensional vertex-wise MRI data
- Grey-matter structure is associated with measures of substance use, blood assay results, education or income level, diet, depression, being a twin as well as cognition domains
- Body size (height, weight, BMI, waist and hip circumference) is an important source of covariation between the phenome and grey-matter structure
- Grey-matter scores quantify grey-matter based risk for the associated traits and allow to study phenotypes not collected
- The most general cortical processing (“fsaverage” mesh with no smoothing) maximises the brain-morphometricity for all UKB phenotypes
