## Supplementary material for "Widespread associations between grey matter structure and the human phenome": Dataset S2

### Sheet: Table1_PopDescription_missingVa
HCP variable name	Category	Phenotype	Levels of categorical variables	Final sample description	Excluded by QC
				mean (SD); N or %; N	mean (SD); N or %; N	t-test; p-value or chi2; p-value	F Test statistic, p-value
Hematocrit_1	Blood assay	Hematocrit level 1		43.3 (4.79) ; 994	44 (4.96) ; 23	0.626 ; 0.538	0.932 ; 0.741
Hematocrit_2	Blood assay	Hematocrit level 2		43.7 (4.76) ; 950	45.3 (3.55) ; 21	2.03 ; 0.0548	1.79 ; 0.118
BPSystolic	Blood assay	Systolic blood pressure		123 (14.1) ; 1072	131 (16.5) ; 24	2.16 ; 0.0415	0.733 ; 0.234
BPDiastolic	Blood assay	Diastolic blood pressure		76.3 (10.5) ; 1072	85.2 (11.6) ; 24	3.72 ; 0.00108	0.821 ; 0.437
ThyroidHormone	Blood assay	Thyroid hormone		1.81 (1.14) ; 754	1.8 (1.11) ; 19	-0.0526 ; 0.959	1.05 ; 0.964
HbA1C	Blood assay	Hemoglobin A1C		5.23 (0.381) ; 744	5.29 (0.301) ; 19	0.958 ; 0.35	1.6 ; 0.234
LThickness	Brain measurement	Left cortical thickness		2.62 (0.0793) ; 1086	2.5 (0.259) ; 24	-2.17 ; 0.0403	0.0939 ; 2.32e-34
RThickness	Brain measurement	Right cortical thickness		2.65 (0.0829) ; 1086	2.6 (0.133) ; 24	-1.63 ; 0.116	0.391 ; 0.000154
LSurfArea	Brain measurement	Left cortical surface area		90500 (8950) ; 1086	90800 (18300) ; 24	0.0604 ; 0.952	0.238 ; 3.86e-10
RSurfArea	Brain measurement	Right cortical surface area		91200 (9060) ; 1086	91400 (18400) ; 24	0.0756 ; 0.94	0.241 ; 5.84e-10
FS_Total_GM_Vol	Brain measurement	Grey matter volume		686000 (65000) ; 1086	674000 (134000) ; 24	-0.465 ; 0.646	0.236 ; 2.79e-10
FS_IntraCranial_Vol	Brain measurement	Intra-cranial volume		1580000 (184000) ; 1086	1530000 (389000) ; 24	-0.624 ; 0.539	0.223 ; 3.56e-11
PicSeq_Unadj	Cognition	Episodic memory		112 (13.3) ; 1086	111 (13.9) ; 24	-0.339 ; 0.738	0.913 ; 0.686
CardSort_Unadj	Cognition	Cognitive flexibility		115 (10.4) ; 1086	117 (10.9) ; 24	0.74 ; 0.467	0.907 ; 0.669
Flanker_Unadj	Cognition	Attention / Inhibition		112 (10.1) ; 1086	111 (8.83) ; 24	-0.524 ; 0.605	1.31 ; 0.444
PMAT24_A_CR	Cognition	Fluid intelligence - nb correct		16.8 (4.84) ; 1077	15.5 (5.91) ; 24	-1.09 ; 0.287	0.67 ; 0.127
PMAT24_A_SI	Cognition	Fluid intelligence - total skipped		3.11 (3.95) ; 1077	4.21 (5.27) ; 24	1.01 ; 0.322	0.564 ; 0.0274
PMAT24_A_RTCR	Cognition	Fluid intelligence - median reaction time		15800 (9280) ; 1077	12800 (7510) ; 24	-1.95 ; 0.0631	1.53 ; 0.217
ReadEng_Unadj	Cognition	Reading test		117 (10.6) ; 1086	111 (11) ; 24	-2.39 ; 0.025	0.927 ; 0.726
PicVocab_Unadj	Cognition	Vocabulary comprehension		117 (9.76) ; 1086	113 (8.91) ; 24	-2.17 ; 0.04	1.2 ; 0.62
ProcSpeed_Unadj	Cognition	Processing speed		115 (15.3) ; 1086	117 (17.6) ; 24	0.595 ; 0.558	0.755 ; 0.28
DDisc_AUC_200	Cognition	Delay discounting $200		0.261 (0.204) ; 1078	0.166 (0.0987) ; 24	-4.51 ; 0.000109	4.27 ; 0.00012
DDisc_AUC_40K	Cognition	Delay discounting 40K		0.511 (0.285) ; 1078	0.422 (0.249) ; 24	-1.72 ; 0.0987	1.31 ; 0.436
DDisc_SV_1mo_200	Cognition	Delay discounting $200 at 1mo		143 (47.8) ; 1078	136 (35.9) ; 24	-0.883 ; 0.386	1.78 ; 0.0961
DDisc_SV_6mo_200	Cognition	Delay discounting $200 at 6mo		95.7 (56.6) ; 1078	85.7 (44.7) ; 24	-1.08 ; 0.293	1.6 ; 0.169
DDisc_SV_1yr_200	Cognition	Delay discounting $200 at 1yr		80.2 (63.2) ; 1078	55.5 (47.7) ; 24	-2.49 ; 0.0198	1.76 ; 0.102
DDisc_SV_3yr_200	Cognition	Delay discounting $200 at 3yr		50.3 (46.5) ; 1078	36.2 (31.5) ; 24	-2.15 ; 0.0416	2.17 ; 0.0267
DDisc_SV_5yr_200	Cognition	Delay discounting $200 at 5yr		45 (44.6) ; 1078	22.1 (18.7) ; 24	-5.63 ; 4.34e-06	5.65 ; 8.65e-06
VSPLOT_TC	Cognition	Spatial orientation - correct		14.9 (4.52) ; 1078	14.5 (4.55) ; 24	-0.439 ; 0.665	0.986 ; 0.888
VSPLOT_CRTE	Cognition	Spatial orientation - median reaction time		1160 (360) ; 1078	1100 (429) ; 24	-0.706 ; 0.487	0.702 ; 0.176
VSPLOT_OFF	Cognition	Spatial orientation - total positions		24.3 (15.5) ; 1078	31.9 (29.4) ; 24	1.26 ; 0.22	0.278 ; 5.31e-08
SCPT_TP	Cognition	Sustained attention - true positives		57.3 (4.7) ; 1078	56.6 (3.1) ; 24	-0.967 ; 0.343	2.29 ; 0.0185
SCPT_TN	Cognition	Sustained attention - true negative		115 (4.34) ; 1078	113 (4.74) ; 24	-1.43 ; 0.165	0.838 ; 0.481
SCPT_FP	Cognition	Sustained attention - false positives		5.43 (4.34) ; 1078	6.83 (4.74) ; 24	1.43 ; 0.165	0.838 ; 0.481
SCPT_FN	Cognition	Sustained attention - false negative		2.75 (4.7) ; 1078	3.38 (3.1) ; 24	0.967 ; 0.343	2.29 ; 0.0185
SCPT_TPRT	Cognition	Sustained attention - median response time positive		470 (44.2) ; 1074	454 (45.5) ; 24	-1.69 ; 0.103	0.941 ; 0.765
SCPT_SEN	Cognition	Sustained attention - sensitivity		0.954 (0.0783) ; 1078	0.944 (0.0517) ; 24	-0.967 ; 0.342	2.29 ; 0.0185
SCPT_SPEC	Cognition	Sustained attention - specificity		0.955 (0.0362) ; 1078	0.943 (0.0395) ; 24	-1.43 ; 0.165	0.838 ; 0.481
SCPT_LRNR	Cognition	Sustained attention - longest run non-response		9.5 (11.2) ; 1078	8.92 (1.59) ; 24	-1.25 ; 0.213	49.6 ; 6.66e-16
IWRD_TOT	Cognition	Verbal episodic memory - nb correct		35.6 (2.94) ; 1078	35.4 (2.28) ; 24	-0.424 ; 0.675	1.66 ; 0.141
IWRD_RTC	Cognition	Verbal episodic memory - median reaction time		1560 (300) ; 1078	1510 (376) ; 24	-0.694 ; 0.495	0.639 ; 0.0875
ListSort_Unadj	Cognition	Working memory		111 (11.3) ; 1086	109 (11.4) ; 24	-0.886 ; 0.384	0.981 ; 0.873
Crystallized	Cognition	Crystallised IQ		10.1 (2.93) ; 1086	8.67 (2.9) ; 24	-2.47 ; 0.0212	1.02 ; 0.984
Fluid	Cognition	Fluid IQ		10.1 (2.96) ; 1086	10.1 (2.93) ; 24	-0.0791 ; 0.938	1.02 ; 0.984
MMSE_Score	Cognition	Mini mental status exam		29 (1.03) ; 1086	28.7 (1.17) ; 24	-1.4 ; 0.174	0.786 ; 0.351
SSAGA_Educ	Demographics	SSAGA Education level		14.9 (1.8) ; 1084	14.1 (1.87) ; 24	-2.12 ; 0.0445	0.92 ; 0.704
SSAGA_Income	Demographics	SSAGA income level		5.05 (2.15) ; 1079	4.92 (2.28) ; 24	-0.293 ; 0.772	0.889 ; 0.619
BMI	Demographics	BMI		26.5 (5.21) ; 1085	26.8 (5.11) ; 24	0.23 ; 0.82	1.04 ; 0.975
Height	Demographics	Height		67.5 (3.92) ; 1085	67.5 (3.61) ; 24	0.0586 ; 0.954	1.18 ; 0.66
Weight	Demographics	Weight		172 (39.3) ; 1085	174 (34.8) ; 24	0.153 ; 0.88	1.28 ; 0.489
SEX	Demographics	Sex		0.45 0.55 ; 1086	0.5 0.5 ; 24	0.0537 ; 0.817	NA
Age_in_Yrs	Demographics	Age		28.8 (3.68) ; 1086	29 (4.37) ; 24	0.281 ; 0.781	0.709 ; 0.19
ER40_CR	Emotion	Emotion recognition - nb correct		35.6 (2.54) ; 1078	34.3 (2.71) ; 24	-2.32 ; 0.0295	0.879 ; 0.593
ER40_CRT	Emotion	Emotion recognition - median response time		1830 (331) ; 1078	1810 (334) ; 24	-0.247 ; 0.807	0.984 ; 0.881
ER40ANG	Emotion	Emotion recognition - anger		6.78 (1.02) ; 1078	6.33 (1.09) ; 24	-1.98 ; 0.0598	0.883 ; 0.604
ER40FEAR	Emotion	Emotion recognition - fear		6.91 (1.18) ; 1078	6.5 (1.35) ; 24	-1.48 ; 0.151	0.759 ; 0.288
ER40HAP	Emotion	Emotion recognition - happiness		0.00093 0.0028 0.033 0.96 ; 1078	0.083 0.92 ; 24	1.84 ; 0.606	NA
ER40NOE	Emotion	Emotion recognition - neutral		7.14 (1.25) ; 1078	6.83 (1.2) ; 24	-1.23 ; 0.229	1.07 ; 0.889
ER40SAD	Emotion	Emotion recognition - sad		6.8 (1.14) ; 1078	6.71 (0.999) ; 24	-0.428 ; 0.673	1.31 ; 0.443
AngAggr_Unadj	Emotion	Anger - aggression		51.9 (8.81) ; 1085	51.6 (9.13) ; 24	-0.166 ; 0.87	0.932 ; 0.738
FearAffect_Unadj	Emotion	Fear - affect		50.3 (7.87) ; 1085	49.7 (9.83) ; 24	-0.288 ; 0.776	0.641 ; 0.0895
FearSomat_Unadj	Emotion	Fear - somatic arousal		51.9 (8.2) ; 1085	51.2 (7.82) ; 24	-0.433 ; 0.669	1.1 ; 0.833
Sadness_Unadj	Emotion	Sadness		46.4 (7.9) ; 1085	45.9 (8.36) ; 24	-0.282 ; 0.781	0.892 ; 0.629
LifeSatisf_Unadj	Emotion	General life satisfaction		54.5 (9.19) ; 1085	54.2 (8.3) ; 24	-0.196 ; 0.846	1.23 ; 0.572
MeanPurp_Unadj	Emotion	Life meaning and purpose		51.8 (8.7) ; 1085	49.9 (8.26) ; 24	-1.11 ; 0.279	1.11 ; 0.806
PosAffect_Unadj	Emotion	Positive affect		50.1 (7.8) ; 1085	51.6 (7.16) ; 24	1 ; 0.325	1.18 ; 0.648
Friendship_Unadj	Emotion	Friendship		50.5 (8.95) ; 1085	47.2 (11.6) ; 24	-1.38 ; 0.181	0.591 ; 0.0438
Loneliness_Unadj	Emotion	Loneliness		51 (8.64) ; 1085	51.5 (7.31) ; 24	0.313 ; 0.757	1.4 ; 0.334
PercHostil_Unadj	Emotion	Perceived hostility		48.7 (8.59) ; 1085	50.4 (9.6) ; 24	0.859 ; 0.399	0.801 ; 0.386
PercReject_Unadj	Emotion	Perceived rejection		48.5 (8.73) ; 1085	49.1 (9.49) ; 24	0.295 ; 0.771	0.845 ; 0.5
EmotSupp_Unadj	Emotion	Emotional support		51.5 (9.51) ; 1085	48.2 (9.72) ; 24	-1.61 ; 0.121	0.957 ; 0.808
InstruSupp_Unadj	Emotion	Instrumental support		48 (8.96) ; 1085	48 (10.1) ; 24	0.00156 ; 0.999	0.789 ; 0.358
PercStress_Unadj	Emotion	Perceived stress		48.4 (9.17) ; 1085	46.9 (9.42) ; 24	-0.765 ; 0.452	0.947 ; 0.78
SelfEff_Unadj	Emotion	Self efficacy		50.9 (8.29) ; 1085	51.9 (8.13) ; 24	0.595 ; 0.557	1.04 ; 0.972
NEOFAC_A	Other	Agreeableness		32 (4.9) ; 1079	32.3 (4.89) ; 24	0.334 ; 0.741	1 ; 0.929
NEOFAC_O	Other	Openness		28.3 (6.18) ; 1079	27.3 (7.32) ; 24	-0.7 ; 0.491	0.713 ; 0.197
NEOFAC_C	Other	Conscientiousness		34.5 (5.93) ; 1079	34.3 (5.54) ; 24	-0.172 ; 0.865	1.15 ; 0.72
NEOFAC_N	Other	Neuroticism		16.6 (7.34) ; 1079	16.1 (8.66) ; 24	-0.314 ; 0.757	0.717 ; 0.205
NEOFAC_E	Other	Extraversion		30.7 (5.97) ; 1079	30.5 (6.63) ; 24	-0.12 ; 0.905	0.809 ; 0.407
Noise_Comp	Other	Audition		-14.9 (40.5) ; 1035	-20.1 (45.2) ; 21	-0.527 ; 0.604	0.801 ; 0.411
Odor_Unadj	Other	Odor intensity		111 (9.06) ; 1084	108 (8.84) ; 24	-1.58 ; 0.126	1.05 ; 0.949
Taste_Unadj	Other	Taste intensity		94.9 (14.4) ; 1080	96.9 (16.9) ; 24	0.578 ; 0.569	0.728 ; 0.225
Color_Vision	Other	Color vision	Yes; No	0.97 0.029 ; 1086	1 ; 24	0.056 ; 0.813	NA
Handedness	Other	Handedness		65.8 (44.4) ; 1086	71 (32.2) ; 24	0.775 ; 0.446	1.9 ; 0.0636
Endurance_Unadj	Physical test	Endurance		110 (12) ; 1084	112 (13) ; 24	0.645 ; 0.525	0.859 ; 0.537
Endurance_AgeAdj	Physical test	Endurance age adjusted		108 (14) ; 1084	110 (15) ; 24	0.719 ; 0.479	0.87 ; 0.568
GaitSpeed_Comp	Physical test	Gait speed		1.32 (0.196) ; 1086	1.3 (0.244) ; 24	-0.266 ; 0.792	0.645 ; 0.094
Dexterity_Unadj	Physical test	Dexterity		113 (10.7) ; 1086	111 (8.6) ; 24	-1.17 ; 0.254	1.55 ; 0.203
Dexterity_AgeAdj	Physical test	Dexterity age adjusted		100 (9.79) ; 1086	98.7 (8.2) ; 24	-0.922 ; 0.365	1.42 ; 0.306
Strength_Unadj	Physical test	Hand grip strenght		117 (11.2) ; 1085	117 (9.83) ; 24	0.0751 ; 0.941	1.31 ; 0.442
Strength_AgeAdj	Physical test	Hand grip strength age adjusted		104 (20.1) ; 1085	104 (18.3) ; 24	0.204 ; 0.84	1.2 ; 0.61
ASR_Anxd_Raw	Psychiatry	ASR anxiety-depression		5.85 (5.32) ; 1078	5.83 (5.34) ; 24	-0.0115 ; 0.991	0.994 ; 0.907
ASR_Witd_Raw	Psychiatry	ASR withdrawn		2.23 (2.36) ; 1078	2.67 (2.24) ; 24	0.95 ; 0.352	1.11 ; 0.795
ASR_Soma_Raw	Psychiatry	ASR somatic complaints		2.55 (2.97) ; 1078	2.46 (2.9) ; 24	-0.15 ; 0.882	1.04 ; 0.962
ASR_Thot_Raw	Psychiatry	ASR thought problems		2.15 (2.16) ; 1078	2.54 (2.08) ; 24	0.913 ; 0.37	1.07 ; 0.899
ASR_Attn_Raw	Psychiatry	ASR attention problems		6.3 (4.27) ; 1078	7.12 (4.83) ; 24	0.831 ; 0.414	0.782 ; 0.34
ASR_Aggr_Raw	Psychiatry	ASR aggressive behaviour		3.79 (3.44) ; 1078	3.83 (2.78) ; 24	0.0746 ; 0.941	1.54 ; 0.211
ASR_Rule_Raw	Psychiatry	ASR rule breaking behaviour		2.54 (2.83) ; 1078	3.75 (3.69) ; 24	1.6 ; 0.123	0.589 ; 0.0421
ASR_Intr_Raw	Psychiatry	ASR intrusive		2.4 (2.18) ; 1078	2.25 (2.36) ; 24	-0.315 ; 0.755	0.852 ; 0.519
ASR_Extn_Raw	Psychiatry	ASR externalising score		8.73 (6.78) ; 1078	9.83 (6.11) ; 24	0.869 ; 0.393	1.23 ; 0.562
ASR_TAO_Sum	Psychiatry	ASR thought + attention + other		17.5 (9.49) ; 1078	19.9 (11) ; 24	1.05 ; 0.304	0.743 ; 0.254
ASR_Totp_Raw	Psychiatry	ASR total problems score		36.9 (22.5) ; 1078	40.7 (23) ; 24	0.803 ; 0.43	0.957 ; 0.808
DSM_Depr_Raw	Psychiatry	DSM depression score		4.16 (3.44) ; 1078	4.12 (4.01) ; 24	-0.0385 ; 0.97	0.735 ; 0.239
DSM_Anxi_Raw	Psychiatry	DSM anxiety score		3.88 (2.67) ; 1078	4.08 (3.2) ; 24	0.301 ; 0.766	0.697 ; 0.168
DSM_Somp_Raw	Psychiatry	DSM somatic score		1.55 (2.12) ; 1078	1.5 (1.91) ; 24	-0.117 ; 0.908	1.23 ; 0.569
DSM_Avoid_Raw	Psychiatry	DSM avoidant personality		2.69 (2.31) ; 1078	2.79 (2.83) ; 24	0.181 ; 0.858	0.667 ; 0.122
DSM_Adh_Raw	Psychiatry	DSM ADHD score		5.63 (3.85) ; 1078	7 (3.95) ; 24	1.68 ; 0.105	0.953 ; 0.796
DSM_Inat_Raw	Psychiatry	DSM inattention score		3.17 (2.35) ; 1078	3.67 (2.55) ; 24	0.955 ; 0.349	0.849 ; 0.511
DSM_Hype_Raw	Psychiatry	DSM hyperactivity score		2.46 (2.03) ; 1078	3.33 (1.83) ; 24	2.29 ; 0.0309	1.23 ; 0.57
DSM_Antis_Raw	Psychiatry	DSM antisocial personality		3.16 (3.2) ; 1078	3.88 (3.11) ; 24	1.11 ; 0.28	1.06 ; 0.924
SSAGA_ChildhoodConduct	Psychiatry	SSAGA childhood conduct disorder	Number of of Childhood Conduct problems participant reported. None; 1; 2, if male; 2 or more, if female; 3 or more, if male	0.61 0.28 0.088 0.028 ; 1084	0.58 0.25 0.17 ; 24	2.4 ; 0.494	NA
SSAGA_PanicDisorder	Psychiatry	SSAGA panic disorder	No; Yes	0.93 0.074 ; 1084	1 ; 24	0.966 ; 0.326	NA
SSAGA_Agoraphobia	Psychiatry	SSAGA agoraphobia	No; Yes	0.93 0.067 ; 1054	0.92 0.083 ; 24	1.3e-27 ; 1	NA
SSAGA_Depressive_Ep	Psychiatry	SSAGA depressive episode	No; Yes	0.9 0.097 ; 1054	0.96 0.042 ; 24	0.31 ; 0.578	NA
SSAGA_Depressive_Sx	Psychiatry	SSAGA depressive symptoms		1.35 (2.6) ; 1054	0.208 (1.02) ; 24	-5.09 ; 1.74e-05	6.49 ; 2.26e-06
PSQI_Comp1	Sleep	Subjective sleep quality		0.894 (0.639) ; 1086	0.875 (0.448) ; 24	-0.204 ; 0.84	2.03 ; 0.0421
PSQI_Comp2	Sleep	Sleep latency		0.959 (0.817) ; 1086	1.38 (0.711) ; 24	2.82 ; 0.00935	1.32 ; 0.426
PSQI_Comp3	Sleep	Sleep duration		0.567 (0.814) ; 1086	0.667 (0.917) ; 24	0.527 ; 0.603	0.788 ; 0.355
PSQI_Comp4	Sleep	Habitual sleep efficiency		0.449 (0.784) ; 1086	0.792 (1.18) ; 24	1.42 ; 0.17	0.442 ; 0.00124
PSQI_Comp5	Sleep	Step disturbances		1.09 (0.481) ; 1086	1.21 (0.658) ; 24	0.874 ; 0.391	0.535 ; 0.0155
PSQI_Comp6	Sleep	Use sleeping medication		0.236 (0.675) ; 1086	0.333 (0.816) ; 24	0.581 ; 0.567	0.682 ; 0.145
PSQI_Comp7	Sleep	Daytime dysfunction		0.588 (0.635) ; 1086	0.583 (0.654) ; 24	-0.0376 ; 0.97	0.942 ; 0.766
PSQI_Score	Sleep	PSQI sleep score		4.78 (2.75) ; 1086	5.83 (3.25) ; 24	1.57 ; 0.13	0.713 ; 0.196
Breathalyzer_Over_05	Substance use	Breathalyser over .05	No; Yes	1 0.0018 ; 1086	1 ; 24	7.28e-30 ; 1	NA
Cocaine	Substance use	Cocaine	No; Yes	1 0.0046 ; 1086	1 ; 24	8.11e-31 ; 1	NA
THC	Substance use	THC	No; Yes	0.89 0.11 ; 1086	0.79 0.21 ; 24	1.42 ; 0.233	NA
Opiates	Substance use	Opiates	No; Yes	0.99 0.0092 ; 1086	1 ; 24	2.34e-30 ; 1	NA
Amphetamines	Substance use	Amphetamines	No; Yes	0.99 0.011 ; 1086	1 ; 24	1.08e-29 ; 1	NA
MethAmphetamine	Substance use	MethAmphetamine	No; Yes	0.99 0.0055 ; 1086	1 ; 24	3.75e-26 ; 1	NA
Oxycontin	Substance use	Oxycontin	No; Yes	1 0.0037 ; 1086	0.96 0.042 ; 24	1.46 ; 0.227	NA
Total_Drinks_7days	Substance use	Total drinks 7 days		4.85 (7.11) ; 1063	5.96 (6.74) ; 23	0.78 ; 0.443	1.11 ; 0.801
SSAGA_Alc_D4_Dp_Sx	Substance use	SSAGA alcohol dependence symptoms	Number of DSM4 ALC Dependence Criteria Met: If participant is male: 0, 1, 2, 3+ = 3; If female: 0, 1, 2+ = 2	0.63 0.23 0.1 0.042 ; 1084	0.75 0.17 0.042 0.042 ; 24	1.71 ; 0.634	NA
SSAGA_Alc_D4_Ab_Dx	Substance use	SSAGA alcohol abuse	No; Yes	0.85 0.15 ; 1084	0.88 0.12 ; 24	0.0064 ; 0.936	NA
SSAGA_Alc_D4_Ab_Sx	Substance use	SSAGA alcohol abuse symptoms	Number of symptoms participant has of DSM4 Alcohol Abuse: 0;1;2	0.8 0.13 0.068 ; 1084	0.83 0.17 ; 24	1.91 ; 0.385	NA
SSAGA_Alc_D4_Dp_Dx	Substance use	SSAGA alcohol dependence	No; Yes	0.94 0.057 ; 1084	0.96 0.042 ; 24	6.66e-29 ; 1	NA
SSAGA_Alc_12_Drinks_Per_Day	Substance use	SSAGA Drinks per drinking (12mo)		2.26 (1.57) ; 1026	2.46 (1.67) ; 24	0.59 ; 0.561	0.883 ; 0.603
SSAGA_Alc_12_Frq	Substance use	SSAGA Frequence alcohol use (12mo)		4.28 (1.55) ; 1027	4.33 (1.69) ; 24	0.141 ; 0.889	0.842 ; 0.491
SSAGA_Alc_12_Frq_5plus	Substance use	SSAGA Frequence 5+ drinks (12mo)		3.77 (1.19) ; 1027	3.58 (1.32) ; 24	-0.675 ; 0.506	0.818 ; 0.431
SSAGA_Alc_12_Frq_Drk	Substance use	SSAGA Frequency drunk (12mo)	Frequency drunk in past 12 months: 1-7 days/week = 1 if male, 2 if female, 1-3 days/month = 2, 1-11 days/year = 3, never = 4	0.062 0.17 0.39 0.38 ; 1027	0.083 0.12 0.38 0.42 ; 24	0.515 ; 0.916	NA
SSAGA_Alc_Age_1st_Use	Substance use	SSAGA age 1st use alcohol		3.08 (1.3) ; 1027	3.17 (1.4) ; 24	0.283 ; 0.78	0.861 ; 0.544
Total_Any_Tobacco_7days	Substance use	Total tobacco 7 days		7.76 (24.3) ; 1063	10.9 (28.5) ; 23	0.519 ; 0.609	0.728 ; 0.233
Times_Used_Any_Tobacco_Today	Substance use	Times used tobacco today		0.31 (1.11) ; 1063	0.435 (1.24) ; 23	0.482 ; 0.635	0.808 ; 0.413
Num_Days_Used_Any_Tobacco_7days	Substance use	Number days used tobacco (7days)		1 (2.31) ; 1082	1.08 (2.36) ; 24	0.169 ; 0.867	0.959 ; 0.812
SSAGA_FTND_Score	Substance use	SSAGA FTND score		2.09 (1.94) ; 290	1.86 (1.57) ; 7	-0.378 ; 0.717	1.52 ; 0.631
SSAGA_HSI_Score	Substance use	SSAGA HSI score		1.53 (1.4) ; 290	1.71 (1.38) ; 7	0.341 ; 0.745	1.02 ; 0.884
SSAGA_TB_Age_1st_Cig	Substance use	SSAGA age first cigarette	For regular smokers, age first smoked a cigarette (even a puff), ((<=14) = 14, (15-17) = 17, (18-20) = 20, (>=21) = 21)	0.39 0.41 0.15 0.045 ; 290	0.29 0.29 0.14 0.29 ; 7	8.32 ; 0.0399	NA
SSAGA_TB_DSM_Difficulty_Quitting	Substance use	SSAGA tobacco difficulty quitting	No; Yes	0.24 0.76 ; 290	0.29 0.71 ; 7	3.07e-29 ; 1	NA
SSAGA_TB_DSM_Tolerance	Substance use	SSAGA tobacco tolerance	No; Yes	0.88 0.12 ; 290	1 ; 7	0.149 ; 0.7	NA
SSAGA_TB_DSM_Withdrawal	Substance use	SSAGA tobacco withdrawl	No; Yes	0.61 0.39 ; 290	0.86 0.14 ; 7	0.84 ; 0.359	NA
SSAGA_TB_Still_Smoking	Substance use	SSAGA current smoker	No; Yes	0.83 0.17 ; 1084	0.71 0.29 ; 24	1.67 ; 0.197	NA
SSAGA_TB_Yrs_Smoked	Substance use	SSAGA nb years smoked	Years smoked (1-5 years = 5; 6-10 = 10; 11-15 = 15; 16+ = 18)	0.097 0.3 0.3 0.3 ; 290	0.43 0.43 0.14 ; 7	2.01 ; 0.57	NA
SSAGA_TB_Yrs_Since_Quit	Substance use	SSAGA years since quitting	0;1;2 or more	0.63 0.093 0.27 ; 290	1 ; 7	3.98 ; 0.137	NA
SSAGA_Times_Used_Illicits	Substance use	SSAGA nb times used illicit	Times used all classes of non-marijuana illicit drugs, including cocaine, hallucinogens, opiates, sedatives, or other: never used = 0; 1-2 times = 1; 3-10 times = 2; 11-25 times = 3; 26-100 times, if male= 4; >25 times = 4, if female; >100 times = 5, if male	0.79 0.057 0.072 0.03 0.042 0.015 ; 1084	0.71 0.083 0.083 0.083 0.042 ; 24	3.07 ; 0.69	NA
SSAGA_Times_Used_Cocaine	Substance use	SSAGA nb times used cocaine	Times used cocaine: never used = 0, 1-2 = 1, 3-5 = 1, 6-10 = 5, >10 = 5	0.93 0.036 0.035 ; 1084	0.92 0.083 ; 24	2.38 ; 0.304	NA
SSAGA_Times_Used_Hallucinogens	Substance use	SSAGA nb times used hallucinogens	Times used hallucinogens: never used = 0, 1-2 = 1, 3-5 = 2, 6-10 = 2, >10 = 5	0.88 0.054 0.04 0.027 ; 1084	0.83 0.042 0.12 ; 24	4.88 ; 0.181	NA
SSAGA_Times_Used_Opiates	Substance use	SSAGA nb times used opiates	Times used opiates: never used = 0, 1-2 = 1, 3-5 = 1, 6-10 = 5, >10 = 5	0.92 0.047 0.037 ; 1084	0.88 0.12 ; 24	3.86 ; 0.145	NA
SSAGA_Times_Used_Sedatives	Substance use	SSAGA nb times used sedatives	Times used sedatives: never used = 0, 1-2 = 1, 3-5 = 1, 6-10 = 5, >10 = 5	0.93 0.04 0.027 ; 1084	1 ; 24	1.7 ; 0.426	NA
SSAGA_Times_Used_Stimulants	Substance use	SSAGA nb times used stimulants	Times used stimulants: never used = 0, 1-2 = 1, 3-5 = 1, 6-10 = 1, >10 = 5	0.91 0.064 0.03 ; 1084	0.88 0.083 0.042 ; 24	0.263 ; 0.877	NA
SSAGA_Mj_Use	Substance use	SSAGA marijuana use	No; Yes	0.45 0.55 ; 1084	0.42 0.58 ; 24	0.0268 ; 0.87	NA
SSAGA_Mj_Ab_Dep	Substance use	SSAGA marijuana dependence	No; Yes	0.91 0.089 ; 1084	0.79 0.21 ; 24	2.67 ; 0.102	NA
SSAGA_Mj_Times_Used	Substance use	SSAGA nb times marijuana use	Times used marijuana: never used = 0; 1-5 = 1; 6-10 = 2; 11-25 = 3; 26-50 = 3; 51-100 = 3; 101-999 = 4; 1000-2000 = 5; >2000 = 5	0.45 0.2 0.076 0.12 0.063 0.09 ; 1084	0.42 0.25 0.042 0.083 0.12 0.083 ; 24	2.36 ; 0.798	NA
