## Supplementary material for "Widespread associations between grey matter structure and the human phenome": Dataset S3

### Sheet: Sheet1
			Baseline covariates																				Baseline covariates, height, weight and BMI corrected
VariableName	Category	VariableLabel	GreyMatterShapeR2	SE	X95.CI_lowerBound	X95.CI_upperBound	pvalue	HeadSizeR2	SexR2	AgeR2	AcquisitionR2	N	GreyMatterShapeR2_replication	SE_replication	95%CI_lowerBound	95%CI_upperBound	pvalue_replication	HeadSizeR2_replication	SexR2_replication	AgeR2_replication	AcquisitionR2_replication	N_replication	GreyMatterShapeR2	SE	X95.CI_lowerBound	X95.CI_upperBound	pvalue	BodySizeR2	HeadSizeR2	SexR2	AgeR2	AcquisitionR2	N	GreyMatterShapeR2_replication	SE_replication	95%CI_lowerBound	95%CI_upperBound	pvalue_replication	BodySizeR2_replication	HeadSizeR2_replication	SexR2_replication	AgeR2_replication	AcquisitionR2_replication	N_replication
ADHD	Psychiatry	ADHD	0	0.7	-1.3	1.3	0.5	0	0	0	0	9498											0	0.7	-1.4	1.4	0.5	0	0	0	0	0.038899	9474
Age_MRI	Demographics	Age	76.9	1.8	73.4	80.4	0	11.7	0.8	0	0	9495	85.5	0	79.6	91.4	0	13.4	0.9	0	0.2	4321	67	1.8	63.4	70.6	0	2.8	13.3	0.9	0	0.1482	9349	82.6	0	76.9	88.4	0	2.9	13.4	0.9	0	0.2	4298
Agoraphobia	Psychiatry	Agoraphobia	0	1.2	-2.3	2.3	0.5	0	0	0	0	9498											0	1.1	-2.1	2.1	0.5	0	0	0	0	0.00308673	9474
Anorexia	Psychiatry	Anorexia	0	0.8	-1.5	1.5	0.5	0	0.2	0.1	0	9498											0	0.6	-1.3	1.3	0.5	0.2	0	0.2	0.1	0.0156454	9474
AnxietyGAD	Psychiatry	Generalised anxiety disorder	0	0.6	-1.1	1.1	0.5	0	0.8	0.1	0	9498											0	0.8	-1.5	1.5	0.5	0	0	0.8	0.1	0.0348812	9474
Autism	Psychiatry	Autism	0	0.5	-1	1	0.5	0	0	0	0	9498											0	0.6	-1.1	1.1	0.5	0.1	0	0	0	0.0186836	9474
BingeEating	Psychiatry	Binge eating	0	0.5	-1	1	0.5	0.1	0.1	0	0	9498											0	0.7	-1.3	1.3	0.5	0.4	0.1	0.1	0	0.0172417	9474
Bulimia	Psychiatry	Bulimia	0	0.8	-1.5	1.5	0.5	0	0.1	0	0	9498											0	0.7	-1.4	1.4	0.5	0.2	0	0.1	0	0.0127928	9474
Depression	Psychiatry	Diagnosed depression	0	0.7	-1.4	1.4	0.5	0.1	1.2	0.7	0	9498											0	0.7	-1.4	1.4	0.5	0.8	0.1	1.2	0.7	0.00938431	9474
MDD	Psychiatry	Major Depressive Disorder (PGC)	11.3	5.7	0.1	22.5	0.02	0.3	2.9	1.4	0.7	2163											4.3	4.6	-4.7	13.4	0.27	1.7	0.3	2.9	1.4	0.732685	2159
ManiaBipolar	Psychiatry	Mania / bipolar	0	1	-1.9	1.9	0.5	0	0	0	0	9498											0	1.1	-2.1	2.1	0.5	0	0	0	0	0.030831	9474
Number_mental_health_problems_diagnoses_f20544	Psychiatry	Number of mental health diagnoses	1.9	1.2	-0.6	4.3	0.058	0.1	1.5	0.5	0	9498											0	0.6	-1.3	1.3	0.5	0.5	0.1	1.5	0.5	0.023138	9474
OCD	Psychiatry	OCD	0	0.5	-1	1	0.5	0.1	0.1	0	0	9498											0	0.6	-1.2	1.2	0.5	0	0.1	0.1	0	0.038782	9474
PanicAttacks	Psychiatry	Panic attaks	0.2	0.5	-0.8	1.1	0.34	0.1	0.4	0.1	0.1	9498											0	0.4	-0.8	0.8	0.5	0.2	0.1	0.4	0.1	0.0517954	9474
PersonalityDisorder	Psychiatry	Personality disorder	0	0.4	-0.8	0.8	0.5	0	0	0	0	9498											0	0.3	-0.7	0.7	0.5	0.1	0	0	0	0.0170115	9474
Phobia	Psychiatry	Phobias	1.5	1.2	-0.8	3.7	0.12	0	0.1	0	0	9498											0	0.7	-1.4	1.4	0.5	0	0	0.1	0	0.0387956	9474
PsychosisNotSchizophrenia	Psychiatry	Psychosis (not schizophrenia)	0	0.7	-1.4	1.4	0.5	0	0	0	0	9498											0	0.7	-1.4	1.4	0.5	0.1	0	0	0	0.00621232	9474
Schizophrenia	Psychiatry	Schizophrenia	3.5	1.7	0.1	6.8	0.071	0.1	0	0	0	9498											3.5	1.7	0.2	6.8	0.059	0.1	0.1	0	0	0.00386679	9474
SocialAnxietySocialPhobia	Psychiatry	Social Anxiety	0.1	0.5	-0.8	1.1	0.4	0.1	0	0	0	9498											0	0.4	-0.9	0.9	0.5	0.1	0.1	0	0	0.0325558	9474
able_to_pay_rentmortgage_as_an_adultuses_datacoding_532_f20525_0_0	Trauma stress	Able to pay rent/mortgage	0	0.8	-1.5	1.5	0.5	0.3	0	0	0	7087											0	0.9	-1.8	1.8	0.5	0.5	0.3	0.1	0	0.000500654	6978
age_at_first_episode_of_depressionuses_datacoding_513_f20433_0_0	Psychiatry	Age at first depressive episode	0	1.9	-3.7	3.7	0.5	-0.2	1	4	0	3770											0	2.1	-4.1	4.1	0.5	-0.1	-0.1	1	4.5	0.018476	3707
age_completed_full_time_education_f845_2_0	Demographics	Age completed full time education	9.7	2.9	4.1	15.3	1.2e-05	0.6	0.1	0.8	0	5073	0	0.2	-32.2	32.2	0.5	0.5	0.1	1	0	281	6.8	2.7	1.5	12.2	0.0032	0.3	0.5	0.1	1	0.0273769	4993
alcohol_intake_frequency_f1558_2_0	Substance use	Alcohol intake	8.4	1.8	5	11.9	1.1e-12	0.3	2.8	0.5	0.1	9437	9.5	0	3	15.9	0.00036	0.3	2.6	0.4	0	4299	6.7	1.7	3.4	10	1e-07	1.2	0.3	2.6	0.4	0.0171153	9303	7.8	0	1.5	14.1	0.0035	1	0.3	2.6	0.4	0	4280
amount_of_alcohol_drunk_on_a_typical_drinking_dayuses_datacoding_522_f20403_0_0	Substance use	Amount alcohol drunk typical day	14.2	2.6	9.1	19.4	9.5e-13	0.7	5.4	2.2	0	6655	6.1	0	-0.5	12.7	0.0055	0.7	5.6	2.2	0	2998	12.8	2.6	7.7	17.9	5.7e-10	0.6	0.9	5.6	2.3	0.0224828	6556	4.4	0	-1.6	10.5	0.025	0.7	0.7	5.6	2.2	0	2980
average_total_household_income_before_tax_f738_2_0	Demographics	Household income before tax	4.2	1.4	1.4	6.9	4.9e-05	0.6	1.4	9.6	0	8535	0.2	0	-1.9	2.3	0.4	0.7	1.4	9.3	0.1	3908	1.8	1.2	-0.5	4.2	0.081	0.9	0.6	1.4	9.5	0.125521	8412
basal_metabolic_rate_f23105_0_0	Physical test	Basal metabolic rate	19.3	0.9	17.5	21	0	1	64.9	0.2	0	9379	20.5	0	17.6	23.5	0	1	65	0.1	0	4259	1.1	0.2	0.8	1.4	0	26.4	1	64.9	0.2	0.0329428	9356	1.4	0	0.8	2	2.8e-08	26.2	1	65	0.1	0	4236
basophill_percentage_f30220_2_0	Blood assay	% Basophill	0	1.3	-2.5	2.5	0.5	0.1	0	0.1	0	4581											0	1.4	-2.7	2.7	0.5	0.1	0.2	0	0	0.00864301	4503
beef_intake_f1369_2_0	Diet	Beef intake	4.3	1.5	1.4	7.3	0.00019	0	0.3	0.1	0.1	9420	4.1	0	-1.3	9.5	0.027	0.1	0.4	0.1	0	4295	0	0.7	-1.5	1.5	0.5	1.1	0.1	0.4	0.2	0.0796182	9286
been_in_a_confiding_relationship_as_an_adultuses_datacoding_532_f20522_0_0	Trauma stress	Been in confiding relationship	1.8	1.7	-1.5	5.2	0.5	0.3	0.2	0.1	0	7029											0	1.3	-2.6	2.6	0.5	0.3	0.5	0	0	0.0445498	6923
been_involved_in_combat_or_exposed_to_warzoneuses_datacoding_533_f20527_0_0	Trauma stress	Been involved in combat - war zones	0	0.6	-1.3	1.3	0.5	0.4	1.2	0.1	0	7172											0	0.8	-1.6	1.6	0.5	0.3	0.3	1.3	0.1	0.036584	7063
belittlement_by_partner_or_expartner_as_an_adultuses_datacoding_532_f20521_0_0	Trauma stress	Belittlement by partner or ex as adult	0	0.6	-1.2	1.2	0.5	0	3.9	0.9	0	7160											0	0.6	-1.2	1.2	0.5	0.3	0.2	4	1	0.0407388	7051
body_fat_percentage_f23099_0_0	Physical test	Body fat percentage	24.3	1.3	21.7	26.8	0	0.3	46.4	0.5	0	9372	29.5	0	25.1	34	0	0.6	46	0.1	0.1	4256	3.2	0.5	2.3	4.1	0	30.1	0.4	46.3	0.1	0.0619321	9349	3.1	0	1.5	4.7	1.3e-08	30.2	0.6	46	0.1	0.1	4233
body_mass_index_bmi_f21001_2_0	Physical test	BMI	56.5	2.4	51.7	61.2	0	0.6	1	0	0	9471	63.5	0	55.3	71.6	0	1	1.3	0.1	0.1	4298	0.5	0	0.4	0.6	0	96.5	1	1.1	0.1	0.142474	9349	0.1	0	0	0.2	0.024	96.3	1	1.3	0.1	0.1	4298
bread_intake_f1438_2_0	Diet	Bread intake	2.6	1.4	-0.1	5.4	0.073	0.1	9.1	0.4	0	9394											0	0.9	-1.8	1.8	0.5	0.6	0.1	9.2	0.4	0.0729637	9261
breastfed_as_a_baby_f1677_2_0	Other	Breastfed as a baby	0	1	-1.9	1.9	0.5	0.1	1.1	3.1	0.1	6906											0	1	-2	2	0.5	0.3	0.1	1.1	3.1	0.072421	6896
caffeine_drink_within_last_hour_f3089_2_0	Other	Drank caffeine in the last hour	0	0.7	-1.4	1.4	0.5	0.2	0	0	17.4	8731											0	0.7	-1.4	1.4	0.5	0.9	0.2	0	0	17.4172	8729
cereal_intake_f1458_2_0	Diet	Cereals intake	5.7	1.6	2.5	8.9	1.5e-05	0.4	0.3	1.8	0	9425	10.7	0	4	17.5	4.1e-05	0.5	0.2	1.8	0.1	4296	3	1.4	0.2	5.8	0.028	1.5	0.6	0.3	1.9	0.058347	9292
cheese_intake_f1408_2_0	Diet	Cheese intake	9.6	1.9	6	13.2	8.4e-14	0.2	0.2	0.1	0	9261	11.1	0	4.3	17.9	2.7e-05	0.3	0.3	0.1	0.1	4220	6	1.7	2.7	9.4	2.4e-05	0.8	0.3	0.3	0.1	0.078914	9130	6.5	0	0.4	12.7	0.0097	0.9	0.3	0.3	0.1	0.1	4201
coffee_intake_f1498_2_0	Diet	Coffee intake	3.6	1.5	0.5	6.6	0.013	0.2	0.6	0	0	9431											3	1.5	0.1	5.9	0.027	0.6	0.2	0.5	0	0.0073341	9298
cooked_vegetable_intake_f1289_2_0	Diet	Cooked vegetables intake	0	1	-1.9	1.9	0.5	-0.1	0	0.4	0.1	9391											0	0.9	-1.8	1.8	0.5	0	0.1	0	0.4	0.0454362	9257
current_tobacco_smoking_f1239_2_0	Substance use	Current tobacco use	1.5	1.2	-0.9	3.8	0.16	0.2	0.4	0.9	0	9437											1.8	1.3	-0.8	4.3	0.12	0	0.2	0.3	0.8	0.0277977	9303
daytime_dozing_sleeping_narcolepsy_f1220_2_0	Other	Day time dozing/sleeping	1	1.1	-1.2	3.1	0.5	0.1	0.2	1	0.1	9431											0	0.8	-1.6	1.6	0.5	0.2	0.1	0.2	1	0.0563676	9419
diabetes_diagnosed_by_doctoruses_datacoding_100349_f2443_2_0	Other	Diabetes diagnosis	13.8	2.1	9.7	17.9	0	0.9	0.5	0.6	0	9417	15.4	0	7.8	23	3.8e-07	1.1	0.6	0.5	0	4288	6.9	1.8	3.4	10.3	4.7e-08	3.2	1	0.5	0.5	0.0117794	9285	8.4	0	1.7	15.1	0.0046	2.8	1.1	0.6	0.5	0	4270
dried_fruit_intake_f1319_2_0	Diet	Dried fruit intake	7.4	1.8	3.8	11	3.1e-08	0	0.1	1	0	9394	3.4	0	-1.5	8.4	0.081	0.1	0	0.9	0	4280	4.4	1.7	1.1	7.7	0.0031	1.2	0.1	0.1	0.9	0.00850663	9261
eosinophill_percentage_f30210_2_0	Blood assay	% eosinophill	7.4	3.2	1.1	13.6	0.016	0	0.8	0.1	0	4573											6.7	3.2	0.5	12.9	0.036	0.4	0.2	0.9	0.1	0.0223611	4495
ever_addicted_to_any_substance_or_behaviouruses_datacoding_502_f20401_0_0	Substance use	Ever addicted to any substance or behaviour	0	1	-2	2	0.5	0	0.1	0.6	0	7121											0	1	-2	2	0.5	0.1	0.1	0.1	0.7	0.0209874	7013
ever_believed_in_an_unreal_conspiracy_against_selfuses_datacoding_502_f20468_0_0	Psychiatry	Ever believed in unreal conspiracy	0	0.8	-1.5	1.5	0.5	0	0	0.3	0	7162											0	0.8	-1.6	1.6	0.5	0.1	0.1	0	0.3	0.0516901	7054
ever_believed_in_unreal_communications_or_signsuses_datacoding_502_f20474_0_0	Psychiatry	Ever believed in unreal communication	1.8	1.7	-1.5	5.2	0.5	0	0	0	0.1	7158											0	1.3	-2.5	2.5	0.5	0.1	0	0	0.1	0.0426479	7050
ever_contemplated_selfharmuses_datacoding_535_f20485_0_0	Psychiatry	Ever contemplated self harm	0	0.9	-1.7	1.7	0.5	0	0.6	2.5	0	7161											0	0.9	-1.8	1.8	0.5	0.2	0.1	0.7	2.6	0.0244165	7052
ever_felt_worried_tense_or_anxious_for_most_of_a_month_or_longeruses_datacoding_502_f20421_0_0	Psychiatry	Ever felt worried/tense for a month	0	1.1	-2.1	2.1	0.5	0	0.8	0.7	0	6754											0	1.1	-2.2	2.2	0.5	-0.1	0.1	1.1	0.6	0.00413676	6653
ever_had_period_extreme_irritabilityuses_datacoding_502_f20502_0_0	Psychiatry	Ever had period irritability	0	1	-1.9	1.9	0.5	0.2	0	2.3	0	6964											0	1.3	-2.6	2.6	0.5	0.8	0.2	0	2.3	0.0576144	6859
ever_had_period_of_mania_excitabilityuses_datacoding_502_f20501_0_0	Psychiatry	Ever had period mania	0	0.9	-1.7	1.7	0.5	0	0	0.6	0	7006											0	0.9	-1.7	1.7	0.5	0.4	0	0	0.5	0.0539027	6900
ever_had_prolonged_feelings_of_sadness_or_depressionuses_datacoding_503_f20446_0_0	Psychiatry	Ever had prolonged feelings of sadness	0	1	-2	2	0.5	-0.1	2.9	1	0	7167											0	1.1	-2.2	2.2	0.5	0.2	0	3.2	0.9	0.0340491	7058
ever_had_prolonged_loss_of_interest_in_normal_activitiesuses_datacoding_503_f20441_0_0	Psychiatry	Ever had prolonged loss of interest	2.1	1.6	-0.9	5.2	0.15	0	1.6	2	0	7163											0	0.9	-1.8	1.8	0.5	1.1	0.1	1.7	1.9	0.0154527	7055
ever_heard_an_unreal_voiceuses_datacoding_502_f20463_0_0	Psychiatry	Ever heard unreal voices	0	0.7	-1.3	1.3	0.5	0	0	0.3	0	7141											0	0.7	-1.3	1.3	0.5	0.1	0.1	0	0.3	0.0172186	7032
ever_seen_an_unreal_visionuses_datacoding_502_f20471_0_0	Psychiatry	Ever seen unreal vision	0	0.9	-1.8	1.8	0.5	0	0.2	0	0	7102											0	0.9	-1.8	1.8	0.5	0.2	0.1	0.2	0	0.014359	6994
ever_selfharmeduses_datacoding_503_f20480_0_0	Psychiatry	Ever self harm	0	0.9	-1.8	1.8	0.5	-0.1	0.2	1.5	0	7154											0	1.1	-2.2	2.2	0.5	0.2	0.1	0.3	1.3	0.00503653	7045
ever_sought_or_received_professional_help_for_mental_distressuses_datacoding_502_f20499_0_0	Psychiatry	Ever sought/received professinal help - mental distress	0.9	1.4	-1.8	3.6	0.5	0	2.3	1.5	0	7149											1	1.4	-1.8	3.8	0.5	0.3	0.1	2.3	1.3	0.0211138	7041
ever_stopped_smoking_for_6_monthsuses_datacoding_100349_f2907_2_0	Substance use	Ever stopped smoking for 6+ months	0	3.6	-7.1	7.1	0.5	-0.1	0.3	0.7	0	2188											0	3.7	-7.2	7.2	0.5	0	0.2	0.2	1	0.0670707	2150
ever_suffered_mental_distress_preventing_usual_activitiesuses_datacoding_502_f20500_0_0	Psychiatry	Ever suffered mental distress preventing usual activity	2.6	1.6	-0.5	5.6	0.036	-0.1	1.7	2.4	0	7079											0	0.8	-1.5	1.5	0.5	0.8	0	1.7	2.2	0.0381009	6972
ever_thought_that_life_not_worth_livinguses_datacoding_535_f20479_0_0	Psychiatry	Ever thought that life not worth living	1.7	1.5	-1.3	4.6	0.25	-0.1	0.5	2.4	0	7139											0	0.9	-1.8	1.8	0.5	0.3	0	0.6	2.3	0.0355532	7030
exposure_to_tobacco_smoke_at_homeuses_datacoding_100291_f1269_2_0	Substance use	Number days home passive smoking	0	0.9	-1.8	1.8	0.5	0	0	0	0	9077											0	0.9	-1.8	1.8	0.5	0.2	0	0	0	0.0222935	8949
exposure_to_tobacco_smoke_outside_homeuses_datacoding_100291_f1279_2_0	Substance use	Number days outside passive smoking	0	0.9	-1.8	1.8	0.5	0.1	0	0.1	0	8633											0	1	-2	2	0.5	0.2	0.1	0	0.1	0.00623808	8513
felt_hated_by_family_member_as_a_childuses_datacoding_532_f20487_0_0	Trauma stress	Felt hated by family as child	0	1.3	-2.6	2.6	0.5	0.1	0.5	0.9	0	7156											0	1.5	-3	3	0.5	0.8	0.3	0.6	0.8	0.0162882	7047
felt_loved_as_a_childuses_datacoding_532_f20489_0_0	Trauma stress	Felt loved as child	0	0.8	-1.5	1.5	0.5	0.1	0	0	0	7153											0	0.8	-1.5	1.5	0.5	0.3	0.2	0	0	0.0454668	7046
fluid_intelligence_score_f20016_2_0	Cognition	Fluid intelligence	13.2	2	9.2	17.1	0	2.7	0.7	0.8	0	9056	14.9	0	7.1	22.6	2.2e-07	3	0.7	0.3	0.1	3690	10	1.9	6.3	13.8	1.9e-12	1	2.9	0.7	0.3	0.0197218	8934	12.4	0	5	19.9	5.9e-06	0.8	3	0.7	0.3	0.1	3678
forced_expiratory_volume_in_1second_fev1_best_measure_f20150_0_0	Physical test	Forced expiratory volume	11.4	1.4	8.6	14.2	0	0.9	41.9	7.3	0.1	7289	14.6	0.1	9.3	19.8	1.4e-14	0.9	41.5	7.3	0.1	3244	3.1	1	1.2	4.9	0.00017	7.9	0.9	41.9	7.3	0.0923843	7274	4.3	0	0.7	8	0.0025	8.1	0.9	41.5	7.3	0.1	3228
forced_vital_capacity_fvc_best_measure_f20151_0_0	Physical test	Forced vital capacity	13.3	1.4	10.6	16	0	0.9	47.3	4.9	0.1	7289	15.7	0.1	10.8	20.6	0	0.9	46.8	5	0.1	3244	3.1	0.8	1.4	4.7	8.9e-06	11.4	0.9	47.3	4.9	0.128396	7274	3.3	0	0.5	6.2	0.00063	11.4	0.9	46.8	5	0.1	3228
frequency_of_drinking_alcoholuses_datacoding_521_f20414_0_0	Substance use	Frequency drinking alcohol	7.1	2	3.3	11	2.7e-07	0.3	3.5	0.2	0.1	7173	11.2	0	3	19.4	0.0004	0.5	2.9	0.2	0.1	3250	5.2	1.9	1.5	8.8	0.00041	1.4	0.5	3	0.2	0.0663403	7064
fresh_fruit_intake_f1309_2_0	Diet	Fresh fruit intake	1.9	1.1	-0.4	4.1	0.036	0.2	0.8	0.5	0	9427											1.3	1.1	-0.9	3.4	0.18	0	0.2	1	0.4	0.0651256	9293
general_happiness_with_own_healthuses_datacoding_537_f20459_0_0	Other	Happiness in own health	11	2.2	6.6	15.4	1.6e-14	0.2	0	0.4	0	7166	9.4	0	1.8	17	0.00074	0.3	0	0.4	0.1	3245	2.3	1.5	-0.7	5.2	0.049	5.3	0.3	0	0.4	0.119125	7059
general_happinessuses_datacoding_537_f20458_0_0	Other	General happiness	0	0.9	-1.8	1.8	0.5	0.1	0.1	1.9	0	7151											0	0.8	-1.6	1.6	0.5	0.1	0.1	0	2	0.1057	7045
haematocrit_percentage_f30030_2_0	Blood assay	Haematocrit %	13.1	2.6	8	18.1	3.2e-12	0.7	29.9	0.2	0.1	4589	69	0.3	26.5	111.5	0.0019	0.9	29.4	0.3	0.4	330	10.9	2.5	6	15.7	1e-09	1.1	0.9	29.4	0.3	0.388713	4511	67.9	0.3	26	109.8	0.0027	1.1	0.9	29.4	0.3	0.4	328
haemoglobin_concentration_f30020_2_0	Blood assay	Haemoglobin concentration	11.4	2.5	6.6	16.2	1.7e-08	0.8	33.2	0.2	0.1	4591	66	0.3	24.2	107.8	0.0095	0.8	32.5	0.2	0.5	330	8.3	2.3	3.8	12.9	4.4e-05	1.1	0.8	32.5	0.2	0.508296	4513	63.8	0.3	22.3	105.2	0.012	1.1	0.8	32.5	0.2	0.5	328
hand_grip_strength_left_f46_2_0	Physical test	Hand grip strength left	7.1	0.9	5.2	8.9	0	0.8	54.2	2.2	0	9455	9.1	0	5.7	12.4	8.3e-16	0.4	54.9	2.1	0.7	4301	4.1	0.8	2.6	5.7	1.6e-13	2.5	0.5	54.7	2.1	1.25674	9331	6.9	0	3.9	9.9	4.9e-11	2.8	0.4	54.9	2.1	0.7	4293
hand_grip_strength_right_f47_2_0	Physical test	Hand grip strenght right	7.4	0.9	5.5	9.2	0	0.8	54.6	1.8	0	9452	8.7	0	5.4	12	5.7e-15	0.5	55	1.9	0.9	4302	4.5	0.8	2.9	6	0	2.5	0.5	54.9	1.8	1.26386	9327	5.8	0	2.9	8.6	8.6e-09	2.9	0.5	55	1.9	0.9	4294
hearing_aid_useruses_datacoding_100352_f3393_2_0	Other	Hearing aid	2.3	1.5	-0.8	5.3	0.5	0	0.2	3.9	0	9417											0	0.7	-1.4	1.4	0.5	-0.1	0	0.2	3.9	0.0200863	9406
hearing_difficultyproblems_with_background_noiseuses_datacoding_100349_f2257_2_0	Other	Hearing difficulty with background noises	0	0.7	-1.3	1.3	0.5	0.1	0.8	2.5	0.1	9211											0	0.8	-1.6	1.6	0.5	0.1	0.1	0.8	2.5	0.0621741	9200
hearing_difficultyproblemsuses_datacoding_100631_f2247_2_0	Other	Hearing difficulty	0	0.7	-1.4	1.4	0.5	0.1	0.7	3.8	0.1	8970											0	0.9	-1.7	1.7	0.5	0.1	0.1	0.7	3.8	0.091176	8961
heel_bone_mineral_density_bmd_f3148_0_0	Other	Heel bone mineral density bmd	11.3	3	5.3	17.2	1.1e-06	1.8	4.1	0.4	0	4799	16.3	0.1	4.5	28.1	0.00035	1.6	3.3	0.5	0	2138	9.8	2.9	4.1	15.6	8.2e-06	0.9	1.9	3.2	0.4	0.0036829	4753	15.7	0.1	4	27.4	0.0005	0.5	1.6	3.3	0.5	0	2123
heel_bone_mineral_density_bmd_tscore_automated_f78_0_0	Other	Heel bone mineral density tscore	11.6	3	5.6	17.5	6.4e-07	1.8	4	0.4	0	4801	16.3	0.1	4.5	28.1	0.00035	1.6	3.3	0.5	0	2138	10.1	2.9	4.4	15.9	4.7e-06	0.9	1.9	3.2	0.4	0.00369201	4755	15.7	0.1	4	27.4	0.0005	0.5	1.6	3.3	0.5	0	2123
hip_circumference_f49_2_0	Physical test	Hip circumference	46	2.4	41.2	50.8	0	0.3	0	0.1	0	9474	44.7	0	36.4	53	0	0.6	0	0.1	0.1	4304	1.2	0.3	0.5	1.8	7.6e-06	80.3	0.5	0	0.1	0.0194849	9349	2.1	0	0.7	3.5	7.2e-06	78.4	0.6	0	0.1	0.1	4296
impact_on_normal_roles_during_worst_period_of_anxietyuses_datacoding_510_f20418_0_0	Psychiatry	Impact on normal roles during worst anxiety	0	2.1	-4	4	0.5	0.2	0	0.2	0	2240											0	2.2	-4.4	4.4	0.5	1.5	0.4	0	0.2	0.0097584	2204
impact_on_normal_roles_during_worst_period_of_depressionuses_datacoding_510_f20440_0_0	Psychiatry	Impact on normal roles during worst depression	2.6	2.4	-2.2	7.3	0.16	0	0.2	1.4	0	4050											0	1.2	-2.4	2.4	0.5	1	0.2	0	1.2	0.0291072	3981
lambmutton_intake_f1379_2_0	Diet	Lamb/mutton intake	0.8	1	-1.1	2.8	0.26	0.2	0.8	1.2	0	9417											0	0.5	-1	1	0.5	0.6	0.1	0.8	1.1	0.170296	9283
lifetime_number_of_depressed_periodsuses_datacoding_511_f20442_0_0	Psychiatry	Lifetime number of depressed periods	0	1.9	-3.8	3.8	0.5	-0.2	0	0.3	0	3343											0	2.5	-4.9	4.9	0.5	0.1	0	0.1	0.4	0.109296	3290
lymphocyte_percentage_f30180_2_0	Blood assay	% lymphocyte	0	1.2	-2.4	2.4	0.5	-0.1	3.4	1.3	0	4580											0	1.2	-2.3	2.3	0.5	0.2	0.2	3	1.1	0.177902	4502
maternal_smoking_around_birth_f1787_2_0	Other	Maternal smoking around birth	39.3	2.8	33.8	44.7	0	0.2	0	0.1	0	8231	11.5	0.2	-19.9	42.9	0.17	0.2	0	0.1	0	466	38.1	2.8	32.7	43.5	0	0.8	0.2	0	0.1	0.000853662	8221	11.4	0.2	-19.1	41.9	0.16	0.8	0.2	0	0.1	0	465
maximum_digits_remembered_correctly_f4282_0_0	Cognition	% correct digit matches	0	1	-2	2	0.5	0.2	0.2	0.9	0	5440											0	1.1	-2.1	2.1	0.5	0.6	0.9	0.8	0.9	0.144954	5356
mean_time_to_correctly_identify_matches_f20023_2_0	Cognition	Mean time correct matches	4.8	1.4	2.1	7.5	4.4e-09	0.1	1	6.6	0	9391	2.5	0	-1.8	6.7	0.058	0.2	1	6.8	0	3728	4.7	1.4	2	7.3	1.5e-08	0.2	0.2	0.9	6.4	0.0397155	9257	1.8	0	-2	5.7	0.098	0.2	0.2	1	6.8	0	3715
monocyte_percentage_f30190_2_0	Blood assay	% monocyte	8.1	2.8	2.5	13.6	3.6e-05	0.3	4.3	0.2	0	4575	5	0.1	-21.9	32	0.31	0.1	4.6	0.3	0.9	330	7.3	2.8	1.8	12.8	0.00031	0.1	0.1	4.6	0.3	0.907183	4497
morningevening_person_chronotype_f1180_2_0	Other	Morning/Evening person	2.5	1.4	-0.3	5.3	0.035	0.1	0.1	0.6	0	8627											1.8	1.3	-0.8	4.4	0.12	0.6	0.1	0.1	0.6	0.0106944	8616
neuroticism_score_f20127_0_0	Other	Neuroticism score	0	0.6	-1.1	1.1	0.5	0.1	2.3	1.6	0	7985											0	1	-1.9	1.9	0.5	0	0.1	2.3	1.6	0.0100055	7966
neutrophill_percentage_f30200_2_0	Blood assay	% neutrophill	0	0.9	-1.7	1.7	0.5	-0.1	0.8	0.8	0	4578											0	0.9	-1.8	1.8	0.5	0.3	0.1	0.4	0.7	0.17467	4500
nonoily_fish_intake_f1339_2_0	Diet	Non-oily fish intake	0	0.9	-1.7	1.7	0.5	0	0	0.7	0	9423											0	0.8	-1.6	1.6	0.5	0.1	0.1	0	0.7	0.024422	9289
number_in_household_f709_2_0	Demographics	Number in household	0.9	0.9	-0.8	2.7	0.16	0	0.6	14.4	0	9419											0.9	0.9	-0.9	2.7	0.19	0.3	0.1	0.7	12.8	0.0373778	9285
number_of_cigarettes_previously_smoked_dailyuses_datacoding_100353_f2887_2_0	Substance use	Number cigarettes previously smoked	27.8	7	14	41.6	1.4e-06	1.1	3.4	0.6	0	2116	26.6	0.1	1.5	51.7	0.018	1.2	2.6	0.6	0.1	916	22.4	6.6	9.3	35.4	3.3e-05	3.5	1.3	2.4	0.7	0.132026	2080	6.4	0.1	-11.7	24.4	0.29	3.3	1.2	2.6	0.6	0.1	910
number_of_daysweek_of_moderate_physical_activity_10_minutes_f884_2_0	Physical test	Frequency moderate activity	5.9	1.6	2.7	9.1	6.2e-07	0	0	1.4	0	9215	2.2	0	-1.8	6.2	0.052	0	0.1	1.4	0	4211	2.5	1.4	-0.2	5.1	0.047	1.9	0.1	0.1	1.4	0.0332274	9086
number_of_daysweek_of_vigorous_physical_activity_10_minutes_f904_2_0	Physical test	Frequency vigourous activity	11.4	2	7.5	15.4	1.3e-15	0	1.1	0.1	0	9271	3.3	0	-1.2	7.7	0.015	0.1	0.8	0.1	0.1	4206	6.9	1.8	3.3	10.5	9.8e-06	1.8	0.1	1	0.1	0.0756334	9142	0.4	0	-1.6	2.5	0.27	1.8	0.1	0.8	0.1	0.1	4187
number_of_daysweek_walked_10_minutes_f864_2_0	Physical test	Frequency 10mn walks	6.4	1.7	3.2	9.6	1.3e-08	0.1	0.1	0.5	0	9377	4.2	0	-1.1	9.5	0.029	0.1	0.2	0.3	0.1	4277	1.9	1.3	-0.6	4.4	0.076	1.8	0.1	0.1	0.4	0.122236	9247
number_of_incorrect_matches_in_round_f399_2_1	Cognition	Number incorrect matches 1	0	0.8	-1.7	1.7	0.5	0.3	0.1	1	0	9437											0	0.9	-1.8	1.8	0.5	0.1	0.3	0.1	0.9	0.0521217	9303
number_of_symbol_digit_matches_attempted_f20195_0_0	Cognition	Max digits attempted	9.6	2.3	5.1	14.1	3.4e-12	0.3	0.2	20.2	0.1	5440	0.1	0	-3.5	3.8	0.48	0.6	0	19.6	0.1	2052	9	2.3	4.5	13.4	1.9e-10	0.2	0.6	0	20.1	0.13717	5356	0	0	-3.5	3.5	0.5	0.4	0.6	0	19.6	0.1	2036
number_of_symbol_digit_matches_made_correctly_f20159_0_0	Cognition	Number correct symbol matches	9.2	2.3	4.7	13.7	4.2e-11	0.4	0.1	18	0.1	5440	0	0	-4.3	4.3	0.5	0.6	0	17.2	0.1	2052	8.7	2.3	4.2	13.2	1.5e-09	0.4	0.7	0	17.9	0.111935	5356	0	0	-4.5	4.5	0.5	0.4	0.6	0	17.2	0.1	2036
oily_fish_intake_f1329_2_0	Diet	Oily fish intake	0	0.8	-1.6	1.6	0.5	0.2	0.1	2.3	0	9424											0	0.9	-1.8	1.8	0.5	0.3	0.3	0.1	2.3	0.0361961	9290
overall_acceleration_average_f90012_0_0	Physical test	Acceleration force	24.6	3.4	18	31.2	0	0.1	0.2	4.1	0	5076	29.8	0.1	15.2	44.3	9.2e-09	0.3	0.2	4	0	1733	10.3	2.8	5	15.7	1.8e-06	8	0.3	0.3	4	0.0258997	4997	14.3	0.1	2.1	26.5	0.00054	8.2	0.3	0.2	4	0	1725
overall_health_rating_f2178_2_0	Other	Overall health rating	16.3	2.1	12.3	20.3	0	0.8	0	0	0	9420	15.4	0	8.3	22.4	1.8e-10	0.9	0.1	0	0	4293	5.3	1.5	2.3	8.3	3.4e-06	7.2	1	0	0	0.0211288	9287	2.5	0	-1.7	6.7	0.095	7	0.9	0.1	0	0	4274
part_of_a_multiple_birth_f1777_2_0	Other	Part of multiple birth	12	2.1	7.9	16.1	1.8e-14	0	0	0	0	9280	40.4	0.2	-2	82.8	0.043	0.1	0	0	0	526	12.1	2.1	8	16.3	1.3e-14	0	0.1	0	0	0.0187534	9151	40.7	0.2	-1.9	83.2	0.042	0	0.1	0	0	0	524
past_tobacco_smoking_f1249_2_0	Substance use	Past tobacco use	9.5	2	5.7	13.4	1.3e-10	0.2	1	1.4	0	9166	5.4	0	-0.5	11.3	0.014	0.4	0.8	1.3	0.1	4184	9.3	2	5.5	13.2	9.9e-10	0.6	0.3	0.8	1.2	0.0503263	9037	4.2	0	-1.3	9.6	0.042	0.6	0.4	0.8	1.3	0.1	4166
percent_correct_digit_matches_0_0	Cognition	Max digits remembered 2	4.6	2.3	0.1	9	0.016	1.1	1.1	1.4	0	5160											3.5	2.3	-1	7.9	0.098	0.2	0.3	0.2	0.8	0.0248586	5077
percent_correct_digit_matches_0_0_binary	Cognition	All correct digit matches	0	0.7	-1.4	1.4	0.5	0.2	0.2	0.2	0.1	5441											0	0.9	-1.8	1.8	0.5	0.1	0.2	0.2	0.2	0.0519536	5431
physical_violence_by_partner_or_expartner_as_an_adultuses_datacoding_532_f20523_0_0	Trauma stress	Physical violence by partner or ex	0	0.8	-1.6	1.6	0.5	0	2.4	0.7	0	7164											0	0.9	-1.8	1.8	0.5	0.4	0.1	2.6	0.9	0.00750748	7055
physically_abused_by_family_as_a_childuses_datacoding_532_f20488_0_0	Trauma stress	Physically abused by family as child	0	0.9	-1.7	1.7	0.5	0.1	0	0.7	0	7165											0	1.1	-2.1	2.1	0.5	1	0.2	0	0.6	0.0205471	7057
platelet_count_f30080_2_0	Blood assay	Platelet count	4.8	2.4	0.2	9.5	0.0067	-0.1	5.9	0.7	0	4588											3.6	2.2	-0.6	7.9	0.03	1.1	0.1	6.2	0.5	0.616136	4510
pork_intake_f1389_2_0	Diet	Pork intake	0	0.7	-1.5	1.5	0.5	0	0.9	0.4	0	9414											0	0.9	-1.9	1.9	0.5	1	0.1	0.9	0.5	0.143515	9280
poultry_intake_f1359_2_0	Diet	Poultry intake	4.9	1.5	2	7.9	4.4e-06	0	0.1	0.1	0	9431	4.5	0	-0.8	9.8	0.027	0	0.1	0.2	0	4297	0.9	1	-1.1	3	0.28	1.5	0.1	0.1	0.2	0.0595985	9297
processed_meat_intake_f1349_2_0	Diet	Processed meat intake	5.4	1.6	2.4	8.5	3.7e-06	0.1	6	0	0	9429	2.1	0	-2.5	6.7	0.32	0.1	6.7	0	0	4294	1.5	1.2	-0.8	3.8	0.22	1.7	0.1	6.4	0	0.0597095	9295
prospective_memory_result_f20018_2_0	Cognition	Prospective memory	4.7	1.8	1.2	8.2	0.0061	0	0	0.5	0	9419											5.1	1.9	1.5	8.8	0.0063	0.2	0	0.1	0.4	0.00988921	9285
pulse_rate_automated_reading_f102_2_0	Physical test	Pulse rate 1	16.9	2.2	12.7	21.1	0	0.3	2.4	0.3	0	9074	17	0.1	7.4	26.6	7.7e-08	0.4	2.3	0.2	0.5	2752	9.3	1.8	5.7	12.9	1.7e-16	3.3	0.4	2.3	0.2	0.866931	8951	8.9	0	0.7	17.2	0.0013	3.3	0.4	2.3	0.2	0.5	2742
pulse_rate_automated_reading_f102_2_1	Physical test	Pulse rate 2	16.2	2.2	12	20.5	0	0.3	2.4	0	0	9028	12.5	0	4.1	20.9	2.8e-06	0.4	2.4	0	0.2	2902	9.3	1.9	5.7	13	1.4e-14	3	0.4	2.4	0	0.41315	8905	5.9	0	-0.9	12.8	0.0057	3	0.4	2.4	0	0.2	2893
recentAnxiety	Recent feelings	Anxiety score	0	0.9	-1.7	1.7	0.5	0	1	2.6	0	7091											0	1.1	-2.2	2.2	0.5	0.5	0.1	1.1	2.4	0.0549591	6984
recentDepression	Recent feelings	Depression score	5	1.8	1.6	8.5	4.3e-05	0.2	0.9	3.2	0	7068	4.3	0	-2.1	10.7	0.073	0.2	0.7	2.8	0.1	3212	0	0.7	-1.3	1.3	0.5	2.9	0.2	0.8	2.9	0.0630394	6963
recent_changes_in_speedamount_of_moving_or_speakinguses_datacoding_504_f20518_0_0	Recent feelings	Change in amount moving	2	1.3	-0.5	4.6	0.023	0	0.1	0.7	0	7173											0.5	0.9	-1.3	2.3	0.32	0.6	0.1	0.2	0.7	0.0341337	7064
recent_easy_annoyance_or_irritabilityuses_datacoding_504_f20505_0_0	Recent feelings	Annoyance - irritability	1.8	1.5	-1.1	4.6	0.15	0	0.1	1.6	0	7151											0	1.1	-2.1	2.1	0.5	1	0.1	0.1	1.5	0.0516386	7043
recent_feelings_of_depressionuses_datacoding_504_f20510_0_0	Recent feelings	Depression	1.3	1.3	-1.2	3.8	0.14	-0.1	0.2	1.9	0	7155											0	0.7	-1.5	1.5	0.5	1	0	0.2	1.8	0.0272832	7046
recent_feelings_of_forebodinguses_datacoding_504_f20512_0_0	Recent feelings	Foreboding	0	0.7	-1.4	1.4	0.5	0	0.8	1.5	0	7144											0	0.8	-1.6	1.6	0.5	0.5	0	0.9	1.4	0.0029856	7035
recent_feelings_of_inadequacyuses_datacoding_504_f20507_0_0	Recent feelings	Inadequacy	0	0.6	-1.1	1.1	0.5	0	0.3	1.7	0	7151											0	0.9	-1.7	1.7	0.5	0.7	0.1	0.3	1.7	0.0214274	7043
recent_feelings_of_tiredness_or_low_energyuses_datacoding_504_f20519_0_0	Recent feelings	Tiredness	6.3	1.8	2.7	9.9	2e-07	0.3	0.9	1.9	0	7173	1.7	0	-3	6.4	0.19	0.3	0.6	1.5	0	3250	1.4	1.4	-1.2	4.1	0.17	2.8	0.3	0.7	1.5	0.0290047	7065
recent_feelings_or_nervousness_or_anxietyuses_datacoding_504_f20506_0_0	Recent feelings	Nervousness - anxiety	0	0.7	-1.4	1.4	0.5	0	0.9	1.6	0	7147											0	1	-1.9	1.9	0.5	-0.1	0	1.1	1.6	0.0547194	7039
recent_inability_to_stop_or_control_worryinguses_datacoding_504_f20509_0_0	Recent feelings	Inability to stop worrying	0	0.9	-1.7	1.7	0.5	0	0.9	1.1	0	7147											0	1.1	-2.1	2.1	0.5	0.2	0.1	1.1	1	0.0333645	7038
recent_lack_of_interest_or_pleasure_in_doing_thingsuses_datacoding_504_f20514_0_0	Recent feelings	Lack interest - pleasure	5.1	1.8	1.6	8.7	5.7e-05	0.2	0	1.6	0	7161	5	0	-2.3	12.3	0.08	0.1	0	1.4	0.1	3249	1.3	1.4	-1.4	4	0.2	1.7	0.1	0	1.4	0.0822138	7052
recent_poor_appetite_or_overeatinguses_datacoding_504_f20511_0_0	Recent feelings	Poor appetite - overeating	6.2	1.8	2.6	9.7	9.9e-07	0.2	1.4	3	0	7170	6.9	0	0.1	13.8	0.0044	0.2	1	2.6	0.1	3249	0	1.1	-2.2	2.2	0.5	5.5	0.2	1	2.9	0.0723446	7062
recent_restlessnessuses_datacoding_504_f20516_0_0	Recent feelings	Reslessness	0	1.4	-2.7	2.7	0.5	0.1	0.2	1	0	7160											0	1.5	-2.9	2.9	0.5	0.4	0.2	0.2	0.8	0.0424257	7052
recent_thoughts_of_suicide_or_selfharmuses_datacoding_504_f20513_0_0	Recent feelings	Toughts suicide - self harm	0.2	0.7	-1.2	1.7	0.38	0	0	0.6	0	7130											0	0.7	-1.3	1.3	0.5	0.4	0	0	0.6	0.0463097	7022
recent_trouble_concentrating_on_thingsuses_datacoding_504_f20508_0_0	Recent feelings	Trouble concentrating	2.1	1.5	-0.8	5	0.074	0.3	0.1	1.5	0	7171											0	1.1	-2.2	2.2	0.5	1.1	0.4	0	1.4	0.0364833	7062
recent_trouble_relaxinguses_datacoding_504_f20515_0_0	Recent feelings	Trouble relaxing	0	0.9	-1.7	1.7	0.5	0	0.6	2.8	0	7161											0	0.9	-1.8	1.8	0.5	0.5	0	0.7	2.2	0.0519773	7052
recent_worrying_too_much_about_different_thingsuses_datacoding_504_f20520_0_0	Recent feelings	Worrying	0	1.1	-2.2	2.2	0.5	0	1.1	1.5	0	7154											0	1.4	-2.8	2.8	0.5	0.1	0	1.3	1.4	0.0503628	7045
red_blood_cell_erythrocyte_count_f30010_2_0	Blood assay	Red blood cell count	12.3	2.9	6.6	18	3.4e-07	0.7	21.2	0	0	4591	41.7	0.3	-7.3	90.7	0.12	0.9	20.2	0	0.2	330	5.8	2.5	0.9	10.6	0.01	2.8	0.9	20.2	0	0.238919	4513
salad_raw_vegetable_intake_f1299_2_0	Diet	Raw vegetables intake	4.3	1.6	1.2	7.4	0.0003	0	0.9	0	0	9392											4.1	1.6	1.1	7.2	0.00078	0.1	0	0.9	0.1	0.14238	9258
seen_a_psychiatrist_for_nerves_anxiety_tension_or_depression_f2100_2_0	Psychiatry	Seen psychiatrist for anx-dep	0	0.7	-1.3	1.3	0.5	0.1	0.1	0.1	0	9372											0	0.7	-1.4	1.4	0.5	0	0.1	0.1	0.2	0.0223627	9240
sexual_interference_by_partner_or_expartner_without_consent_as_an_adultuses_datacoding_532_f20524_0_0	Trauma stress	Sexual interference by partner or ex	0	1.3	-2.5	2.5	0.5	-0.1	3.2	0.2	0	7160											0	1.1	-2.2	2.2	0.5	0	0	3.3	0.3	0.0100716	7052
sexually_molested_as_a_childuses_datacoding_532_f20490_0_0	Trauma stress	Sexually molested as child	0	1	-2	2	0.5	0	1.2	0.2	0	7095											0	1.2	-2.4	2.4	0.5	0.2	0.1	1.4	0.2	0.0101836	6989
sexuses_datacoding_9_f31_0_0	Demographics	Sex	65.8	1.2	63.4	68.3	0	33	0	1.1	0	9495	65.7	0	61.2	70.1	0	33.4	0	0.9	0	4321	17.7	1	15.7	19.6	0	25.3	33.2	0	0.9	0.0156325	9349	33.5	0	30.4	36.6	0	25.2	33.4	0	0.9	0	4298
sleep_duration_f1160_2_0	Other	Sleep duration	2.4	1.2	0	4.8	0.0064	0	0.4	0.9	0	9419											1.9	1.1	-0.3	4.2	0.02	0.3	0	0.1	0.8	0.0326341	9285
sleeplessness_insomnia_f1200_2_0	Other	Sleeplessness - insomnia	0	0.6	-1.1	1.1	0.5	-0.1	2.6	0.1	0	9432											0	0.5	-1.1	1.1	0.5	0.1	0	2.6	0.1	0.00636577	9298
smoking_status_f20116_2_0	Substance use	Smoking Status	10.9	2	7	14.9	1.7e-12	0.3	0.7	0.3	0	9414	11.5	0	4.4	18.5	2e-05	0.4	0.6	0.3	0.1	4288	10.5	2	6.6	14.5	6.8e-11	0.2	0.4	0.6	0.2	0.0558306	9281	10.5	0	3.5	17.4	7.5e-05	0.3	0.4	0.6	0.3	0.1	4269
standing_height_f50_2_0	Physical test	Height	21.8	1.1	19.7	24	0	2.1	53.6	0.7	0	9472	20.2	0	16.6	23.8	0	2.3	53.4	0.5	0	4306	0.3	0.1	0.2	0.4	1.4e-13	40.9	2.3	53.6	0.5	0.0282732	9349	0.4	0	0.2	0.6	4.6e-06	41.1	2.3	53.4	0.5	0	4298
tea_intake_f1488_2_0	Diet	Tea intake	4.3	1.7	1.1	7.6	0.0096	0	0	0.1	0	9433											3.7	1.6	0.5	6.9	0.024	0.1	0	0	0	0.015714	9300
thoughts_of_death_during_worst_depressionuses_datacoding_502_f20437_0_0	Psychiatry	Thoughts of death during worst depression	0	2.6	-5.1	5.1	0.5	0.1	0.6	0.5	0	3834											0	2.4	-4.6	4.6	0.5	0.2	0.3	0.8	0.5	0.124445	3768
time_spend_outdoors_in_summer_f1050_2_0	Other	Time spent outdoors summer	5	1.6	1.8	8.1	7.7e-05	0.1	1.3	4	0.3	9171	1.4	0	-2.8	5.6	0.3	0.2	1.3	4.1	0.3	4159	4.6	1.6	1.5	7.7	0.0002	0	0.1	1.3	4	0.322936	9159	0.9	0	-2.9	4.7	0.39	0	0.2	1.3	4.1	0.3	4141
time_spent_driving_f1090_2_0	Other	Time spent driving	5.7	1.7	2.5	9	2.2e-05	0.1	2.3	3.3	0	9374	8.1	0	2	14.2	0.00012	0.1	2.4	3.2	0	4256	3	1.5	0.1	5.9	0.027	1	0.1	2.3	3.3	0.0388693	9362
time_spent_outdoors_in_winter_f1060_2_0	Other	Time spent outdoors winter	5.6	1.7	2.3	9	0.00012	0.2	2.4	2.2	0	9166	4.9	0	-1.1	10.8	0.098	0.2	2.3	2.2	0	4163	5.3	1.7	2	8.5	0.00022	0.2	0.2	2.4	2.2	0.0408546	9154	3.6	0	-2.1	9.2	0.2	0.1	0.2	2.3	2.2	0	4145
time_spent_using_computer_f1080_2_0	Other	Time spent on computer	4.2	1.6	1.2	7.3	0.00024	0.1	1.7	0	0.1	9417	4.2	0	-1.1	9.4	0.041	0	1.7	0	0.1	4286	1.6	1.2	-0.7	3.9	0.082	1.3	0.1	1.7	0	0.0688031	9405
time_spent_watching_television_tv_f1070_2_0	Other	Time spent watching television	15	1.9	11.3	18.8	0	0.9	0.1	4.1	0	9417	19.1	0	12.2	25.9	0	1.2	0.1	4.2	0.1	4289	7.4	1.6	4.3	10.5	2.4e-14	3.7	1	0.1	4.1	0.169959	9283	10.5	0	4.5	16.4	2.6e-07	3.8	1.2	0.1	4.2	0.1	4270
tinnitus_severitynuisanceuses_datacoding_100636_f4814_2_0	Other	Tinnitus severity	0	1.7	-3.4	3.4	0.5	0.2	0.7	0.1	0.1	2963											0	1.6	-3.2	3.2	0.5	0.1	0.2	0.7	0.1	0.0691922	2957
tinnitususes_datacoding_100635_f4803_2_0_binary	Other	Tinnitus	2.8	1.5	-0.1	5.8	0.072	0.2	0.2	0.1	0	9319											2.4	1.4	-0.4	5.2	0.11	0.3	0.2	0.2	0.1	0.00129396	9308
tinnitususes_datacoding_100635_f4803_2_0_present	Other	Current tinnitus	3.8	1.6	0.7	6.9	0.0086	0.1	0.4	0.9	0	9319											3.5	1.5	0.5	6.6	0.0093	0.2	0.1	0.4	0.9	0.00744446	9308
townsend_deprivation_index_at_recruitment_f189_0_0	Demographics	Townsend deprivation index	2.3	1.4	-0.4	4.9	0.083	0.6	0	0.9	0	9489											0	0.7	-1.3	1.3	0.5	0.7	0.4	0	1	0.283534	9343
trouble_falling_or_staying_asleep_or_sleeping_too_muchuses_datacoding_504_f20517_0_0	Recent feelings	Sleeping too much / not enough	0	0.9	-1.8	1.8	0.5	0	1.6	1.2	0	7172											0	1.3	-2.5	2.5	0.5	0.7	0	1.7	1.1	0.0158293	7063
victim_of_physically_violent_crimeuses_datacoding_533_f20529_0_0	Trauma stress	Victim physically violent crime	0	1	-1.9	1.9	0.5	0.1	2	1	0	7171											0	1	-2.1	2.1	0.5	-0.1	0.1	2	1.1	0.03863	7062
victim_of_sexual_assaultuses_datacoding_533_f20531_0_0	Trauma stress	Victim sexual assault	0	1.2	-2.3	2.3	0.5	0	3.7	0.5	0	7096											0	1.3	-2.5	2.5	0.5	0.2	0	3.6	0.3	0.0268865	6989
waist_circumference_f48_2_0	Physical test	Waist circumference	45.4	1.9	41.6	49.1	0	0.7	21.5	0.6	0	9473	47.6	0	40.9	54.3	0	0.6	21.5	0.7	0	4304	1.3	0.3	0.8	1.9	4.6e-12	61.5	0.6	21.8	0.6	0.0107019	9348	1.3	0	0.3	2.2	0.00018	61.1	0.6	21.5	0.7	0	4296
water_intake_f1528_2_0	Diet	water intake	2	1.2	-0.5	4.4	0.062	0.1	1.3	1.3	0.1	9399											1.3	1.1	-0.9	3.5	0.17	0.3	0.2	1.3	1.5	0.074607	9266
wears_glasses_or_contact_lensesuses_datacoding_100352_f2207_2_0	Other	Wears glasses/contact	0.2	0.5	-0.8	1.2	0.32	0.1	0.4	1.8	0	9429											0	0.5	-0.9	0.9	0.5	0.1	0.1	0.4	1.8	0.0406481	9418
weight_f21002_2_0	Physical test	Weight	47.1	1.9	43.4	50.8	0	0.7	23.7	0.4	0	9472	50.4	0	44.2	56.7	0	0.8	24.6	0.4	0	4298	0.3	0	0.3	0.4	0	73.6	0.8	24.3	0.4	0.0549324	9349	0.1	0	0	0.2	0.0015	73.3	0.8	24.6	0.4	0	4298
white_blood_cell_leukocyte_count_f30000_2_0	Blood assay	White blood cell count	16.6	3.5	9.8	23.4	3.4e-12	1.2	0.1	0.6	0	4591	26.7	0.2	-19.7	73	0.068	1.5	0.1	0.6	0.1	330	10.9	3.2	4.6	17.1	1.7e-05	3.4	1.5	0.1	0.6	0.0700562	4513	14	0.2	-24.4	52.4	0.19	3.4	1.5	0.1	0.6	0.1	328
witnessed_sudden_violent_deathuses_datacoding_533_f20530_0_0	Trauma stress	Witnessed sudden violent death	0	0.9	-1.8	1.8	0.5	0	1.5	0	0	7165											0	0.9	-1.8	1.8	0.5	0.3	0	1.7	0	0.0066734	7056
