## Supplementary material for "Widespread associations between grey matter structure and the human phenome": Dataset S4

	VariableName	Category	VariableLabel	GreyMatterShapeR2	SE	95%CI_lowerBound	95%CI_upperBound	pvalue	AcquisitionR2	AgeR2	SexR2	HeadSizeR2	N
2	Amphetamines	Substance use	Amphetamines	0	9.8	-19.2	19.2	0.5	-0.2	-0.1	-0.2	0.264730694157755	1086
19	Breathalyzer_Over_05	Substance use	Breathalyser over .05	14.4	12.3	-9.8	38.5	0.5	-0.2	-0.3	-0.1	-0.0596653932672719	1086
20	Breathalyzer_Over_08	Substance use	Breathalyser over .08	14.4	12.3	-9.8	38.5	0.5	-0.2	-0.3	-0.1	-0.0596653932672719	1086
22	Cocaine	Substance use	Cocaine	24.2	11.6	1.4	46.9	0.023	-0.2	0	-0.1	-0.367478765406659	1086
79	MethAmphetamine	Substance use	MethAmphetamine	27.6	12.7	2.6	52.5	0.028	0.1	-0.1	-0.2	0.122518061963417	1086
87	Num_Days_Used_Any_Tobacco_7days	Substance use	Number days used tobacco (7days)	31.3	11.7	8.4	54.2	0.0022	0.5	2.5	-0.1	1.36066241741785	1082
89	Opiates	Substance use	Opiates	56.9	13.8	30	83.9	9.6e-06	-0.1	0.2	-0.1	-0.0193908296976408	1086
90	Oxycontin	Substance use	Oxycontin	0	6.9	-13.6	13.6	0.5	0.2	-0.2	-0.1	-0.0218249349343447	1086
124	SSAGA_Alc_12_Drinks_Per_Day	Substance use	Drinks per drinking session (12mo)	33	12.2	9	57	0.011	0.5	9	1.4	0.891108985984501	1026
125	SSAGA_Alc_12_Frq	Substance use	Frequence alcohol use (12mo)	33.7	12.3	9.5	57.8	0.004	1.2	4	0.6	0.386792578952133	1027
126	SSAGA_Alc_12_Frq_5plus	Substance use	Frequence 5+ drinks (12mo)	34.1	12	10.5	57.7	0.0066	1	8.5	2.3	1.47180371163045	1027
127	SSAGA_Alc_12_Frq_Drk	Substance use	Frequency drunk (12mo)	44.7	12.5	20.2	69.1	2e-04	0.7	5.7	2.6	1.42527153874138	1027
128	SSAGA_Alc_Age_1st_Use	Substance use	Age 1st use alcohol	35.4	12.8	10.2	60.5	0.0028	1	0.2	0.1	-0.370393443311068	1027
129	SSAGA_Alc_D4_Ab_Dx	Substance use	Alcohol abuse	26.8	12.7	2	51.7	0.038	0.4	1.6	0	0.605736217777586	1084
130	SSAGA_Alc_D4_Ab_Sx	Substance use	Alcohol abuse symptoms	33.5	12.9	8.3	58.7	0.015	0.4	3	0.2	0.759892525031025	1084
131	SSAGA_Alc_D4_Dp_Dx	Substance use	Alcohol dependence	20.2	12.7	-4.6	45	0.23	0.5	2.2	0	0.0466296317362169	1084
132	SSAGA_Alc_D4_Dp_Sx	Substance use	Alcohol dependence symptoms	46.4	13	21	71.8	0.00056	0.4	6.3	0.5	0.724836318328581	1084
137	SSAGA_FTND_Score	Substance use	FTND score	0	30.3	-59.5	59.5	0.5	0.9	-0.5	0.6	-2.07183744094237	290
138	SSAGA_HSI_Score	Substance use	HSI score	0	32.5	-63.6	63.6	0.5	1.2	-0.3	0.2	-2.21452000737161	290
140	SSAGA_Mj_Ab_Dep	Substance use	Marijuana dependence	24.2	11.8	1	47.3	0.04	0.2	2.9	-0.1	0.307022089113673	1084
141	SSAGA_Mj_Times_Used	Substance use	Number times marijuana use	31.9	12.7	7	56.8	0.02	2.3	3.3	-0.1	0.473434637866998	1084
142	SSAGA_Mj_Use	Substance use	Marijuana use	0	9.5	-18.6	18.6	0.5	3.1	0.7	-0.2	-0.120188900745544	1084
144	SSAGA_TB_Age_1st_Cig	Substance use	Age first cigarette	0	14.9	-29.1	29.1	0.5	0.9	0.5	-0.7	-0.711153450910706	290
145	SSAGA_TB_DSM_Difficulty_Quitting	Substance use	Tobacco difficulty quitting	0	35.1	-68.7	68.7	0.5	0.9	-0.5	-0.4	0.762100659907006	290
146	SSAGA_TB_DSM_Tolerance	Substance use	Tobacco tolerance	0	34.3	-67.3	67.3	0.5	-0.3	-1	0.8	-0.92838600829821	290
147	SSAGA_TB_DSM_Withdrawal	Substance use	Tobacco withdrawl	0	28.7	-56.2	56.2	0.5	-0.6	-0.6	2.5	-0.867406571226259	290
148	SSAGA_TB_Still_Smoking	Substance use	Current smoker	32.8	12.4	8.5	57.2	0.0045	0.8	1	0.3	1.5082113088924	1084
149	SSAGA_TB_Yrs_Since_Quit	Substance use	Years since quitting	0	24	-47	47	0.5	0.6	-0.5	0.7	3.32963983916279	290
150	SSAGA_TB_Yrs_Smoked	Substance use	Number years smoked	0	20.3	-39.9	39.9	0.5	0.1	-0.1	21.2	0.370394563854848	290
151	SSAGA_Times_Used_Cocaine	Substance use	Number times used cocaine	18.5	11.2	-3.4	40.4	0.059	-0.1	1.3	0.3	1.1026756749504	1084
152	SSAGA_Times_Used_Hallucinogens	Substance use	Number times used hallucinogens	29.3	12.5	4.8	53.8	0.021	-0.2	3.5	0.1	-0.338677927931097	1084
153	SSAGA_Times_Used_Illicits	Substance use	Number times used illicit	19.8	11.2	-2.2	41.8	0.063	0.9	2.5	0	0.515686974362561	1084
154	SSAGA_Times_Used_Opiates	Substance use	Number times used opiates	0	8.1	-16	16	0.5	-0.1	1.5	-0.1	1.05037035813301	1084
155	SSAGA_Times_Used_Sedatives	Substance use	Number times used sedatives	0	8.2	-16.2	16.2	0.5	-0.1	0.3	-0.2	0.472031777301618	1084
156	SSAGA_Times_Used_Stimulants	Substance use	Number times used stimulants	16.8	12	-6.8	40.3	0.21	1	0.5	-0.1	0.451527208545355	1084
160	THC	Substance use	THC	21.6	10.2	1.5	41.7	0.011	2.5	2.3	0.8	0.946824546307601	1086
162	Times_Used_Any_Tobacco_Today	Substance use	Times used tobacco today	59.1	13.5	32.7	85.5	3.3e-06	0.5	1	0.2	0.430950338447411	1063
163	Total_Any_Tobacco_7days	Substance use	Total tobacco 7 days	44.3	13	18.8	69.8	0.00024	0.4	1.5	0.1	0.250602535367672	1063
164	Total_Drinks_7days	Substance use	Total drinks 7 days	64.7	13.2	38.9	90.5	8.8e-06	1.4	5.9	0.4	2.18618367083891	1063
101	PSQI_Comp1	Sleep	Subjective sleep quality	0	8.7	-17	17	0.5	-0.3	-0.3	-0.1	0.633605983994689	1086
102	PSQI_Comp2	Sleep	Sleep latency	0	3.9	-7.7	7.7	0.5	-0.2	0	0.3	0.605615764861844	1086
103	PSQI_Comp3	Sleep	Sleep duration	29.2	11.9	5.9	52.5	0.006	0.9	-0.2	0	1.47648433059828	1086
104	PSQI_Comp4	Sleep	Habitual sleep efficiency	0	6	-11.7	11.7	0.5	0.7	1.3	0.3	0.158208837682328	1086
105	PSQI_Comp5	Sleep	Step disturbances	0	8.4	-16.4	16.4	0.5	0.5	0.6	0.3	0.274361317721539	1086
106	PSQI_Comp6	Sleep	Use sleeping medication	0	6.9	-13.6	13.6	0.5	0	0	0	-0.0806795017333384	1086
107	PSQI_Comp7	Sleep	Daytime dysfunction	0	4.1	-8.1	8.1	0.5	-0.1	0.4	-0.1	0.258165814829314	1086
108	PSQI_Score	Sleep	PSQI sleep score	11	10	-8.5	30.5	0.18	0.2	0.2	0	0.961743829410311	1086
4	ASR_Aggr_Raw	Psychiatry	ASR aggressive behaviour	29.7	12.4	5.5	53.9	0.0086	0.1	0.4	0.4	-0.621206264259877	1078
5	ASR_Anxd_Raw	Psychiatry	ASR anxiety-depression	21.2	11.7	-1.8	44.2	0.039	0.1	0	0.1	-0.0864361365614297	1078
6	ASR_Attn_Raw	Psychiatry	ASR attention problems	39.1	13.1	13.4	64.8	0.0014	-0.2	0.6	0.4	0.644504302010473	1078
7	ASR_Extn_Raw	Psychiatry	ASR externalising score	39.5	12.8	14.4	64.6	0.0013	-0.2	3.3	1.1	0.333870583996343	1078
8	ASR_Intr_Raw	Psychiatry	ASR intrusive	31.3	13	5.8	56.8	0.033	0.1	1.7	1	0.913284233726686	1078
9	ASR_Rule_Raw	Psychiatry	ASR rule breaking behaviour	20.8	11.4	-1.5	43.1	0.072	0.8	5.5	1	1.33213442203095	1078
10	ASR_Soma_Raw	Psychiatry	ASR somatic complaints	8.6	10.5	-12	29.3	0.46	-0.4	0.6	0	0.30532885324247	1078
11	ASR_TAO_Sum	Psychiatry	ASR thought + attention + other	44.3	13	18.9	69.7	0.00018	-0.3	0.7	1.4	1.9523470455954	1078
12	ASR_Thot_Raw	Psychiatry	ASR thought problems	21.1	10.8	-0.1	42.2	0.021	0.7	0.2	1.9	2.91380103318994	1078
13	ASR_Totp_Raw	Psychiatry	ASR total problems score	39.9	12.9	14.5	65.2	0.00079	-0.3	0.6	1	1.02307105560481	1078
14	ASR_Witd_Raw	Psychiatry	ASR withdrawn	34.3	12.4	10	58.6	0.0027	0	2.8	1.6	1.03664474388829	1078
34	DSM_Adh_Raw	Psychiatry	DSM ADHD score	33	12.9	7.7	58.4	0.011	-0.2	1	0.7	0.487682972838099	1078
35	DSM_Antis_Raw	Psychiatry	DSM antisocial personality	31.2	12	7.6	54.7	0.0048	0.1	3.7	1	0.328715416407677	1078
36	DSM_Anxi_Raw	Psychiatry	DSM anxiety score	18.9	11.5	-3.7	41.5	0.062	0.3	1.8	-0.1	0.285162081027468	1078
37	DSM_Avoid_Raw	Psychiatry	DSM avoidant personality	37.5	12.6	12.8	62.2	0.00055	-0.2	0.2	0.8	0.801854871147345	1078
38	DSM_Depr_Raw	Psychiatry	DSM depression score	23.5	12.7	-1.3	48.3	0.072	-0.3	0.4	0.1	0.598130840711741	1078
39	DSM_Hype_Raw	Psychiatry	DSM hyperactivity score	15.1	11.5	-7.4	37.5	0.21	0.1	0.8	1	0.0616439076194464	1078
40	DSM_Inat_Raw	Psychiatry	DSM inattention score	40.3	13.4	14.1	66.6	0.0025	-0.2	0.7	0.3	0.585287489969522	1078
41	DSM_Somp_Raw	Psychiatry	DSM somatic score	7.7	9.8	-11.6	26.9	0.42	-0.4	0.5	0.3	0.0121593823533273	1078
123	SSAGA_Agoraphobia	Psychiatry	SSAGA agoraphobia	0	5.5	-10.8	10.8	0.5	-0.2	0.1	0	-0.388322947485831	1054
133	SSAGA_ChildhoodConduct	Psychiatry	SSAGA childhood conduct disorder	33.2	12.6	8.6	57.9	0.012	0	6.9	-0.1	-0.285362279722889	1084
134	SSAGA_Depressive_Ep	Psychiatry	SSAGA depressive episode	20.9	13.3	-5.2	47.1	0.15	0.6	0	-0.2	0.119420159391515	1054
135	SSAGA_Depressive_Sx	Psychiatry	SSAGA depressive symptoms	0	6.4	-12.4	12.4	0.5	0	0.9	-0.1	0.381166649796227	1054
143	SSAGA_PanicDisorder	Psychiatry	SSAGA panic disorder	0	8.9	-17.4	17.4	0.5	0.3	0.4	-0.1	1.11220661532884	1084
16	BMI	Physical test	BMI	92.8	12	69.2	116.4	1.1e-16	0.5	0.3	0.8	0.661872326031143	1085
32	Dexterity_AgeAdj	Physical test	Dexterity age adjusted	0	7.9	-15.4	15.4	0.5	0.2	4.6	0.4	1.18684518876919	1086
33	Dexterity_Unadj	Physical test	Dexterity	0	8.1	-16	16	0.5	0.1	4.4	-0.2	1.14383184352523	1086
43	Endurance_AgeAdj	Physical test	Endurance age adjusted	33.7	11.5	11.2	56.2	0.00097	1.2	8.5	-0.1	2.79316545430845	1084
44	Endurance_Unadj	Physical test	Endurance	36.4	11.6	13.6	59.3	0.00058	1	8.8	0.7	2.809574475347	1084
61	GaitSpeed_Comp	Physical test	Gait speed	23.6	11.8	0.6	46.6	0.02	0.6	-0.1	-0.2	1.87421628941874	1086
64	Height	Physical test	Height	47.4	6	35.7	59.1	5.6e-17	2.5	47.7	1	1.38824680622744	1085
157	Strength_AgeAdj	Physical test	Hand grip strength age adjusted	15.3	5	5.5	25	0.00042	0	57.8	-0.1	2.07886870702415	1085
158	Strength_Unadj	Physical test	Hand grip strength	22.8	5.8	11.4	34.2	4.9e-06	0.2	52.1	0.5	2.34609496501048	1085
169	Weight	Physical test	Weight	81.1	9.9	61.7	100.5	0	0.6	17.2	-0.1	1.28317891668343	1085
23	Color_Vision	Other	Color vision	0	7.9	-15.5	15.5	0.5	-0.2	-0.1	0.1	0.904568742192469	1086
62	Handedness	Other	Handedness	0	6.7	-13.1	13.1	0.5	0.4	0.9	0.1	0.238441410935497	1086
81	NEOFAC_A	Other	Agreeableness	31.9	12.1	8.3	55.5	0.0029	0	3.5	0.4	-0.524285455611806	1079
82	NEOFAC_C	Other	Conscientiousness	0	5.2	-10.3	10.3	0.5	0.2	1.2	0.1	0.357326210742104	1079
83	NEOFAC_E	Other	Extraversion	0	5.6	-10.9	10.9	0.5	-0.1	0.2	0	0.26571287387116	1079
84	NEOFAC_N	Other	Neuroticism	27	12.2	3.1	50.9	0.014	0.7	1.2	-0.1	-0.207697704850673	1079
85	NEOFAC_O	Other	Openness	21.7	11.1	-0.1	43.5	0.019	0.5	0.5	0.4	1.59183841747009	1079
86	Noise_Comp	Other	Audition	22	13.1	-3.7	47.7	0.062	1	0.4	-0.1	3.468253384054	841
88	Odor_Unadj	Other	Odor intensity	0	8.7	-17.1	17.1	0.5	-0.1	0.6	0.2	2.51530271017449	1084
159	Taste_Unadj	Other	Taste intensity	0	6.6	-12.9	12.9	0.5	0.1	2.9	0	1.09226040758185	1080
3	AngAggr_Unadj	Emotion	Anger - aggression	27.7	11.3	5.6	49.8	0.0058	-0.1	5	1.5	0.489615024675993	1085
42	EmotSupp_Unadj	Emotion	Emotional support	13.2	10.5	-7.4	33.8	0.16	0.3	1.4	-0.1	0.426502031922338	1085
45	ER40_CR	Emotion	Emotion recognition - nb correct	7.5	9.3	-10.8	25.7	0.38	0.6	0.3	-0.1	0.404610769743197	1078
46	ER40_CRT	Emotion	Emotion recognition - median response time	20.5	12.6	-4.1	45.1	0.21	1.2	1	0.8	0.47947454773285	1078
47	ER40ANG	Emotion	Emotion recognition - anger	24.8	11.1	3.1	46.6	0.0065	0.2	0.1	-0.1	-0.0421868639933765	1078
48	ER40FEAR	Emotion	Emotion recognition - fear	0	5.6	-11	11	0.5	0.5	0.4	-0.1	-0.339217488080457	1078
49	ER40HAP	Emotion	Emotion recognition - happiness	12.2	11.2	-9.7	34	0.28	-0.4	0	0.1	2.13728568029633	1078
50	ER40NOE	Emotion	Emotion recognition - neutral	5.4	9.1	-12.4	23.3	0.45	-0.1	0	0.6	0.537456674223569	1078
51	ER40SAD	Emotion	Emotion recognition - sad	0	9.1	-17.8	17.8	0.5	0.3	0.2	0.4	0.358466236426158	1078
52	FearAffect_Unadj	Emotion	Fear - affect	0	3.9	-7.7	7.7	0.5	-0.3	1.2	0.2	0.0697047404213058	1085
53	FearSomat_Unadj	Emotion	Fear - somatic arousal	17.6	10.6	-3.1	38.3	0.055	0.2	0.3	0.1	-0.518665393098727	1085
56	Friendship_Unadj	Emotion	Friendship	0	5.1	-10	10	0.5	-0.1	-0.1	0.2	1.5827303759649	1085
70	InstruSupp_Unadj	Emotion	Instrumental support	0	5.2	-10.2	10.2	0.5	0.5	0	0.3	0.0896169323547524	1085
73	LifeSatisf_Unadj	Emotion	General life satisfaction	25.1	10.4	4.8	45.4	0.0011	2.3	-0.2	-0.1	0.69372193941224	1085
75	Loneliness_Unadj	Emotion	Loneliness	0	3.8	-7.5	7.5	0.5	-0.2	-0.2	0.1	0.108865884643139	1085
78	MeanPurp_Unadj	Emotion	Life meaning and purpose	1.2	5.1	-8.7	11.1	0.41	-0.2	0.7	0.1	0.340434016385605	1085
91	PercHostil_Unadj	Emotion	Perceived hostility	8.1	9.5	-10.5	26.6	0.27	0.8	1.7	0	-0.443720325656871	1085
92	PercReject_Unadj	Emotion	Perceived rejection	8	9.7	-11.1	27	0.28	0.1	0.1	0	0.0994870096473366	1085
93	PercStress_Unadj	Emotion	Perceived stress	20.3	11.2	-1.7	42.2	0.03	0.7	0.1	0	0.39643005551655	1085
99	PosAffect_Unadj	Emotion	Positive affect	9.2	9.7	-9.8	28.2	0.29	0.3	0	0.2	0.543076359954375	1085
112	Sadness_Unadj	Emotion	Sadness	0	5.6	-11	11	0.5	0.3	-0.2	0.1	0.803876761065847	1085
121	SelfEff_Unadj	Emotion	Self efficacy	19.2	10.2	-0.8	39.3	0.014	0.5	0.8	-0.1	0.624642230702044	1085
1	Age_in_Yrs	Demographics	Age	88.8	10.2	68.8	108.7	0	3	3.7	0	4.55028620360433	1086
122	SEX	Demographics	Sex	56	5.9	44.5	67.6	0	37.2	0	3.6	3.14252430404119	1086
136	SSAGA_Educ	Demographics	SSAGA Education level	48.4	11.1	26.6	70.2	1.6e-08	3.3	0.1	1.3	1.28725054066609	1084
139	SSAGA_Income	Demographics	SSAGA income level	35.5	10.3	15.2	55.7	6.3e-06	3	0.4	6.8	1.05413177782137	1079
21	CardSort_Unadj	Cognition	Cognitive flexibility	13.4	10.9	-7.8	34.7	0.27	1.4	0.3	1.8	0.508518237946032	1086
24	Crystallized	Cognition	Crystallised IQ	57.2	10.8	36	78.4	1.1e-12	6.3	2.3	0.5	1.91182463669468	1086
25	DDisc_AUC_200	Cognition	Delay discounting $200	53.8	13.5	27.2	80.3	4.8e-06	1.5	0.1	-0.1	1.03223489305703	1078
26	DDisc_AUC_40K	Cognition	Delay discounting 40K	42.7	11.7	19.8	65.6	6e-06	1.9	0.2	-0.2	1.65418141864282	1078
27	DDisc_SV_1mo_200	Cognition	Delay discounting $200 at 1mo	0	8.8	-17.2	17.2	0.5	0.3	0.2	-0.1	0.436229889429141	1078
28	DDisc_SV_1yr_200	Cognition	Delay discounting $200 at 1yr	45.5	12.3	21.4	69.7	3.9e-06	1.5	-0.1	0	1.48284627619233	1078
29	DDisc_SV_3yr_200	Cognition	Delay discounting $200 at 3yr	54.6	13.9	27.4	81.9	1.4e-05	1.4	0.5	0	0.555100705681466	1078
30	DDisc_SV_5yr_200	Cognition	Delay discounting $200 at 5yr	37.5	13	12	63	9e-04	1.3	0.1	-0.1	0.722641357157816	1078
31	DDisc_SV_6mo_200	Cognition	Delay discounting $200 at 6mo	37.6	12.7	12.7	62.4	0.00042	1.2	-0.1	0	0.985578981239366	1078
54	Flanker_Unadj	Cognition	Attention / Inhibition	21.2	10.8	0	42.4	0.052	1.5	1.7	2.8	5.30971142931753	1086
55	Fluid	Cognition	Fluid IQ	49.8	11.8	26.8	72.9	1.8e-07	3.3	0.3	2.6	1.09565629789059	1086
71	IWRD_RTC	Cognition	Verbal episodic memory - median reaction time	0	8.1	-15.9	15.9	0.5	0.5	0.2	1.7	0.340293242526757	1078
72	IWRD_TOT	Cognition	Verbal episodic memory - nb correct	7	9.6	-11.9	25.9	0.5	1	0.9	-0.1	0.460849107701078	1078
74	ListSort_Unadj	Cognition	Working memory	24.9	10.5	4.4	45.5	0.0021	2.6	1.2	0.2	0.254571346641241	1086
80	MMSE_Score	Cognition	Mini mental status exam	40.2	13.1	14.5	66	0.00083	0.6	0	0.2	0.222877921791831	1086
94	PicSeq_Unadj	Cognition	Episodic memory	44.4	12.3	20.3	68.4	1.3e-05	0.7	1.5	0	1.69684974533563	1086
95	PicVocab_Unadj	Cognition	Vocabulary comprehension	57.5	11.2	35.6	79.3	9.4e-12	5	2.2	1.2	1.00827998661203	1086
96	PMAT24_A_CR	Cognition	Fluid intelligence - nb correct	38.6	10.8	17.4	59.7	1.1e-05	7.2	0.9	0.7	2.40011284073847	1077
97	PMAT24_A_RTCR	Cognition	Fluid intelligence - median reaction time	11.8	11	-9.8	33.3	0.4	1.3	1.5	-0.1	1.15765566701653	1077
98	PMAT24_A_SI	Cognition	Fluid intelligence - total skipped	31.9	10.5	11.4	52.5	0.00017	6.8	0.6	0.7	2.426485964518	1077
100	ProcSpeed_Unadj	Cognition	Processing speed	26.7	12	3.1	50.3	0.024	0.3	-0.2	1.4	3.69249288744397	1086
109	ReadEng_Unadj	Cognition	Reading test	48.4	11.1	26.7	70	4.8e-09	5.4	1.6	0	2.16580260481617	1086
113	SCPT_FN	Cognition	Sustained attention - false negative	0	6.6	-13	13	0.5	-0.2	0.2	0.6	0.327705798566857	1078
114	SCPT_FP	Cognition	Sustained attention - false positives	10.5	10	-9.1	30	0.24	1.4	1.4	1.5	1.14826532199611	1078
115	SCPT_LRNR	Cognition	Sustained attention - longest run non-response	0	9.6	-18.8	18.8	0.5	-0.3	0	0.1	1.23984687343702	1078
116	SCPT_SEN	Cognition	Sustained attention - sensitivity	0	6.6	-13	13	0.5	-0.2	0.2	0.6	0.327883736745749	1078
117	SCPT_SPEC	Cognition	Sustained attention - specificity	10.4	10	-9.1	30	0.24	1.4	1.4	1.5	1.14785503419541	1078
118	SCPT_TN	Cognition	Sustained attention - true negative	10.5	10	-9.1	30	0.24	1.4	1.4	1.5	1.14826532199612	1078
119	SCPT_TP	Cognition	Sustained attention - true positives	0	6.6	-13	13	0.5	-0.2	0.2	0.6	0.327705798566857	1078
120	SCPT_TPRT	Cognition	Sustained attention - median response time positive	0	7.8	-15.2	15.2	0.5	0.2	0	-0.1	10.1388482056262	1074
166	VSPLOT_CRTE	Cognition	Spatial orientation - median reaction time	0	8.6	-16.8	16.8	0.5	0.7	0.5	1	0.702655637994098	1078
167	VSPLOT_OFF	Cognition	Spatial orientation - total positions	34.5	10.2	14.6	54.4	6.9e-06	5.1	4.6	0.5	2.17564673577373	1078
168	VSPLOT_TC	Cognition	Spatial orientation - correct	42.5	11.3	20.2	64.7	4e-06	4	3.9	0.6	2.86478892891734	1078
17	BPDiastolic	Blood assay	Diastolic blood pressure	0	6.5	-12.8	12.8	0.5	1.3	3.7	0	4.87330750794053	1072
18	BPSystolic	Blood assay	Systolic blood pressure	0	6.9	-13.4	13.4	0.5	0.5	9.9	0.5	5.34108584219313	1072
63	HbA1C	Blood assay	Hemoglobin A1C	0	10.6	-20.7	20.7	0.5	0.6	-0.1	0.2	2.21186377966485	744
65	Hematocrit_1	Blood assay	Hematocrit level 1	0	5.8	-11.4	11.4	0.5	-0.1	22.2	0.9	5.84138405490905	994
66	Hematocrit_2	Blood assay	Hematocrit level 2	0	4.7	-9.3	9.3	0.5	0.1	21.6	1.4	7.80265970279556	950
67	Hyperthyroidism	Blood assay	Hyperthyroidism	0	17	-33.4	33.4	0.5	-0.7	-0.2	-0.1	-0.0606391487344426	591
68	Hypothyroidism	Blood assay	Hypothyroidism	50.6	25.4	0.9	100.4	0.41	-0.1	-0.2	-0.1	0.296864671599428	591
69	Hypothyroidism_Onset	Blood assay	Onset hypothyroidism	NA	NA	NA	NA	NA	0	0	0	0	NA
161	ThyroidHormone	Blood assay	Thyroid hormone	0	11.7	-22.9	22.9	0.5	-0.1	-0.3	-0.2	0.88914336774274	754
