## Supplementary material for "Widespread associations between grey matter structure and the human phenome": Dataset S5

	Haematocrit %	Haemoglobin concentration	White blood cell count	Fluid intelligence	Max digits attempted	Number correct symbol matches	Mean time correct matches	Cheese intake	Diabetes diagnosis	Overall health rating	Time spent watching television	Part of multiple birth	Time spent outdoors summer	Time spent outdoors winter	Maternal smoking around birth	Body fat percentage	Frequency vigourous activity	Acceleration force	Pulse rate 1	Pulse rate 2	Heel bone mineral density bmd	Heel bone mineral density tscore	Hip circumference	Waist circumference	Hand grip strength left	Hand grip strenght right	Forced vital capacity	Forced expiratory volume	Basal metabolic rate	Alcohol intake	Smoking Status	Past tobacco use	Number cigarettes previously smoked	Amount alcohol drunk typical day
Haematocrit %	NA	0.724 (SE=0.067; p=9.2e-05)	0.0578 (SE=0.18; p=0.38)	-0.142 (SE=0.15; p=0.17)	0.271 (SE=0.18; p=0.069)	0.237 (SE=0.18; p=0.1)	-0.0635 (SE=0.19; p=0.37)	0.101 (SE=0.18; p=0.29)	-0.193 (SE=0.17; p=0.14)	0.123 (SE=0.18; p=0.25)	0.00904 (SE=0.15; p=0.48)	0.281 (SE=0.14; p=0.023)	-0.367 (SE=0.36; p=0.15)	-0.205 (SE=0.24; p=0.2)	-0.0116 (SE=0.13; p=0.46)	0.306 (SE=0.12; p=0.0051)	0.0486 (SE=0.17; p=0.4)	-0.188 (SE=0.17; p=0.14)	0.0184 (SE=0.15; p=0.45)	-0.0189 (SE=0.15; p=0.45)	0.0414 (SE=0.18; p=0.41)	0.0272 (SE=0.18; p=0.44)	-0.00504 (SE=0.18; p=0.49)	0.0794 (SE=0.15; p=0.3)	0.0821 (SE=0.15; p=0.29)	0.168 (SE=0.14; p=0.12)	-0.29 (SE=0.26; p=0.15)	-0.0161 (SE=0.28; p=0.48)	-0.232 (SE=0.16; p=0.085)	-0.125 (SE=0.17; p=0.23)	-0.151 (SE=0.15; p=0.16)	0.127 (SE=0.15; p=0.21)	0.000921 (SE=0.19; p=0.5)	-0.0172 (SE=0.15; p=0.46)
Haemoglobin concentration	0.945 (SE=0.052; p=0)	NA	0.209 (SE=0.2; p=0.17)	-0.172 (SE=0.17; p=0.16)	0.246 (SE=0.2; p=0.11)	0.214 (SE=0.2; p=0.15)	-0.0356 (SE=0.21; p=0.43)	0.126 (SE=0.2; p=0.27)	-0.33 (SE=0.18; p=0.05)	0.169 (SE=0.2; p=0.21)	0.00875 (SE=0.17; p=0.48)	0.288 (SE=0.16; p=0.039)	-0.134 (SE=0.36; p=0.36)	-0.162 (SE=0.27; p=0.29)	0.052 (SE=0.14; p=0.36)	0.291 (SE=0.14; p=0.016)	0.015 (SE=0.2; p=0.47)	-0.201 (SE=0.2; p=0.16)	-0.00121 (SE=0.17; p=0.5)	-0.00746 (SE=0.17; p=0.48)	0.148 (SE=0.21; p=0.24)	0.13 (SE=0.21; p=0.27)	-0.0135 (SE=0.2; p=0.47)	-0.0435 (SE=0.17; p=0.4)	0.0736 (SE=0.17; p=0.34)	0.2 (SE=0.16; p=0.11)	-1 (SE=0.39; p=0.025)	-0.37 (SE=0.31; p=0.14)	-0.175 (SE=0.18; p=0.18)	-0.156 (SE=0.19; p=0.21)	-0.128 (SE=0.17; p=0.23)	0.08 (SE=0.18; p=0.33)	-0.0702 (SE=0.21; p=0.38)	0.156 (SE=0.17; p=0.19)
White blood cell count	0.0956 (SE=0.034; p=0.0023)	0.107 (SE=0.034; p=0.00084)	NA	0.0311 (SE=0.17; p=0.43)	-0.0536 (SE=0.2; p=0.4)	-0.0269 (SE=0.2; p=0.45)	0.0808 (SE=0.21; p=0.35)	-0.574 (SE=0.22; p=0.0067)	0.285 (SE=0.2; p=0.09)	1 (SE=0.19; p=0.0013)	0.565 (SE=0.17; p=0.00072)	0.135 (SE=0.17; p=0.22)	0.366 (SE=0.42; p=0.21)	-0.0891 (SE=0.3; p=0.39)	0.276 (SE=0.15; p=0.038)	0.235 (SE=0.16; p=0.061)	-0.396 (SE=0.22; p=0.052)	-0.471 (SE=0.2; p=0.014)	0.197 (SE=0.18; p=0.14)	0.192 (SE=0.18; p=0.15)	-0.131 (SE=0.21; p=0.27)	-0.137 (SE=0.21; p=0.26)	0.0242 (SE=0.21; p=0.46)	0.224 (SE=0.18; p=0.11)	-0.194 (SE=0.17; p=0.14)	-0.0497 (SE=0.17; p=0.39)	-1 (SE=0.28; p=0.018)	-1 (SE=27000; p=0.5)	-0.652 (SE=0.2; p=0.0025)	0.107 (SE=0.2; p=0.3)	0.217 (SE=0.17; p=0.11)	0.0262 (SE=0.18; p=0.44)	0.111 (SE=0.22; p=0.32)	0.162 (SE=0.18; p=0.19)
Fluid intelligence	0.023 (SE=0.025; p=0.18)	0.016 (SE=0.024; p=0.26)	-0.0291 (SE=0.024; p=0.12)	NA	0.712 (SE=0.12; p=1.3e-06)	0.715 (SE=0.12; p=2.2e-06)	-0.104 (SE=0.17; p=0.27)	1 (SE=0.13; p=8.3e-07)	-0.0749 (SE=0.16; p=0.32)	-0.304 (SE=0.17; p=0.036)	-0.295 (SE=0.14; p=0.019)	-0.0974 (SE=0.13; p=0.23)	-0.563 (SE=0.19; p=0.0037)	-0.443 (SE=0.16; p=0.0077)	-0.146 (SE=0.096; p=0.058)	-0.283 (SE=0.12; p=0.0087)	-0.195 (SE=0.16; p=0.12)	0.11 (SE=0.17; p=0.26)	-0.293 (SE=0.13; p=0.014)	-0.257 (SE=0.14; p=0.03)	-0.236 (SE=0.17; p=0.081)	-0.237 (SE=0.17; p=0.078)	0.512 (SE=0.15; p=0.00051)	-0.356 (SE=0.14; p=0.0049)	0.0212 (SE=0.14; p=0.44)	-0.0211 (SE=0.13; p=0.44)	0.62 (SE=0.2; p=0.0027)	1 (SE=0.11; p=3.7e-05)	0.102 (SE=0.12; p=0.21)	0.0486 (SE=0.16; p=0.38)	-0.436 (SE=0.14; p=0.0012)	0.424 (SE=0.14; p=0.0015)	0.106 (SE=0.17; p=0.27)	-0.101 (SE=0.14; p=0.24)
Max digits attempted	0.00831 (SE=0.033; p=0.4)	-0.00172 (SE=0.031; p=0.48)	-0.0215 (SE=0.03; p=0.24)	0.277 (SE=0.028; p=0)	NA	1 (SE=0.007; p=8.8e-10)	-0.719 (SE=0.22; p=0.0013)	0.555 (SE=0.18; p=0.0017)	-0.218 (SE=0.19; p=0.14)	-0.116 (SE=0.19; p=0.27)	-0.305 (SE=0.17; p=0.032)	-0.097 (SE=0.15; p=0.27)	-1 (SE=0.22; p=8.8e-05)	-0.705 (SE=0.21; p=0.0015)	-0.315 (SE=0.13; p=0.0068)	-0.0769 (SE=0.14; p=0.28)	-0.246 (SE=0.18; p=0.094)	-0.0463 (SE=0.19; p=0.4)	0.147 (SE=0.16; p=0.18)	0.108 (SE=0.16; p=0.25)	-0.115 (SE=0.2; p=0.27)	-0.102 (SE=0.19; p=0.29)	0.317 (SE=0.19; p=0.047)	-0.132 (SE=0.17; p=0.21)	0.39 (SE=0.16; p=0.011)	0.378 (SE=0.16; p=0.011)	0.319 (SE=0.25; p=0.11)	0.486 (SE=0.24; p=0.032)	0.0836 (SE=0.17; p=0.31)	0.0631 (SE=0.18; p=0.36)	-0.166 (SE=0.17; p=0.16)	0.388 (SE=0.17; p=0.013)	-0.226 (SE=0.21; p=0.16)	-0.252 (SE=0.17; p=0.075)
Number correct symbol matches	0.00653 (SE=0.032; p=0.42)	0.000316 (SE=0.031; p=0.5)	-0.0225 (SE=0.03; p=0.23)	0.265 (SE=0.028; p=0)	0.94 (SE=0.043; p=0)	NA	-1 (SE=0.2; p=0.00064)	0.517 (SE=0.19; p=0.0041)	-0.247 (SE=0.2; p=0.12)	-0.127 (SE=0.2; p=0.26)	-0.293 (SE=0.17; p=0.041)	-0.0503 (SE=0.16; p=0.38)	-1 (SE=0.19; p=4.4e-05)	-0.752 (SE=0.2; p=0.001)	-0.312 (SE=0.13; p=0.0082)	-0.111 (SE=0.14; p=0.21)	-0.307 (SE=0.18; p=0.053)	-0.0788 (SE=0.19; p=0.34)	0.209 (SE=0.16; p=0.098)	0.166 (SE=0.16; p=0.16)	-0.0574 (SE=0.2; p=0.39)	-0.0492 (SE=0.2; p=0.4)	0.347 (SE=0.19; p=0.036)	-0.203 (SE=0.17; p=0.11)	0.403 (SE=0.17; p=0.012)	0.449 (SE=0.17; p=0.005)	0.224 (SE=0.25; p=0.2)	0.388 (SE=0.25; p=0.07)	0.105 (SE=0.17; p=0.28)	0.0766 (SE=0.19; p=0.34)	-0.216 (SE=0.17; p=0.11)	0.448 (SE=0.17; p=0.0069)	-0.152 (SE=0.22; p=0.25)	-0.181 (SE=0.17; p=0.16)
Mean time correct matches	-0.0464 (SE=0.023; p=0.021)	-0.0496 (SE=0.022; p=0.012)	0.0352 (SE=0.022; p=0.058)	-0.118 (SE=0.013; p=0)	-0.112 (SE=0.014; p=2.6e-15)	-0.078 (SE=0.012; p=9.9e-12)	NA	-0.445 (SE=0.19; p=0.011)	0.754 (SE=0.24; p=0.0046)	0.0555 (SE=0.21; p=0.39)	0.139 (SE=0.18; p=0.2)	0.00146 (SE=0.17; p=0.5)	0.0685 (SE=0.23; p=0.38)	-0.0237 (SE=0.21; p=0.46)	-0.0389 (SE=0.12; p=0.37)	0.066 (SE=0.15; p=0.32)	-0.143 (SE=0.2; p=0.24)	-0.305 (SE=0.2; p=0.059)	0.328 (SE=0.17; p=0.021)	0.318 (SE=0.17; p=0.029)	0.38 (SE=0.18; p=0.02)	0.378 (SE=0.18; p=0.02)	-0.32 (SE=0.21; p=0.058)	0.199 (SE=0.18; p=0.12)	-0.655 (SE=0.17; p=0.00033)	-0.491 (SE=0.17; p=0.0026)	-0.216 (SE=0.23; p=0.18)	-0.276 (SE=0.25; p=0.14)	-0.0642 (SE=0.16; p=0.34)	0.175 (SE=0.19; p=0.18)	0.203 (SE=0.18; p=0.13)	-0.127 (SE=0.19; p=0.25)	0.148 (SE=0.22; p=0.25)	0.0872 (SE=0.18; p=0.32)
Cheese intake	-0.0105 (SE=0.025; p=0.34)	-0.0114 (SE=0.024; p=0.32)	0.0403 (SE=0.021; p=0.026)	0.0991 (SE=0.02; p=4.7e-07)	-0.00564 (SE=0.023; p=0.4)	-0.00184 (SE=0.023; p=0.47)	-0.0125 (SE=0.013; p=0.16)	NA	-0.118 (SE=0.2; p=0.28)	-0.604 (SE=0.21; p=0.0035)	-0.539 (SE=0.17; p=0.0013)	-0.072 (SE=0.16; p=0.33)	-0.242 (SE=0.23; p=0.16)	-0.161 (SE=0.22; p=0.25)	-0.0973 (SE=0.12; p=0.2)	-0.467 (SE=0.15; p=0.00072)	-0.0786 (SE=0.2; p=0.35)	0.242 (SE=0.21; p=0.13)	-0.386 (SE=0.17; p=0.01)	-0.359 (SE=0.17; p=0.017)	-0.188 (SE=0.21; p=0.19)	-0.181 (SE=0.21; p=0.19)	0.352 (SE=0.21; p=0.053)	-0.113 (SE=0.18; p=0.26)	0.227 (SE=0.17; p=0.093)	0.293 (SE=0.16; p=0.035)	1 (SE=0.11; p=0.00015)	1 (SE=0.1; p=5.2e-05)	0.233 (SE=0.16; p=0.072)	-0.689 (SE=0.16; p=0.00012)	-0.438 (SE=0.17; p=0.0062)	0.308 (SE=0.17; p=0.042)	-0.353 (SE=0.21; p=0.057)	0.208 (SE=0.17; p=0.12)
Diabetes diagnosis	-0.0656 (SE=0.022; p=0.0017)	-0.07 (SE=0.02; p=0.00023)	0.0388 (SE=0.025; p=0.062)	-0.0287 (SE=0.016; p=0.04)	-0.036 (SE=0.02; p=0.038)	-0.0343 (SE=0.02; p=0.044)	-0.00306 (SE=0.016; p=0.42)	0.00115 (SE=0.016; p=0.47)	NA	0.339 (SE=0.19; p=0.049)	0.0964 (SE=0.17; p=0.28)	-0.000561 (SE=0.15; p=0.5)	-0.175 (SE=0.2; p=0.2)	0.0808 (SE=0.2; p=0.35)	0.161 (SE=0.11; p=0.076)	0.097 (SE=0.14; p=0.23)	-0.295 (SE=0.19; p=0.07)	-0.308 (SE=0.18; p=0.054)	0.195 (SE=0.16; p=0.12)	0.18 (SE=0.16; p=0.14)	0.101 (SE=0.2; p=0.31)	0.0948 (SE=0.19; p=0.32)	-0.154 (SE=0.19; p=0.22)	0.512 (SE=0.16; p=0.0016)	-0.267 (SE=0.17; p=0.063)	-0.192 (SE=0.16; p=0.12)	-0.283 (SE=0.22; p=0.12)	-0.192 (SE=0.24; p=0.23)	-0.212 (SE=0.15; p=0.079)	0.0224 (SE=0.18; p=0.45)	0.664 (SE=0.17; p=0.00024)	-0.747 (SE=0.18; p=0.00023)	0.489 (SE=0.21; p=0.016)	0.326 (SE=0.17; p=0.04)
Overall health rating	-0.0447 (SE=0.024; p=0.031)	-0.0454 (SE=0.023; p=0.024)	0.0378 (SE=0.025; p=0.065)	-0.0601 (SE=0.014; p=4.6e-06)	-0.0728 (SE=0.019; p=4.9e-05)	-0.0782 (SE=0.019; p=1.2e-05)	0.0372 (SE=0.015; p=0.0072)	0.0212 (SE=0.014; p=0.059)	0.0839 (SE=0.018; p=1.9e-06)	NA	0.656 (SE=0.15; p=5.3e-05)	0.137 (SE=0.16; p=0.2)	0.193 (SE=0.23; p=0.2)	0.037 (SE=0.22; p=0.44)	0.213 (SE=0.11; p=0.028)	0.579 (SE=0.16; p=0.00011)	-0.367 (SE=0.19; p=0.041)	-0.534 (SE=0.22; p=0.015)	1 (SE=0.088; p=2.3e-07)	1 (SE=0.12; p=3e-07)	-0.00902 (SE=0.21; p=0.48)	-8.5e-05 (SE=0.21; p=0.5)	-0.183 (SE=0.21; p=0.19)	1 (SE=0.18; p=2.8e-07)	-0.156 (SE=0.17; p=0.18)	-0.153 (SE=0.16; p=0.18)	-1 (SE=0.25; p=0.0058)	-0.631 (SE=0.24; p=0.013)	-0.372 (SE=0.16; p=0.01)	0.453 (SE=0.17; p=0.0077)	-0.153 (SE=0.17; p=0.19)	0.0728 (SE=0.18; p=0.34)	-0.2 (SE=0.22; p=0.18)	0.246 (SE=0.18; p=0.098)
Time spent watching television	0.0264 (SE=0.025; p=0.14)	0.0147 (SE=0.023; p=0.26)	-0.00357 (SE=0.025; p=0.44)	-0.0746 (SE=0.014; p=3e-08)	0.00996 (SE=0.02; p=0.31)	0.00612 (SE=0.02; p=0.38)	0.00347 (SE=0.015; p=0.41)	-0.0398 (SE=0.012; p=0.00064)	0.0181 (SE=0.017; p=0.14)	0.0618 (SE=0.018; p=0.00035)	NA	-0.0899 (SE=0.14; p=0.26)	0.201 (SE=0.19; p=0.14)	-0.0113 (SE=0.18; p=0.47)	0.0734 (SE=0.1; p=0.23)	0.729 (SE=0.13; p=4.4e-08)	0.0133 (SE=0.17; p=0.47)	-0.519 (SE=0.17; p=0.0016)	0.14 (SE=0.15; p=0.16)	0.0988 (SE=0.15; p=0.25)	0.0462 (SE=0.18; p=0.39)	0.037 (SE=0.18; p=0.41)	-0.0884 (SE=0.17; p=0.3)	0.174 (SE=0.15; p=0.11)	-0.0919 (SE=0.14; p=0.26)	-0.17 (SE=0.14; p=0.11)	-0.414 (SE=0.18; p=0.013)	-0.433 (SE=0.19; p=0.013)	-0.461 (SE=0.13; p=0.00032)	-0.0413 (SE=0.17; p=0.4)	-0.0714 (SE=0.15; p=0.31)	0.238 (SE=0.15; p=0.058)	0.114 (SE=0.19; p=0.27)	0.0641 (SE=0.15; p=0.33)
Part of multiple birth	-0.029 (SE=0.028; p=0.15)	-0.0317 (SE=0.027; p=0.12)	0.00327 (SE=0.025; p=0.45)	-0.0323 (SE=0.016; p=0.024)	-0.00791 (SE=0.022; p=0.36)	-0.0351 (SE=0.022; p=0.053)	-0.0159 (SE=0.016; p=0.16)	-0.0303 (SE=0.016; p=0.026)	0.00875 (SE=0.017; p=0.31)	-0.0108 (SE=0.017; p=0.26)	0.0235 (SE=0.017; p=0.082)	NA	0.0958 (SE=0.18; p=0.3)	0.0473 (SE=0.17; p=0.39)	0.114 (SE=0.09; p=0.097)	-0.113 (SE=0.11; p=0.15)	-0.137 (SE=0.15; p=0.2)	0.229 (SE=0.16; p=0.076)	-0.185 (SE=0.13; p=0.085)	-0.182 (SE=0.14; p=0.091)	0.0613 (SE=0.17; p=0.36)	0.0311 (SE=0.16; p=0.42)	0.0877 (SE=0.16; p=0.3)	0.257 (SE=0.13; p=0.027)	-0.0761 (SE=0.13; p=0.29)	-0.178 (SE=0.13; p=0.082)	0.129 (SE=0.17; p=0.23)	0.0437 (SE=0.18; p=0.41)	-0.0641 (SE=0.12; p=0.29)	0.266 (SE=0.15; p=0.04)	-0.0621 (SE=0.13; p=0.32)	-0.0129 (SE=0.14; p=0.46)	0.278 (SE=0.17; p=0.063)	0.144 (SE=0.14; p=0.15)
Time spent outdoors summer	0.0124 (SE=0.025; p=0.31)	0.000184 (SE=0.026; p=0.5)	-0.0574 (SE=0.025; p=0.01)	-0.129 (SE=0.0097; p=0)	-0.0333 (SE=0.012; p=0.0022)	-0.0279 (SE=0.011; p=0.0075)	-0.000655 (SE=0.014; p=0.48)	-0.0276 (SE=0.014; p=0.026)	0.0144 (SE=0.015; p=0.17)	-0.0744 (SE=0.014; p=1.3e-07)	0.0608 (SE=0.017; p=0.00023)	-0.00965 (SE=0.017; p=0.28)	NA	1 (SE=0.057; p=2.2e-05)	0.0521 (SE=0.12; p=0.33)	-0.107 (SE=0.16; p=0.24)	0.292 (SE=0.2; p=0.093)	0.265 (SE=0.21; p=0.12)	-0.0234 (SE=0.2; p=0.45)	-0.132 (SE=0.21; p=0.26)	0.0273 (SE=0.37; p=0.47)	-0.00281 (SE=0.37; p=0.5)	-0.426 (SE=0.22; p=0.036)	-0.145 (SE=0.19; p=0.23)	0.162 (SE=0.18; p=0.2)	-0.13 (SE=0.19; p=0.25)	0.023 (SE=0.22; p=0.46)	-0.148 (SE=0.24; p=0.28)	0.152 (SE=0.17; p=0.19)	-0.0869 (SE=0.22; p=0.35)	0.271 (SE=0.2; p=0.096)	-0.267 (SE=0.21; p=0.11)	-0.00301 (SE=0.58; p=0.5)	0.0818 (SE=0.21; p=0.35)
Time spent outdoors winter	0.0247 (SE=0.027; p=0.18)	0.0114 (SE=0.027; p=0.34)	-0.0151 (SE=0.026; p=0.28)	-0.163 (SE=0.0087; p=0)	-0.0685 (SE=0.014; p=6.7e-07)	-0.0666 (SE=0.013; p=3.5e-07)	0.0111 (SE=0.015; p=0.23)	-0.0416 (SE=0.014; p=0.0016)	-0.00601 (SE=0.016; p=0.36)	-0.0516 (SE=0.015; p=0.00026)	0.0174 (SE=0.016; p=0.14)	-0.00711 (SE=0.017; p=0.34)	0.604 (SE=0.025; p=0)	NA	0.0662 (SE=0.12; p=0.28)	-0.23 (SE=0.15; p=0.057)	0.607 (SE=0.17; p=0.0019)	0.378 (SE=0.18; p=0.027)	-0.127 (SE=0.19; p=0.25)	-0.205 (SE=0.19; p=0.14)	-0.184 (SE=0.44; p=0.35)	-0.228 (SE=0.45; p=0.32)	-0.148 (SE=0.22; p=0.26)	-0.0628 (SE=0.18; p=0.36)	0.117 (SE=0.17; p=0.26)	-0.044 (SE=0.17; p=0.4)	0.0453 (SE=0.21; p=0.42)	-0.123 (SE=0.22; p=0.31)	0.229 (SE=0.16; p=0.081)	0.0124 (SE=0.2; p=0.48)	0.295 (SE=0.18; p=0.059)	-0.265 (SE=0.18; p=0.086)	0.148 (SE=0.23; p=0.28)	-0.0933 (SE=0.18; p=0.32)
Maternal smoking around birth	0.00435 (SE=0.041; p=0.46)	-0.00188 (SE=0.04; p=0.48)	-0.0678 (SE=0.04; p=0.044)	-0.00996 (SE=0.023; p=0.34)	0.0652 (SE=0.035; p=0.031)	0.0606 (SE=0.035; p=0.042)	-0.0246 (SE=0.022; p=0.13)	-0.0219 (SE=0.022; p=0.16)	-0.0181 (SE=0.024; p=0.22)	-0.0151 (SE=0.023; p=0.25)	0.0548 (SE=0.024; p=0.0099)	-0.0244 (SE=0.024; p=0.15)	0.0229 (SE=0.023; p=0.16)	0.042 (SE=0.024; p=0.039)	NA	0.108 (SE=0.083; p=0.087)	0.0526 (SE=0.11; p=0.31)	-0.25 (SE=0.15; p=0.05)	-0.18 (SE=0.096; p=0.029)	-0.2 (SE=0.098; p=0.02)	0.125 (SE=0.17; p=0.23)	0.125 (SE=0.17; p=0.23)	-0.314 (SE=0.15; p=0.013)	0.0267 (SE=0.099; p=0.39)	-0.0501 (SE=0.092; p=0.29)	0.0122 (SE=0.088; p=0.44)	-0.07 (SE=0.12; p=0.28)	-0.193 (SE=0.13; p=0.072)	0.0729 (SE=0.089; p=0.2)	-0.0815 (SE=0.12; p=0.24)	0.192 (SE=0.091; p=0.016)	-0.0299 (SE=0.1; p=0.38)	0.335 (SE=0.16; p=0.025)	0.266 (SE=0.1; p=0.0046)
Body fat percentage	-0.0485 (SE=0.027; p=0.037)	-0.0358 (SE=0.026; p=0.082)	-0.031 (SE=0.024; p=0.094)	0.0365 (SE=0.017; p=0.016)	0.0095 (SE=0.022; p=0.33)	0.0145 (SE=0.022; p=0.25)	-0.00375 (SE=0.016; p=0.41)	0.042 (SE=0.015; p=0.0031)	-0.0215 (SE=0.017; p=0.099)	-0.0534 (SE=0.017; p=0.00066)	-0.077 (SE=0.017; p=3.1e-06)	0.0181 (SE=0.017; p=0.15)	0.00497 (SE=0.016; p=0.38)	0.00136 (SE=0.016; p=0.47)	-0.0105 (SE=0.025; p=0.34)	NA	-0.139 (SE=0.14; p=0.16)	-0.624 (SE=0.17; p=7e-05)	0.463 (SE=0.12; p=6.2e-05)	0.423 (SE=0.12; p=0.00025)	-0.163 (SE=0.15; p=0.12)	-0.159 (SE=0.15; p=0.13)	-0.15 (SE=0.14; p=0.14)	0.524 (SE=0.12; p=5.2e-06)	-0.137 (SE=0.12; p=0.12)	-0.104 (SE=0.11; p=0.17)	-0.659 (SE=0.14; p=1.2e-05)	-0.59 (SE=0.16; p=0.00015)	-0.693 (SE=0.094; p=1.9e-10)	0.131 (SE=0.14; p=0.16)	-0.129 (SE=0.12; p=0.13)	0.0841 (SE=0.13; p=0.24)	0.0449 (SE=0.15; p=0.38)	-0.101 (SE=0.12; p=0.2)
Frequency vigourous activity	-0.0292 (SE=0.025; p=0.12)	-0.0362 (SE=0.024; p=0.062)	-0.0257 (SE=0.021; p=0.11)	-0.0619 (SE=0.014; p=9e-06)	-0.0195 (SE=0.019; p=0.16)	-0.0133 (SE=0.019; p=0.24)	0.0136 (SE=0.015; p=0.19)	-0.0227 (SE=0.015; p=0.064)	0.000223 (SE=0.015; p=0.49)	-0.143 (SE=0.01; p=0)	-0.0716 (SE=0.015; p=6.3e-07)	0.025 (SE=0.017; p=0.07)	0.147 (SE=0.02; p=1.4e-13)	0.18 (SE=0.022; p=5.6e-17)	0.0218 (SE=0.024; p=0.18)	0.014 (SE=0.017; p=0.2)	NA	1 (SE=0.13; p=1e-07)	-0.385 (SE=0.16; p=0.012)	-0.427 (SE=0.16; p=0.0072)	-0.0185 (SE=0.2; p=0.46)	-0.0258 (SE=0.2; p=0.45)	-0.0166 (SE=0.2; p=0.47)	-0.279 (SE=0.16; p=0.051)	-0.0778 (SE=0.16; p=0.32)	-0.102 (SE=0.16; p=0.27)	0.329 (SE=0.2; p=0.065)	0.214 (SE=0.21; p=0.17)	0.162 (SE=0.14; p=0.14)	0.139 (SE=0.18; p=0.23)	0.0299 (SE=0.16; p=0.43)	-0.102 (SE=0.17; p=0.28)	0.368 (SE=0.19; p=0.036)	-0.39 (SE=0.17; p=0.017)
Acceleration force	0.0212 (SE=0.032; p=0.25)	0.023 (SE=0.031; p=0.23)	-0.0177 (SE=0.027; p=0.25)	-0.0514 (SE=0.022; p=0.0087)	0.00455 (SE=0.027; p=0.43)	0.0153 (SE=0.027; p=0.29)	0.00997 (SE=0.019; p=0.3)	0.00416 (SE=0.022; p=0.43)	0.00123 (SE=0.02; p=0.48)	-0.0814 (SE=0.018; p=1.9e-06)	-0.0577 (SE=0.018; p=0.00052)	-0.0624 (SE=0.024; p=0.0046)	0.08 (SE=0.031; p=0.0045)	0.1 (SE=0.034; p=0.0016)	0.0774 (SE=0.038; p=0.021)	0.0755 (SE=0.021; p=0.00015)	0.109 (SE=0.027; p=3.4e-05)	NA	-0.604 (SE=0.16; p=0.00019)	-0.625 (SE=0.16; p=0.00019)	-0.106 (SE=0.21; p=0.3)	-0.0997 (SE=0.2; p=0.31)	0.301 (SE=0.21; p=0.081)	-0.138 (SE=0.17; p=0.21)	-0.218 (SE=0.16; p=0.094)	-0.271 (SE=0.15; p=0.042)	0.591 (SE=0.22; p=0.0078)	0.479 (SE=0.22; p=0.022)	0.547 (SE=0.17; p=0.0017)	-0.0375 (SE=0.19; p=0.42)	0.203 (SE=0.17; p=0.12)	-0.24 (SE=0.17; p=0.087)	0.26 (SE=0.2; p=0.11)	-0.191 (SE=0.18; p=0.15)
Pulse rate 1	0.118 (SE=0.027; p=5.2e-06)	0.123 (SE=0.026; p=8.4e-07)	0.131 (SE=0.026; p=3.1e-07)	0.0267 (SE=0.016; p=0.049)	-0.0171 (SE=0.022; p=0.22)	-0.029 (SE=0.023; p=0.099)	-0.0289 (SE=0.017; p=0.041)	0.0436 (SE=0.015; p=0.0024)	0.0419 (SE=0.018; p=0.011)	0.044 (SE=0.02; p=0.013)	0.0758 (SE=0.018; p=1.3e-05)	0.0299 (SE=0.017; p=0.042)	-0.00838 (SE=0.016; p=0.3)	-0.0147 (SE=0.016; p=0.18)	0.0219 (SE=0.024; p=0.18)	-0.0558 (SE=0.018; p=0.001)	-0.109 (SE=0.012; p=0)	-0.057 (SE=0.017; p=0.00046)	NA	1 (SE=0.0042; p=5.6e-16)	-0.394 (SE=0.16; p=0.0071)	-0.39 (SE=0.16; p=0.0071)	-0.353 (SE=0.17; p=0.02)	0.672 (SE=0.13; p=1.6e-06)	-0.0955 (SE=0.14; p=0.25)	0.0927 (SE=0.14; p=0.25)	-0.455 (SE=0.19; p=0.0097)	-0.462 (SE=0.19; p=0.0087)	-0.552 (SE=0.11; p=4.5e-06)	0.225 (SE=0.16; p=0.076)	-0.00783 (SE=0.14; p=0.48)	0.0147 (SE=0.15; p=0.46)	0.0401 (SE=0.17; p=0.41)	0.0755 (SE=0.14; p=0.3)
Pulse rate 2	0.133 (SE=0.027; p=4.8e-07)	0.136 (SE=0.026; p=1.1e-07)	0.127 (SE=0.026; p=7.5e-07)	0.0256 (SE=0.016; p=0.059)	-0.0151 (SE=0.022; p=0.25)	-0.0271 (SE=0.023; p=0.11)	-0.0277 (SE=0.016; p=0.046)	0.0385 (SE=0.016; p=0.0067)	0.0425 (SE=0.018; p=0.01)	0.0344 (SE=0.019; p=0.038)	0.0799 (SE=0.018; p=4.6e-06)	0.0359 (SE=0.017; p=0.02)	0.00679 (SE=0.016; p=0.33)	-0.00215 (SE=0.016; p=0.45)	0.0205 (SE=0.023; p=0.19)	-0.0512 (SE=0.018; p=0.0023)	-0.0959 (SE=0.012; p=6.9e-15)	-0.0511 (SE=0.017; p=0.0016)	0.919 (SE=0.03; p=0)	NA	-0.498 (SE=0.16; p=0.0013)	-0.491 (SE=0.16; p=0.0014)	-0.367 (SE=0.17; p=0.019)	0.728 (SE=0.13; p=8e-07)	-0.149 (SE=0.14; p=0.15)	-0.02 (SE=0.14; p=0.44)	-0.42 (SE=0.19; p=0.016)	-0.482 (SE=0.19; p=0.0073)	-0.495 (SE=0.11; p=4.3e-05)	0.234 (SE=0.16; p=0.073)	-0.00841 (SE=0.14; p=0.48)	0.0243 (SE=0.15; p=0.44)	0.0288 (SE=0.18; p=0.44)	0.097 (SE=0.15; p=0.26)
Heel bone mineral density bmd	-0.0171 (SE=0.033; p=0.3)	-0.0025 (SE=0.033; p=0.47)	-0.00187 (SE=0.03; p=0.48)	0.00272 (SE=0.022; p=0.45)	-0.00086 (SE=0.028; p=0.49)	-0.0204 (SE=0.028; p=0.23)	-0.0241 (SE=0.023; p=0.15)	-0.0103 (SE=0.021; p=0.31)	0.00329 (SE=0.023; p=0.44)	-0.0374 (SE=0.022; p=0.042)	-0.0166 (SE=0.022; p=0.23)	0.00814 (SE=0.024; p=0.36)	-0.00139 (SE=0.025; p=0.48)	0.0186 (SE=0.024; p=0.22)	0.0027 (SE=0.038; p=0.47)	0.0234 (SE=0.022; p=0.15)	0.0916 (SE=0.024; p=7.8e-05)	0.099 (SE=0.032; p=0.00088)	0.00444 (SE=0.02; p=0.41)	0.0259 (SE=0.02; p=0.1)	NA	0 (SE=0; p=NA)	-0.258 (SE=0.2; p=0.1)	-0.0305 (SE=0.18; p=0.43)	0.0108 (SE=0.17; p=0.47)	-0.0591 (SE=0.17; p=0.36)	-0.318 (SE=0.32; p=0.18)	-1 (SE=0.79; p=0.25)	-0.0143 (SE=0.18; p=0.47)	-0.092 (SE=0.2; p=0.32)	0.109 (SE=0.17; p=0.26)	-0.152 (SE=0.18; p=0.2)	0.292 (SE=0.22; p=0.094)	-0.117 (SE=0.18; p=0.26)
Heel bone mineral density tscore	-0.0153 (SE=0.033; p=0.32)	-0.00067 (SE=0.033; p=0.49)	-0.0011 (SE=0.031; p=0.49)	0.00521 (SE=0.022; p=0.41)	-0.00292 (SE=0.028; p=0.46)	-0.0222 (SE=0.028; p=0.22)	-0.0255 (SE=0.023; p=0.14)	-0.012 (SE=0.021; p=0.29)	0.00426 (SE=0.023; p=0.43)	-0.0365 (SE=0.022; p=0.047)	-0.0171 (SE=0.022; p=0.22)	0.00513 (SE=0.023; p=0.41)	-0.000379 (SE=0.025; p=0.49)	0.0214 (SE=0.024; p=0.19)	0.000506 (SE=0.038; p=0.49)	0.0236 (SE=0.022; p=0.15)	0.0927 (SE=0.024; p=6.5e-05)	0.0994 (SE=0.032; p=0.00087)	0.0048 (SE=0.02; p=0.41)	0.026 (SE=0.02; p=0.1)	0.604 (SE=0.025; p=0)	NA	-0.276 (SE=0.2; p=0.085)	-0.0381 (SE=0.18; p=0.41)	0.0208 (SE=0.17; p=0.45)	-0.0508 (SE=0.16; p=0.38)	-0.307 (SE=0.32; p=0.2)	-1 (SE=0.8; p=0.26)	0.0137 (SE=0.18; p=0.47)	-0.101 (SE=0.19; p=0.3)	0.106 (SE=0.17; p=0.27)	-0.145 (SE=0.18; p=0.21)	0.303 (SE=0.21; p=0.083)	-0.132 (SE=0.18; p=0.23)
Hip circumference	-0.00207 (SE=0.024; p=0.47)	-0.00191 (SE=0.023; p=0.47)	0.000924 (SE=0.023; p=0.48)	-0.0407 (SE=0.018; p=0.012)	-0.0235 (SE=0.022; p=0.14)	-0.0244 (SE=0.022; p=0.13)	0.0113 (SE=0.014; p=0.21)	-0.0176 (SE=0.016; p=0.13)	0.0164 (SE=0.016; p=0.15)	0.0109 (SE=0.015; p=0.23)	0.00738 (SE=0.015; p=0.32)	-0.0144 (SE=0.016; p=0.19)	-0.0448 (SE=0.013; p=0.00021)	-0.0481 (SE=0.015; p=0.00054)	0.0117 (SE=0.021; p=0.29)	-0.136 (SE=0.012; p=0)	-0.00388 (SE=0.015; p=0.4)	-0.0249 (SE=0.022; p=0.12)	0.0268 (SE=0.015; p=0.041)	0.0287 (SE=0.015; p=0.032)	0.0243 (SE=0.021; p=0.12)	0.0261 (SE=0.021; p=0.1)	NA	-0.128 (SE=0.18; p=0.23)	-0.00217 (SE=0.17; p=0.49)	-0.0527 (SE=0.16; p=0.37)	0.24 (SE=0.23; p=0.17)	0.204 (SE=0.24; p=0.22)	-0.145 (SE=0.15; p=0.17)	0.113 (SE=0.19; p=0.28)	0.00482 (SE=0.17; p=0.48)	0.000104 (SE=0.18; p=0.5)	-0.308 (SE=0.21; p=0.075)	-0.417 (SE=0.16; p=0.0082)
Waist circumference	0.0604 (SE=0.026; p=0.0095)	0.082 (SE=0.024; p=0.00039)	0.0741 (SE=0.025; p=0.0014)	0.0176 (SE=0.015; p=0.13)	-0.00453 (SE=0.021; p=0.41)	-0.00561 (SE=0.02; p=0.39)	0.016 (SE=0.016; p=0.16)	0.0103 (SE=0.016; p=0.26)	0.0348 (SE=0.018; p=0.028)	0.0441 (SE=0.018; p=0.0068)	0.0352 (SE=0.017; p=0.019)	-0.0357 (SE=0.018; p=0.022)	-0.0323 (SE=0.014; p=0.012)	-0.0259 (SE=0.015; p=0.046)	-0.0132 (SE=0.023; p=0.28)	-0.0632 (SE=0.017; p=0.00014)	-0.0864 (SE=0.013; p=1.1e-11)	-0.0404 (SE=0.021; p=0.026)	0.0433 (SE=0.019; p=0.013)	0.0387 (SE=0.019; p=0.023)	-0.0272 (SE=0.022; p=0.11)	-0.0274 (SE=0.022; p=0.11)	0.00851 (SE=0.016; p=0.29)	NA	-0.33 (SE=0.14; p=0.0098)	-0.189 (SE=0.14; p=0.084)	-1 (SE=0.22; p=0.00087)	-1 (SE=0.22; p=0.00048)	-0.755 (SE=0.093; p=4.2e-11)	0.31 (SE=0.16; p=0.027)	0.114 (SE=0.14; p=0.21)	0.0098 (SE=0.15; p=0.47)	-0.137 (SE=0.18; p=0.22)	0.0569 (SE=0.15; p=0.35)
Hand grip strength left	0.0553 (SE=0.026; p=0.018)	0.0451 (SE=0.025; p=0.036)	0.00449 (SE=0.023; p=0.42)	-0.0197 (SE=0.017; p=0.12)	0.0044 (SE=0.024; p=0.43)	-0.00455 (SE=0.023; p=0.42)	-0.0553 (SE=0.012; p=2.5e-06)	-0.00976 (SE=0.017; p=0.28)	-0.0206 (SE=0.016; p=0.093)	-0.1 (SE=0.013; p=1.3e-14)	-0.00671 (SE=0.016; p=0.33)	0.00766 (SE=0.017; p=0.33)	0.0402 (SE=0.018; p=0.015)	0.0268 (SE=0.018; p=0.068)	0.00827 (SE=0.024; p=0.36)	0.0208 (SE=0.017; p=0.11)	0.0634 (SE=0.018; p=0.00019)	0.0327 (SE=0.022; p=0.071)	-0.0134 (SE=0.016; p=0.21)	-0.0221 (SE=0.016; p=0.082)	0.037 (SE=0.024; p=0.059)	0.0366 (SE=0.024; p=0.062)	-0.0044 (SE=0.016; p=0.39)	-0.0834 (SE=0.013; p=4.4e-11)	NA	0.921 (SE=0.037; p=1.4e-13)	0.645 (SE=0.16; p=0.00026)	0.677 (SE=0.18; p=0.00064)	0.256 (SE=0.12; p=0.021)	-0.369 (SE=0.15; p=0.011)	0.189 (SE=0.13; p=0.088)	-0.215 (SE=0.14; p=0.069)	-0.228 (SE=0.17; p=0.11)	0.217 (SE=0.14; p=0.071)
Hand grip strenght right	0.0336 (SE=0.027; p=0.1)	0.0172 (SE=0.026; p=0.25)	-0.00704 (SE=0.024; p=0.39)	0.011 (SE=0.017; p=0.26)	0.0223 (SE=0.024; p=0.17)	0.0121 (SE=0.023; p=0.3)	-0.065 (SE=0.013; p=1.8e-07)	-0.0301 (SE=0.017; p=0.04)	-0.0321 (SE=0.016; p=0.02)	-0.113 (SE=0.013; p=0)	0.00199 (SE=0.015; p=0.45)	0.0127 (SE=0.017; p=0.23)	0.0416 (SE=0.017; p=0.0081)	0.0142 (SE=0.017; p=0.2)	0.00935 (SE=0.024; p=0.35)	0.0182 (SE=0.017; p=0.14)	0.064 (SE=0.018; p=0.00019)	0.0503 (SE=0.022; p=0.012)	-0.0237 (SE=0.017; p=0.086)	-0.0298 (SE=0.017; p=0.036)	0.05 (SE=0.023; p=0.017)	0.0493 (SE=0.024; p=0.018)	-0.000318 (SE=0.016; p=0.49)	-0.0976 (SE=0.014; p=5.9e-13)	0.719 (SE=0.028; p=0)	NA	0.7 (SE=0.14; p=2.7e-05)	1 (SE=0.13; p=7.5e-06)	0.244 (SE=0.12; p=0.021)	-0.28 (SE=0.15; p=0.035)	0.129 (SE=0.13; p=0.17)	-0.23 (SE=0.13; p=0.049)	-0.0716 (SE=0.17; p=0.34)	0.165 (SE=0.14; p=0.12)
Forced vital capacity	0.0493 (SE=0.034; p=0.071)	0.0882 (SE=0.025; p=2e-04)	0.0139 (SE=0.015; p=0.18)	-0.0207 (SE=0.022; p=0.17)	0.00871 (SE=0.031; p=0.39)	0.0283 (SE=0.031; p=0.18)	-0.000529 (SE=0.017; p=0.49)	-0.0356 (SE=0.021; p=0.047)	-0.0478 (SE=0.017; p=0.0027)	0.00943 (SE=0.013; p=0.23)	0.0408 (SE=0.018; p=0.013)	-0.00963 (SE=0.022; p=0.33)	-0.00868 (SE=0.02; p=0.33)	-0.0168 (SE=0.02; p=0.2)	0.0197 (SE=0.028; p=0.24)	-0.116 (SE=0.012; p=0)	0.0186 (SE=0.022; p=0.2)	-0.0591 (SE=0.037; p=0.055)	0.0395 (SE=0.019; p=0.018)	0.039 (SE=0.019; p=0.022)	0.0665 (SE=0.032; p=0.019)	0.0642 (SE=0.032; p=0.023)	-0.000735 (SE=0.02; p=0.49)	-0.000906 (SE=0.012; p=0.47)	0.0769 (SE=0.025; p=0.001)	0.0772 (SE=0.025; p=0.0011)	NA	0.897 (SE=0.043; p=0.00012)	0.755 (SE=0.18; p=0.00018)	-0.616 (SE=0.31; p=0.043)	-0.0699 (SE=0.19; p=0.36)	-0.06 (SE=0.19; p=0.38)	-0.793 (SE=0.25; p=0.017)	-0.203 (SE=0.21; p=0.2)
Forced expiratory volume	0.0176 (SE=0.034; p=0.3)	0.0389 (SE=0.031; p=0.11)	-0.0446 (SE=0.027; p=0.047)	-0.0356 (SE=0.023; p=0.058)	-0.00152 (SE=0.032; p=0.48)	0.0201 (SE=0.031; p=0.26)	-0.00405 (SE=0.017; p=0.41)	-0.0311 (SE=0.022; p=0.075)	-0.0469 (SE=0.018; p=0.0045)	-0.0438 (SE=0.014; p=0.0012)	0.0428 (SE=0.018; p=0.0088)	-0.000731 (SE=0.021; p=0.49)	-0.00213 (SE=0.019; p=0.45)	-0.00887 (SE=0.019; p=0.32)	0.0299 (SE=0.027; p=0.13)	-0.0673 (SE=0.014; p=1.2e-06)	0.0176 (SE=0.022; p=0.21)	-0.0417 (SE=0.037; p=0.13)	0.018 (SE=0.018; p=0.15)	0.0232 (SE=0.018; p=0.096)	0.0756 (SE=0.023; p=0.00053)	0.0738 (SE=0.023; p=0.00066)	-0.00899 (SE=0.02; p=0.32)	-0.0146 (SE=0.011; p=0.095)	0.0751 (SE=0.024; p=0.001)	0.0698 (SE=0.024; p=0.0021)	0.883 (SE=0.034; p=0)	NA	0.68 (SE=0.18; p=5e-04)	-0.276 (SE=0.31; p=0.21)	-0.397 (SE=0.19; p=0.03)	0.176 (SE=0.2; p=0.21)	-0.9 (SE=0.21; p=0.013)	-0.289 (SE=0.21; p=0.11)
Basal metabolic rate	-0.0383 (SE=0.028; p=0.089)	-0.0486 (SE=0.029; p=0.045)	0.00782 (SE=0.025; p=0.37)	0.0135 (SE=0.019; p=0.24)	0.00988 (SE=0.027; p=0.36)	0.00608 (SE=0.027; p=0.41)	-0.0251 (SE=0.016; p=0.058)	-0.0123 (SE=0.018; p=0.24)	0.11 (SE=0.018; p=1.2e-09)	-0.0197 (SE=0.015; p=0.096)	0.00414 (SE=0.015; p=0.39)	0.00571 (SE=0.018; p=0.38)	0.0431 (SE=0.019; p=0.01)	0.0325 (SE=0.019; p=0.043)	-0.00851 (SE=0.024; p=0.36)	-0.129 (SE=0.011; p=0)	0.0704 (SE=0.02; p=0.00016)	0.00453 (SE=0.031; p=0.44)	-0.0432 (SE=0.014; p=0.0011)	-0.055 (SE=0.014; p=7.1e-05)	0.00493 (SE=0.029; p=0.43)	0.000555 (SE=0.029; p=0.49)	-0.0934 (SE=0.014; p=3e-11)	-0.0713 (SE=0.01; p=2.1e-12)	0.0816 (SE=0.02; p=3.1e-05)	0.0526 (SE=0.02; p=0.0042)	-0.0132 (SE=0.023; p=0.28)	0.00441 (SE=0.023; p=0.42)	NA	-0.0593 (SE=0.14; p=0.34)	0.0271 (SE=0.12; p=0.42)	-0.0439 (SE=0.13; p=0.37)	0.266 (SE=0.22; p=0.13)	0.12 (SE=0.14; p=0.21)
Alcohol intake	-0.0187 (SE=0.023; p=0.21)	-0.0423 (SE=0.021; p=0.023)	0.0706 (SE=0.025; p=0.0021)	-0.105 (SE=0.015; p=3e-13)	-0.0545 (SE=0.02; p=0.0026)	-0.0527 (SE=0.02; p=0.0037)	0.0373 (SE=0.017; p=0.012)	-0.0651 (SE=0.01; p=6.4e-11)	0.0736 (SE=0.018; p=1.5e-05)	0.0574 (SE=0.018; p=9e-04)	0.0336 (SE=0.016; p=0.018)	-0.01 (SE=0.018; p=0.29)	-0.031 (SE=0.014; p=0.015)	0.0269 (SE=0.016; p=0.052)	-0.0176 (SE=0.022; p=0.21)	-0.0145 (SE=0.017; p=0.19)	-0.00589 (SE=0.017; p=0.36)	-0.0417 (SE=0.021; p=0.025)	-0.00431 (SE=0.017; p=0.4)	0.000199 (SE=0.018; p=0.5)	0.0133 (SE=0.022; p=0.27)	0.0111 (SE=0.021; p=0.3)	-0.0065 (SE=0.016; p=0.35)	-0.05 (SE=0.016; p=0.00094)	-0.0222 (SE=0.014; p=0.058)	-0.0204 (SE=0.015; p=0.084)	0.026 (SE=0.016; p=0.056)	0.000623 (SE=0.017; p=0.49)	0.0177 (SE=0.017; p=0.15)	NA	-0.435 (SE=0.15; p=0.0034)	0.368 (SE=0.15; p=0.014)	-0.00194 (SE=0.2; p=0.49)	-0.893 (SE=0.086; p=9.2e-10)
Smoking Status	0.0138 (SE=0.025; p=0.29)	0.00828 (SE=0.024; p=0.36)	0.0422 (SE=0.026; p=0.054)	0.021 (SE=0.016; p=0.094)	-0.0103 (SE=0.022; p=0.32)	-0.0128 (SE=0.021; p=0.27)	-0.0112 (SE=0.016; p=0.24)	0.0329 (SE=0.015; p=0.016)	-0.0299 (SE=0.018; p=0.051)	0.0928 (SE=0.017; p=4.6e-08)	0.0482 (SE=0.017; p=0.0026)	0.0188 (SE=0.017; p=0.14)	0.0291 (SE=0.018; p=0.051)	0.00776 (SE=0.018; p=0.33)	-0.0109 (SE=0.025; p=0.33)	0.0133 (SE=0.017; p=0.21)	-0.00666 (SE=0.017; p=0.35)	-0.0208 (SE=0.024; p=0.19)	0.00213 (SE=0.017; p=0.45)	-0.00434 (SE=0.017; p=0.4)	-0.0741 (SE=0.023; p=0.00057)	-0.0739 (SE=0.023; p=6e-04)	0.000734 (SE=0.017; p=0.48)	0.0468 (SE=0.018; p=0.0044)	-0.0147 (SE=0.018; p=0.21)	-0.0244 (SE=0.018; p=0.086)	-0.013 (SE=0.02; p=0.26)	-0.034 (SE=0.017; p=0.022)	0.0118 (SE=0.019; p=0.26)	-0.108 (SE=0.011; p=0)	NA	-0.987 (SE=0.0097; p=3.5e-11)	0.153 (SE=0.19; p=0.23)	0.714 (SE=0.13; p=2.7e-06)
Past tobacco use	0.0318 (SE=0.027; p=0.12)	0.037 (SE=0.026; p=0.074)	0.006 (SE=0.024; p=0.4)	-0.0558 (SE=0.018; p=0.0011)	-0.0332 (SE=0.023; p=0.079)	-0.0297 (SE=0.024; p=0.1)	0.0177 (SE=0.016; p=0.14)	-0.0325 (SE=0.017; p=0.028)	0.0279 (SE=0.014; p=0.025)	-0.0623 (SE=0.015; p=2e-05)	-0.0424 (SE=0.016; p=0.0049)	0.00645 (SE=0.018; p=0.36)	-0.0103 (SE=0.015; p=0.25)	0.0044 (SE=0.016; p=0.39)	-0.00426 (SE=0.023; p=0.43)	-0.00542 (SE=0.017; p=0.38)	0.00174 (SE=0.017; p=0.46)	0.00308 (SE=0.022; p=0.44)	0.0114 (SE=0.017; p=0.25)	0.0145 (SE=0.017; p=0.2)	0.0709 (SE=0.023; p=0.0011)	0.0704 (SE=0.023; p=0.0012)	-0.00085 (SE=0.016; p=0.48)	-0.0447 (SE=0.016; p=0.0023)	0.00409 (SE=0.016; p=0.4)	0.0179 (SE=0.016; p=0.14)	0.00979 (SE=0.02; p=0.31)	0.0308 (SE=0.022; p=0.08)	-0.00332 (SE=0.018; p=0.43)	0.15 (SE=0.02; p=1.1e-13)	-0.903 (SE=0; p=NA)	NA	-0.471 (SE=0.17; p=0.014)	-0.644 (SE=0.14; p=3e-05)
Number cigarettes previously smoked	-0.0234 (SE=0.055; p=0.34)	-0.0291 (SE=0.052; p=0.29)	-0.0413 (SE=0.053; p=0.22)	-0.0283 (SE=0.039; p=0.23)	0.0583 (SE=0.049; p=0.12)	0.0394 (SE=0.049; p=0.21)	-0.0113 (SE=0.034; p=0.37)	0.025 (SE=0.035; p=0.23)	-0.0236 (SE=0.038; p=0.27)	0.0879 (SE=0.036; p=0.0069)	0.0446 (SE=0.036; p=0.11)	-0.0587 (SE=0.04; p=0.069)	0.0137 (SE=0.048; p=0.39)	-0.0173 (SE=0.071; p=0.4)	-0.127 (SE=0.1; p=0.11)	-0.00432 (SE=0.039; p=0.46)	-0.08 (SE=0.04; p=0.023)	-0.0388 (SE=0.054; p=0.24)	-0.0301 (SE=0.04; p=0.22)	-0.0155 (SE=0.04; p=0.35)	-0.133 (SE=0.051; p=0.0046)	-0.137 (SE=0.051; p=0.004)	0.0452 (SE=0.034; p=0.093)	0.0664 (SE=0.037; p=0.036)	-0.00359 (SE=0.036; p=0.46)	-0.044 (SE=0.037; p=0.12)	0.0556 (SE=0.043; p=0.099)	0.0437 (SE=0.03; p=0.074)	-0.0601 (SE=0.069; p=0.19)	0.0442 (SE=0.038; p=0.12)	-0.244 (SE=0.037; p=2.5e-11)	-0.0674 (SE=0.039; p=0.043)	NA	-0.237 (SE=0.17; p=0.096)
Amount alcohol drunk typical day	-0.00772 (SE=0.03; p=0.4)	-0.0174 (SE=0.03; p=0.28)	-0.0581 (SE=0.03; p=0.025)	0.0125 (SE=0.021; p=0.28)	0.0204 (SE=0.025; p=0.21)	0.0151 (SE=0.026; p=0.28)	-0.0319 (SE=0.018; p=0.041)	-0.0341 (SE=0.021; p=0.05)	-0.0772 (SE=0.021; p=9.4e-05)	-0.0345 (SE=0.02; p=0.041)	0.0588 (SE=0.021; p=0.0027)	-0.0279 (SE=0.022; p=0.099)	0.0126 (SE=0.022; p=0.29)	0.0225 (SE=0.023; p=0.16)	-0.00715 (SE=0.035; p=0.42)	0.0183 (SE=0.02; p=0.18)	0.0202 (SE=0.019; p=0.15)	0.0367 (SE=0.028; p=0.096)	0.0199 (SE=0.022; p=0.18)	0.0123 (SE=0.022; p=0.29)	0.0361 (SE=0.028; p=0.1)	0.0384 (SE=0.028; p=0.087)	0.0404 (SE=0.018; p=0.014)	-0.0125 (SE=0.02; p=0.26)	0.0238 (SE=0.023; p=0.15)	0.007 (SE=0.022; p=0.38)	0.0182 (SE=0.026; p=0.24)	0.00539 (SE=0.025; p=0.42)	-0.0153 (SE=0.025; p=0.27)	-0.294 (SE=0; p=NA)	0.11 (SE=0.026; p=8.7e-06)	-0.105 (SE=0.014; p=3e-14)	0.102 (SE=0.045; p=0.012)	NA
