## Supplementary material for "Widespread associations between grey matter structure and the human phenome": Dataset S6

	Delay discounting $200	Delay discounting 40K	Delay discounting $200 at 1yr	Delay discounting $200 at 3yr	Spatial orientation - correct	Spatial orientation - total positions	Episodic memory	Fluid intelligence - nb correct	Reading test	Vocabulary comprehension	Crystallised IQ	Fluid IQ	SSAGA Education level	SSAGA income level	Opiates	Total drinks 7 days	Total tobacco 7 days	Times used tobacco today
Delay discounting $200	NA	0.861 (SE=0.095; p=1e-04)	0.944 (SE=0.047; p=4.5e-05)	1 (SE=0.028; p=0.5)	0.183 (SE=0.21; p=0.21)	-0.28 (SE=0.23; p=0.11)	0.37 (SE=0.23; p=0.062)	1 (SE=0.19; p=0.00046)	0.704 (SE=0.19; p=0.00058)	0.706 (SE=0.17; p=0.00017)	0.716 (SE=0.17; p=0.00012)	0.24 (SE=0.21; p=0.14)	0.528 (SE=0.19; p=0.0056)	0.413 (SE=0.24; p=0.05)	-0.442 (SE=0.21; p=0.026)	-0.408 (SE=0.17; p=0.015)	-0.357 (SE=0.2; p=0.058)	-0.257 (SE=0.19; p=0.11)
Delay discounting 40K	0.55 (SE=0.17; p=0.00077)	NA	0 (SE=NA; p=NA)	0.851 (SE=0.12; p=0.00016)	0.379 (SE=0.23; p=0.052)	-0.344 (SE=0.24; p=0.079)	0.465 (SE=0.26; p=0.036)	1 (SE=0.26; p=0.035)	0.539 (SE=0.2; p=0.0059)	0.669 (SE=0.19; p=0.00055)	0.613 (SE=0.19; p=0.00096)	0.314 (SE=0.23; p=0.084)	0.404 (SE=0.21; p=0.03)	0.336 (SE=0.24; p=0.081)	0.02 (SE=0.21; p=0.46)	-0.143 (SE=0.19; p=0.24)	-0.306 (SE=0.21; p=0.09)	-0.277 (SE=0.2; p=0.09)
Delay discounting $200 at 1yr	0.678 (SE=0.19; p=0.00013)	0.435 (SE=0.17; p=0.0044)	NA	1 (SE=0.12; p=0.5)	0.335 (SE=0.22; p=0.071)	-0.355 (SE=0.24; p=0.069)	0.256 (SE=0.23; p=0.14)	1 (SE=0.25; p=0.0087)	1 (SE=0.2; p=0.00012)	1 (SE=0.11; p=3.1e-05)	1 (SE=0.13; p=4.2e-06)	0.147 (SE=0.22; p=0.25)	0.677 (SE=0.21; p=0.0012)	1 (SE=0.33; p=0.032)	-0.371 (SE=0.22; p=0.053)	-0.35 (SE=0.18; p=0.034)	-0.286 (SE=0.22; p=0.11)	-0.243 (SE=0.2; p=0.12)
Delay discounting $200 at 3yr	0.686 (SE=0.21; p=0.00055)	0.449 (SE=0.18; p=0.0057)	0.484 (SE=0.16; p=0.0013)	NA	0.174 (SE=0.22; p=0.23)	-0.359 (SE=0.23; p=0.069)	0.271 (SE=0.22; p=0.13)	1 (SE=0.34; p=0.5)	1 (SE=0.18; p=0.00021)	0.803 (SE=0.17; p=7.8e-05)	1 (SE=0.14; p=3.2e-05)	0.215 (SE=0.21; p=0.17)	0.629 (SE=0.19; p=0.0017)	1 (SE=0.67; p=0.5)	-0.482 (SE=0.21; p=0.02)	-0.262 (SE=0.18; p=0.099)	-0.382 (SE=0.21; p=0.052)	-0.156 (SE=0.2; p=0.23)
Spatial orientation - correct	0.0413 (SE=0.16; p=0.4)	-0.0119 (SE=0.14; p=0.47)	-0.0368 (SE=0.15; p=0.4)	-0.0077 (SE=0.16; p=0.48)	NA	-0.886 (SE=0.074; p=0)	0.315 (SE=0.21; p=0.078)	0.505 (SE=0.19; p=0.014)	0.616 (SE=0.16; p=0.0011)	1 (SE=0.15; p=3.2e-06)	0.813 (SE=0.15; p=1.2e-05)	0.31 (SE=0.19; p=0.067)	0.645 (SE=0.22; p=0.0031)	0.257 (SE=0.24; p=0.14)	-0.0154 (SE=0.21; p=0.47)	0.223 (SE=0.2; p=0.15)	-0.0421 (SE=0.23; p=0.43)	-0.245 (SE=0.21; p=0.12)
Spatial orientation - total positions	-0.0429 (SE=0.13; p=0.37)	-0.0777 (SE=0.1; p=0.23)	0.0168 (SE=0.11; p=0.44)	0.0375 (SE=0.13; p=0.39)	-0.717 (SE=0.067; p=0)	NA	-0.555 (SE=0.2; p=0.0066)	-1 (SE=0.17; p=0.00054)	-0.75 (SE=0.16; p=1e-04)	-1 (SE=0.23; p=0.5)	-1 (SE=0.16; p=6.2e-07)	-0.497 (SE=0.19; p=0.0097)	-1 (SE=0.21; p=0.00033)	-0.696 (SE=0.27; p=0.0062)	-0.0474 (SE=0.22; p=0.41)	-0.415 (SE=0.21; p=0.033)	-0.000964 (SE=0.24; p=0.5)	0.128 (SE=0.21; p=0.27)
Episodic memory	-0.151 (SE=0.16; p=0.17)	-0.248 (SE=0.13; p=0.032)	-0.119 (SE=0.14; p=0.2)	-0.174 (SE=0.16; p=0.14)	0.131 (SE=0.16; p=0.21)	-0.0154 (SE=0.12; p=0.45)	NA	0.614 (SE=0.2; p=0.0039)	-0.00323 (SE=0.2; p=0.49)	0.294 (SE=0.19; p=0.061)	0.142 (SE=0.18; p=0.21)	1 (SE=0.1; p=3.7e-05)	0.209 (SE=0.2; p=0.15)	0.225 (SE=0.22; p=0.16)	-0.343 (SE=0.21; p=0.059)	0.481 (SE=0.21; p=0.017)	-0.131 (SE=0.22; p=0.28)	-0.11 (SE=0.2; p=0.29)
Fluid intelligence - nb correct	-0.313 (SE=0.14; p=0.013)	-0.349 (SE=0.089; p=4.5e-05)	-0.317 (SE=0.12; p=0.0037)	-0.414 (SE=0.15; p=0.0022)	0.271 (SE=0.16; p=0.044)	-0.111 (SE=0.075; p=0.069)	0.0587 (SE=0.16; p=0.36)	NA	1 (SE=0.15; p=2.5e-05)	1 (SE=0.27; p=0.5)	1 (SE=0.22; p=0.035)	0.794 (SE=0.18; p=2e-04)	0.832 (SE=0.19; p=0.00022)	0.663 (SE=0.26; p=0.0093)	-0.345 (SE=0.22; p=0.064)	0.114 (SE=0.2; p=0.3)	-0.546 (SE=0.21; p=0.0097)	-0.505 (SE=0.19; p=0.0072)
Reading test	-0.17 (SE=0.17; p=0.15)	-0.0279 (SE=0.15; p=0.43)	-0.281 (SE=0.14; p=0.024)	-0.273 (SE=0.16; p=0.047)	0.132 (SE=0.17; p=0.22)	-0.0906 (SE=0.11; p=0.21)	0.316 (SE=0.17; p=0.029)	0.0285 (SE=0.16; p=0.43)	NA	0.887 (SE=0.08; p=6.3e-08)	0.968 (SE=0.023; p=5.1e-12)	-0.0127 (SE=0.19; p=0.47)	0.817 (SE=0.16; p=4e-05)	0.235 (SE=0.22; p=0.14)	-0.298 (SE=0.2; p=0.068)	-0.0434 (SE=0.18; p=0.41)	-0.448 (SE=0.19; p=0.013)	-0.359 (SE=0.17; p=0.025)
Vocabulary comprehension	-0.222 (SE=0.19; p=0.12)	-0.135 (SE=0.16; p=0.2)	-0.272 (SE=0.16; p=0.049)	-0.252 (SE=0.19; p=0.097)	-0.291 (SE=0.17; p=0.047)	0.333 (SE=0.12; p=0.0026)	0.011 (SE=0.18; p=0.48)	-0.145 (SE=0.13; p=0.13)	0.393 (SE=0.2; p=0.024)	NA	0.975 (SE=0.019; p=2.1e-10)	0.383 (SE=0.16; p=0.013)	0.841 (SE=0.14; p=3.7e-06)	0.507 (SE=0.2; p=0.0063)	-0.347 (SE=0.18; p=0.031)	-0.0393 (SE=0.16; p=0.41)	-0.433 (SE=0.17; p=0.0096)	-0.335 (SE=0.16; p=0.024)
Crystallised IQ	-0.201 (SE=0.19; p=0.14)	-0.069 (SE=0.16; p=0.34)	-0.287 (SE=0.16; p=0.04)	-0.259 (SE=0.19; p=0.087)	-0.0447 (SE=0.19; p=0.41)	0.139 (SE=0.13; p=0.14)	0.212 (SE=0.18; p=0.12)	-0.0351 (SE=0.15; p=0.41)	0.853 (SE=0.24; p=0.00017)	0.815 (SE=0.28; p=0.0016)	NA	0.188 (SE=0.16; p=0.13)	0.856 (SE=0.13; p=2.4e-06)	0.372 (SE=0.2; p=0.032)	-0.324 (SE=0.18; p=0.037)	-0.0487 (SE=0.16; p=0.38)	-0.45 (SE=0.17; p=0.0068)	-0.355 (SE=0.16; p=0.016)
Fluid IQ	-0.123 (SE=0.17; p=0.23)	-0.147 (SE=0.14; p=0.16)	-0.109 (SE=0.15; p=0.23)	-0.232 (SE=0.17; p=0.087)	0.245 (SE=0.17; p=0.078)	-0.148 (SE=0.13; p=0.12)	0.23 (SE=0.18; p=0.096)	-0.0212 (SE=0.17; p=0.45)	0.59 (SE=0.19; p=0.0011)	0.142 (SE=0.2; p=0.23)	0.453 (SE=0.21; p=0.014)	NA	0.154 (SE=0.19; p=0.2)	0.443 (SE=0.2; p=0.015)	-0.226 (SE=0.2; p=0.14)	0.0404 (SE=0.18; p=0.42)	-0.315 (SE=0.21; p=0.067)	-0.327 (SE=0.18; p=0.042)
SSAGA Education level	-0.112 (SE=0.16; p=0.24)	0.0141 (SE=0.14; p=0.46)	-0.208 (SE=0.15; p=0.077)	-0.202 (SE=0.17; p=0.11)	-0.107 (SE=0.15; p=0.24)	0.124 (SE=0.095; p=0.097)	0.152 (SE=0.16; p=0.17)	-0.00662 (SE=0.15; p=0.48)	0.15 (SE=0.16; p=0.17)	0.0916 (SE=0.18; p=0.3)	0.16 (SE=0.17; p=0.18)	0.255 (SE=0.17; p=0.065)	NA	0.603 (SE=0.18; p=0.0017)	-0.349 (SE=0.19; p=0.038)	0.0406 (SE=0.18; p=0.41)	-0.328 (SE=0.19; p=0.056)	-0.361 (SE=0.17; p=0.027)
SSAGA income level	-0.192 (SE=0.14; p=0.088)	-0.00828 (SE=0.13; p=0.47)	-0.353 (SE=0.1; p=0.00024)	-0.339 (SE=0.13; p=0.0034)	-0.0741 (SE=0.13; p=0.29)	0.147 (SE=0.11; p=0.086)	0.0177 (SE=0.14; p=0.45)	-0.0985 (SE=0.13; p=0.23)	0.0846 (SE=0.14; p=0.27)	-0.0954 (SE=0.16; p=0.28)	0.0176 (SE=0.16; p=0.46)	-0.0892 (SE=0.16; p=0.29)	0.11 (SE=0.15; p=0.23)	NA	-0.161 (SE=0.21; p=0.23)	0.11 (SE=0.2; p=0.3)	-0.334 (SE=0.22; p=0.07)	-0.332 (SE=0.19; p=0.051)
Opiates	0.275 (SE=0.18; p=0.064)	-0.0116 (SE=0.16; p=0.47)	0.241 (SE=0.16; p=0.068)	0.351 (SE=0.19; p=0.03)	-0.0506 (SE=0.17; p=0.39)	0.292 (SE=0.17; p=0.042)	0.195 (SE=0.17; p=0.13)	0.131 (SE=0.16; p=0.21)	0.124 (SE=0.17; p=0.23)	0.229 (SE=0.2; p=0.12)	0.186 (SE=0.19; p=0.17)	0.0689 (SE=0.18; p=0.35)	0.0864 (SE=0.16; p=0.3)	-0.0376 (SE=0.16; p=0.41)	NA	-0.0765 (SE=0.18; p=0.35)	0.256 (SE=0.2; p=0.12)	0.426 (SE=0.16; p=0.014)
Total drinks 7 days	0.33 (SE=0.19; p=0.043)	-0.048 (SE=0.15; p=0.37)	0.366 (SE=0.18; p=0.019)	0.173 (SE=0.18; p=0.17)	-0.213 (SE=0.17; p=0.099)	0.229 (SE=0.13; p=0.042)	-0.378 (SE=0.16; p=0.0093)	-0.155 (SE=0.15; p=0.15)	0.0192 (SE=0.17; p=0.45)	-0.0252 (SE=0.18; p=0.45)	0.0048 (SE=0.18; p=0.49)	-0.109 (SE=0.18; p=0.27)	-0.0577 (SE=0.16; p=0.36)	-0.14 (SE=0.15; p=0.17)	0.185 (SE=0.2; p=0.17)	NA	0.347 (SE=0.19; p=0.049)	0.472 (SE=0.16; p=0.0047)
Total tobacco 7 days	-0.0193 (SE=0.14; p=0.44)	-0.0435 (SE=0.12; p=0.36)	0.0823 (SE=0.13; p=0.26)	0.0231 (SE=0.14; p=0.44)	0.0506 (SE=0.14; p=0.36)	0.0233 (SE=0.13; p=0.43)	0.0725 (SE=0.15; p=0.31)	0.133 (SE=0.13; p=0.15)	0.154 (SE=0.13; p=0.13)	0.118 (SE=0.16; p=0.23)	0.138 (SE=0.16; p=0.19)	0.175 (SE=0.16; p=0.13)	-0.14 (SE=0.12; p=0.11)	0.00487 (SE=0.12; p=0.48)	0.0187 (SE=0.18; p=0.46)	-0.015 (SE=0.17; p=0.46)	NA	0.928 (SE=0.049; p=1.8e-05)
Times used tobacco today	-0.059 (SE=0.17; p=0.36)	-0.134 (SE=0.14; p=0.17)	0.0683 (SE=0.15; p=0.33)	-0.0316 (SE=0.17; p=0.43)	0.14 (SE=0.16; p=0.19)	-0.00839 (SE=0.16; p=0.48)	0.0229 (SE=0.17; p=0.45)	0.139 (SE=0.16; p=0.19)	0.104 (SE=0.16; p=0.26)	0.04 (SE=0.19; p=0.42)	0.07 (SE=0.19; p=0.35)	0.209 (SE=0.19; p=0.13)	-0.156 (SE=0.15; p=0.14)	-0.0409 (SE=0.15; p=0.39)	-0.156 (SE=0.22; p=0.24)	-0.307 (SE=0.2; p=0.066)	0.63 (SE=0.21; p=0.0012)	NA
