## Supplementary material for "Widespread associations between grey matter structure and the human phenome": Dataset S11

### Sheet: Sheet1
		10 fold UKB discovery sample							Prediction into UKB replication sample							Prediction into HCP
UKB variable	UKB variable label	beta	SE	r	pvalue	R2	AUC	AUC.SE	beta	SE	r	pvalue	R2	AUC	AUC.SE	HCP variable predicted	Label HCP variable	beta	SE	r	pvalue	R2	AUC	AUC.SE
haemoglobin_concentration_f30020_2_0	Haemoglobin concentration	646130	89032.3	0.086	4.6e-13	0.0073	NA	NA	279181	330877	0.024	0.4	-0.00055	NA	NA	HbA1C	Hemoglobin A1C	110845	92340.2	0.043	0.23	0.0018	NA	NA
haematocrit_percentage_f30030_2_0	Haematocrit %	1.81938e+06	221793	0.099	3e-16	0.0099	NA	NA	571028	823080	0.032	0.49	-0.001	NA	NA	Hematocrit_1	Hematocrit level 1	1.67395e+06	739208	0.06	0.024	0.0036	NA	NA
red_blood_cell_erythrocyte_count_f30010_2_0	Red blood cell count	210599	33184.7	0.082	2.4e-10	0.0066	NA	NA	229744	131424	0.068	0.081	0.0046	NA	NA	Hematocrit_1	Hematocrit level 1	1.63158e+06	880636	0.049	0.064	0.0024	NA	NA
white_blood_cell_leukocyte_count_f30000_2_0	White blood cell count	1.01036e+06	129016	0.11	6e-15	0.013	NA	NA	867416	492574	0.077	0.079	0.0059	NA	NA	Hematocrit_1	Hematocrit level 1	-329803	798772	-0.011	0.68	0.00012	NA	NA
monocyte_percentage_f30190_2_0	% monocyte	1.03621e+06	433600	0.031	0.017	0.00099	NA	NA	278472	1.56279e+06	0.051	0.86	-0.0026	NA	NA	Hematocrit_1	Hematocrit level 1	-961271	2.13676e+06	-0.012	0.65	0.00014	NA	NA
number_of_symbol_digit_matches_attempted_f20195_0_0	Max digits attempted	3.32468e+06	371241	0.11	4.6e-19	0.012	NA	NA	3.03114e+06	561876	0.1	7.6e-08	0.01	NA	NA	Crystallized	Crystallised IQ	1.21063e+06	710378	0.048	0.089	0.0023	NA	NA
mean_time_to_correctly_identify_matches_f20023_2_0	Mean time correct matches	5.90218e+07	1.03711e+07	0.056	1.3e-08	0.0031	NA	NA	6.43775e+07	1.59652e+07	0.059	5.6e-05	0.0035	NA	NA	Crystallized	Crystallised IQ	-2.04683e+06	1138254	-0.051	0.072	0.0026	NA	NA
number_of_symbol_digit_matches_made_correctly_f20159_0_0	Number correct symbol matches	3.85944e+06	433483	0.11	7.3e-19	0.012	NA	NA	3.00725e+06	666934	0.086	6.9e-06	0.0074	NA	NA	Crystallized	Crystallised IQ	1.07885e+06	731574	0.042	0.14	0.0017	NA	NA
fluid_intelligence_score_f20016_2_0	Fluid intelligence	1.16973e+06	109962	0.11	2.8e-26	0.012	NA	NA	1.25433e+06	162443	0.12	1.5e-14	0.014	NA	NA	Fluid	Fluid IQ	828219	486088	0.049	0.089	0.0024	NA	NA
Age_MRI	Age	4.66244e+06	41292.6	0.72	0	0.51	NA	NA	4.50419e+06	57323.2	0.7	0	0.49	NA	NA	Age_in_Yrs	Age	638406	165451	0.11	0.00012	0.012	NA	NA
sexuses_datacoding_9_f31_0_0	Sex	269399	2322.3	0.62	0	0.39	0.9	0.0031	259068	3285	0.61	0	0.38	0.89	0.0046	SEX	Sex	-249531	10091	-0.45	1.6e-107	0.2	0.76	0.014
age_completed_full_time_education_f845_2_0	Age completed full time education	1.36109e+06	265876	0.07	3.2e-07	0.0049	NA	NA	3.9664e+06	1.13478e+06	0.19	0.00055	0.035	NA	NA	SSAGA_Educ	SSAGA Education level	147153	501813	0.0086	0.77	7.3e-05	NA	NA
average_total_household_income_before_tax_f738_2_0	Household income before tax	755404	157130	0.048	1.6e-06	0.0023	NA	NA	1.01003e+06	228311	0.063	9.9e-06	0.004	NA	NA	SSAGA_Income	SSAGA income level	1.97182e+06	1.14825e+06	0.049	0.086	0.0024	NA	NA
part_of_a_multiple_birth_f1777_2_0	Part of multiple birth	82948.6	8964.5	0.095	2.7e-20	0.0091	0.7	0.021	129664	44465.3	0.12	0.0037	0.014	0.71	0.064	MultipleBirth	Being a twin	1.01891e+06	87970	0.32	2.5e-29	0.1	0.7	0.016
basal_metabolic_rate_f23105_0_0	Basal metabolic rate	4.70339e+08	1.39397e+07	0.21	2e-232	0.045	NA	NA	4.69466e+08	1.79734e+07	0.21	4.1e-140	0.043	NA	NA	BMI	BMI	1.40652e+06	319008	0.13	1.1e-05	0.017	NA	NA
beef_intake_f1369_2_0	Beef intake	480511	113180	0.042	2.2e-05	0.0018	NA	NA	462498	159200	0.04	0.0037	0.0016	NA	NA	BMI	BMI	3.28038e+06	2.55573e+06	0.038	0.2	0.0015	NA	NA
processed_meat_intake_f1349_2_0	Processed meat intake	572315	126760	0.044	6.4e-06	0.0019	NA	NA	942356	177811	0.074	1.2e-07	0.0055	NA	NA	BMI	BMI	5.0415e+06	2.18098e+06	0.069	0.021	0.0047	NA	NA
pulse_rate_automated_reading_f102_2_0	Pulse rate 1	8.2803e+06	521744	0.16	5.8e-56	0.026	NA	NA	8.44546e+06	877840	0.17	1.4e-21	0.03	NA	NA	BMI	BMI	3.32683e+06	794156	0.12	3e-05	0.015	NA	NA
body_fat_percentage_f23099_0_0	Body fat percentage	3.95285e+06	93920.2	0.29	0	0.084	NA	NA	4.01575e+06	129353	0.31	7.9e-192	0.096	NA	NA	BMI	BMI	2.35195e+06	318042	0.21	2.8e-13	0.046	NA	NA
body_mass_index_bmi_f21001_2_0	BMI	2.89108e+06	58595.9	0.45	0	0.2	NA	NA	2.82294e+06	80575	0.45	3.9e-238	0.21	NA	NA	BMI	BMI	2.07905e+06	283126	0.21	4.1e-13	0.045	NA	NA
general_happiness_with_own_healthuses_datacoding_537_f20459_0_0	Happiness in own health	614587	64768	0.11	3.1e-21	0.012	NA	NA	716276	92962.4	0.13	1.7e-14	0.017	NA	NA	BMI	BMI	4.10045e+06	1.19042e+06	0.1	0.00059	0.01	NA	NA
number_of_daysweek_walked_10_minutes_f864_2_0	Frequency 10mn walks	1.18504e+06	173444	0.07	8.9e-12	0.0048	NA	NA	843547	230932	0.052	0.00026	0.0027	NA	NA	BMI	BMI	-6.01252e+06	1.72067e+06	-0.1	0.00049	0.011	NA	NA
cheese_intake_f1408_2_0	Cheese intake	703447	77054.1	0.094	8.4e-20	0.0088	NA	NA	748048	107119	0.1	3.3e-12	0.011	NA	NA	BMI	BMI	-4.40731e+06	1.26681e+06	-0.1	0.00052	0.011	NA	NA
diabetes_diagnosed_by_doctoruses_datacoding_100349_f2443_2_0	Diabetes diagnosis	141585	12250.8	0.12	1.1e-30	0.014	0.65	0.013	144844	16986.6	0.12	2e-17	0.015	0.67	0.018	BMI	BMI	3.28899e+06	1.02143e+06	0.095	0.0013	0.0091	NA	NA
dried_fruit_intake_f1319_2_0	Dried fruit intake	896916	148738	0.061	1.7e-09	0.0037	NA	NA	393119	246934	0.018	0.11	0.00034	NA	NA	BMI	BMI	-656179	1.67912e+06	-0.012	0.7	0.00013	NA	NA
cereal_intake_f1458_2_0	Cereals intake	1.87021e+06	313453	0.06	2.5e-09	0.0036	NA	NA	2935749	427367	0.099	7.3e-12	0.0098	NA	NA	BMI	BMI	144429	1.90714e+06	0.0023	0.94	5.1e-06	NA	NA
time_spent_using_computer_f1080_2_0	Time spent on computer	778364	208317	0.039	0.00019	0.0015	NA	NA	1.40907e+06	268854	0.076	1.7e-07	0.0057	NA	NA	BMI	BMI	1.05866e+07	2.3866e+06	0.13	1e-05	0.017	NA	NA
pulse_rate_automated_reading_f102_2_1	Pulse rate 2	7.72689e+06	512472	0.15	9.4e-51	0.024	NA	NA	6.81972e+06	824299	0.15	1.9e-16	0.021	NA	NA	BMI	BMI	3.31113e+06	828996	0.12	6.9e-05	0.014	NA	NA
number_of_daysweek_of_moderate_physical_activity_10_minutes_f884_2_0	Frequency moderate activity	1.54482e+06	229892	0.069	1.9e-11	0.0047	NA	NA	1.5758e+06	315485	0.073	6.1e-07	0.0053	NA	NA	BMI	BMI	-5219374	1.74288e+06	-0.089	0.0028	0.0079	NA	NA
time_spent_outdoors_in_winter_f1060_2_0	Time spent outdoors winter	522244	174124	0.029	0.0027	0.00083	NA	NA	689958	240630	0.04	0.0042	0.0016	NA	NA	BMI	BMI	-2.78878e+06	1.92805e+06	-0.043	0.15	0.0018	NA	NA
heel_bone_mineral_density_bmd_f3148_0_0	Heel bone mineral density bmd	74275.5	11718.9	0.087	2.5e-10	0.0076	NA	NA	48433.7	14910.5	0.064	0.0012	0.0041	NA	NA	BMI	BMI	1.71547e+06	1.07903e+06	0.047	0.11	0.0022	NA	NA
heel_bone_mineral_density_bmd_tscore_automated_f78_0_0	Heel bone mineral density tscore	672763	105069	0.088	1.7e-10	0.0078	NA	NA	432500	133197	0.064	0.0012	0.004	NA	NA	BMI	BMI	1.71804e+06	1.07956e+06	0.047	0.11	0.0022	NA	NA
hip_circumference_f49_2_0	Hip circumference	5.76791e+06	141786	0.39	0	0.15	NA	NA	5.3265e+06	200444	0.37	1e-144	0.13	NA	NA	BMI	BMI	2.54565e+06	340008	0.22	1.5e-13	0.047	NA	NA
number_of_daysweek_of_vigorous_physical_activity_10_minutes_f904_2_0	Frequency vigourous activity	1.15202e+06	122476	0.096	6.4e-21	0.0093	NA	NA	991326	173154	0.084	1.1e-08	0.0071	NA	NA	BMI	BMI	-4.64953e+06	1.12236e+06	-0.12	3.7e-05	0.015	NA	NA
time_spent_driving_f1090_2_0	Time spent driving	510492	125897	0.042	5.1e-05	0.0017	NA	NA	580049	163274	0.05	0.00039	0.0025	NA	NA	BMI	BMI	6.66117e+06	2.00818e+06	0.098	0.00094	0.0096	NA	NA
overall_health_rating_f2178_2_0	Overall health rating	430227	27267.6	0.16	2.3e-55	0.025	NA	NA	385512	36313.1	0.15	5.1e-26	0.024	NA	NA	BMI	BMI	2.53151e+06	782202	0.096	0.0012	0.0092	NA	NA
time_spent_watching_television_tv_f1070_2_0	Time spent watching television	970737	59721.4	0.16	1.3e-58	0.026	NA	NA	1.07774e+06	84036.5	0.18	5.2e-37	0.033	NA	NA	BMI	BMI	2644348	712650	0.11	0.00022	0.012	NA	NA
poultry_intake_f1359_2_0	Poultry intake	595056	104999	0.057	1.5e-08	0.0033	NA	NA	540668	143822	0.054	0.00017	0.0029	NA	NA	BMI	BMI	8.64171e+06	1.96529e+06	0.13	1.2e-05	0.017	NA	NA
waist_circumference_f48_2_0	Waist circumference	7.0347e+06	144991	0.39	0	0.15	NA	NA	6.7587e+06	208270	0.38	6.7e-208	0.15	NA	NA	BMI	BMI	2.17576e+06	285766	0.22	5.8e-14	0.049	NA	NA
time_spend_outdoors_in_summer_f1050_2_0	Time spent outdoors summer	1.29846e+06	267999	0.048	1.3e-06	0.0023	NA	NA	911915	374819	0.032	0.015	0.0011	NA	NA	BMI	BMI	2.48644e+06	2.12469e+06	0.035	0.24	0.0012	NA	NA
standing_height_f50_2_0	Height	3.95594e+06	99721.4	0.25	1.9e-318	0.063	NA	NA	3631963	142898	0.23	2.4e-133	0.055	NA	NA	Height	Height	1.42314e+06	164240	0.17	1.6e-17	0.03	NA	NA
hand_grip_strength_left_f46_2_0	Hand grip strength left	3990538	361383	0.074	3.5e-28	0.0054	NA	NA	4.11472e+06	496627	0.078	1.5e-16	0.0061	NA	NA	Strength_Unadj	Hand grip strength	-321538	1.30947e+06	-0.0049	0.81	2.4e-05	NA	NA
hand_grip_strength_right_f47_2_0	Hand grip strenght right	3.98709e+06	346925	0.077	2.3e-30	0.0059	NA	NA	4.2351e+06	484152	0.083	3e-18	0.0068	NA	NA	Strength_Unadj	Hand grip strength	996199	1.25995e+06	0.016	0.43	0.00025	NA	NA
forced_expiratory_volume_in_1second_fev1_best_measure_f20150_0_0	Forced expiratory volume	317410	24641.2	0.11	1.6e-37	0.012	NA	NA	357651	32392.5	0.13	7.2e-28	0.018	NA	NA	Strength_Unadj	Hand grip strength	2.29785e+06	960686	0.048	0.017	0.0023	NA	NA
overall_acceleration_average_f90012_0_0	Acceleration force	5.56078e+06	404296	0.19	2.8e-42	0.034	NA	NA	5.46201e+06	619649	0.2	2.8e-18	0.039	NA	NA	Strength_Unadj	Hand grip strength	-37749.1	883410	-0.00086	0.97	7.4e-07	NA	NA
forced_vital_capacity_fvc_best_measure_f20151_0_0	Forced vital capacity	391697	23280.3	0.13	2.4e-62	0.017	NA	NA	418510	32455.4	0.15	3.5e-37	0.023	NA	NA	Strength_Unadj	Hand grip strength	1.6303e+06	794556	0.041	0.04	0.0017	NA	NA
weight_f21002_2_0	Weight	8.51798e+06	173830	0.39	0	0.15	NA	NA	8.39976e+06	242175	0.39	5.9e-234	0.15	NA	NA	Weight	Weight	1.41818e+07	1.91931e+06	0.2	2.9e-13	0.038	NA	NA
recent_feelings_of_tiredness_or_low_energyuses_datacoding_504_f20519_0_0	Tiredness	489082	82425	0.068	3.1e-09	0.0046	NA	NA	360169	119751	0.048	0.0027	0.0023	NA	NA	DSM_Depr_Raw	DSM depression score	-1.0157e+06	1.17599e+06	-0.026	0.39	0.00067	NA	NA
recent_poor_appetite_or_overeatinguses_datacoding_504_f20511_0_0	Poor appetite - overeating	397748	64627.5	0.07	7.9e-10	0.0049	NA	NA	471118	91154.4	0.085	2.5e-07	0.0073	NA	NA	DSM_Depr_Raw	DSM depression score	-251494	1233308	-0.0061	0.84	3.7e-05	NA	NA
recentDepression	Depression score	2.01114e+06	449729	0.051	7.9e-06	0.0026	NA	NA	2.10798e+06	640348	0.053	0.001	0.0028	NA	NA	DSM_Depr_Raw	DSM depression score	774984	1.44312e+06	0.016	0.59	0.00026	NA	NA
recent_lack_of_interest_or_pleasure_in_doing_thingsuses_datacoding_504_f20514_0_0	Lack interest - pleasure	320660	74414.4	0.049	1.7e-05	0.0024	NA	NA	309051	108040	0.046	0.0043	0.0021	NA	NA	DSM_Depr_Raw	DSM depression score	-268205	1.46133e+06	-0.0055	0.85	3e-05	NA	NA
amount_of_alcohol_drunk_on_a_typical_drinking_dayuses_datacoding_522_f20403_0_0	Amount alcohol drunk typical day	600841	73681.7	0.095	4.2e-16	0.009	NA	NA	586292	103904	0.094	1.8e-08	0.0088	NA	NA	SSAGA_Alc_12_Frq	Frequence alcohol use (12mo)	182071	330946	0.016	0.58	0.00027	NA	NA
frequency_of_drinking_alcoholuses_datacoding_521_f20414_0_0	Frequency drinking alcohol	799307	123368	0.074	9.8e-11	0.0055	NA	NA	982284	175977	0.092	2.6e-08	0.0085	NA	NA	SSAGA_Alc_12_Frq	Frequence alcohol use (12mo)	-1.47932e+06	471609	-0.093	0.0018	0.0087	NA	NA
alcohol_intake_frequency_f1558_2_0	Alcohol intake	1.06742e+06	106757	0.1	2e-23	0.01	NA	NA	1.05031e+06	143765	0.11	3.2e-13	0.011	NA	NA	SSAGA_Alc_12_Frq	Frequence alcohol use (12mo)	977517	381706	0.076	0.011	0.0058	NA	NA
maternal_smoking_around_birth_f1787_2_0	Maternal smoking around birth	293449	11387.8	0.27	7.2e-141	0.074	0.67	0.0067	271294	46046.8	0.26	7.2e-09	0.065	0.66	0.027	SSAGA_TB_Smoking_History	NA	70441.9	103647	0.02	0.5	0.0004	NA	NA
smoking_status_f20116_2_0	Smoking Status	359390	41612	0.088	6.7e-18	0.0077	NA	NA	436996	58040.6	0.11	6.1e-14	0.012	NA	NA	SSAGA_TB_Smoking_History	NA	852928	310875	0.08	0.0062	0.0065	NA	NA
number_of_cigarettes_previously_smoked_dailyuses_datacoding_100353_f2887_2_0		3.52425e+06	898802	0.08	9.1e-05	0.0065	NA	NA	4.11462e+06	1.4055e+06	0.086	0.0035	0.0074	NA	NA	SSAGA_TB_Smoking_History	NA	-82215.4	222248	-0.011	0.71	0.00012	NA	NA
past_tobacco_smoking_f1249_2_0	Past tobacco use	710489	96750.3	0.075	2.3e-13	0.0056	NA	NA	776663	132944	0.085	5.5e-09	0.0073	NA	NA	SSAGA_TB_Smoking_History	NA	-680556	321586	-0.062	0.035	0.0039	NA	NA
