## Supplementary material for "Widespread associations between grey matter structure and the human phenome": Dataset S12

	variable	variance_fwhm0.fsaverage3	SE_fwhm0.fsaverage3	Pval_fwhm0.fsaverage3	n_fwhm0.fsaverage3	variance_fwhm0.fsaverage4	SE_fwhm0.fsaverage4	Pval_fwhm0.fsaverage4	n_fwhm0.fsaverage4	variance_fwhm0.fsaverage5	SE_fwhm0.fsaverage5	Pval_fwhm0.fsaverage5	n_fwhm0.fsaverage5	variance_fwhm0.fsaverage6	SE_fwhm0.fsaverage6	Pval_fwhm0.fsaverage6	n_fwhm0.fsaverage6	variance_fwhm0.fsaverage	SE_fwhm0.fsaverage	Pval_fwhm0.fsaverage	n_fwhm0.fsaverage	VariableLabel	lb_fwhm0.fsaverage	ub_fwhm0.fsaverage	category	covariatesR2	variance_fwhm5.fsaverage	SE_fwhm5.fsaverage	Pval_fwhm5.fsaverage	n_fwhm5.fsaverage	variance_fwhm10.fsaverage	SE_fwhm10.fsaverage	Pval_fwhm10.fsaverage	n_fwhm10.fsaverage	variance_fwhm15.fsaverage	SE_fwhm15.fsaverage	Pval_fwhm15.fsaverage	n_fwhm15.fsaverage	variance_fwhm20.fsaverage	SE_fwhm20.fsaverage	Pval_fwhm20.fsaverage	n_fwhm20.fsaverage	variance_fwhm25.fsaverage	SE_fwhm25.fsaverage	Pval_fwhm25.fsaverage	n_fwhm25.fsaverage
1	Age_MRI	57.8964268641486	0.013687	0	8968	59.829107134261	0.013544	0	8093	57.8401543026311	0.012704	0	8961	62.4391961578387	0.016994	0	8867	75.1935689231838	0.02063	0	9495	Age	71.7355601535062	78.6515776928613	Demographics	0.144793897910323	49.761449859241	0.013654	0	8698	51.7605796434858	0.013741	0	8671	57.5274054310969	0.013469	0	8662	63.2985072492185	0.012359	0	8709	67.9908520901641	0.010792	0	8724
2	age_completed_full_time_education_f845_2_0	3.75285883720292	0.012652	6.751638e-06	4798	4.03072456435487	0.014587	8.515887e-05	4322	5.53116016107769	0.016652	7.561287e-07	4794	6.7312136642233	0.021431	1.383213e-05	4746	9.68056269170021	0.029114	1.173106e-05	5073	Age completed full time education	4.06981454966503	15.2913108337354	Demographics	0.0167525578487422	3.60596166934552	0.014281	0.0009851169	4662	2.6801358778159	0.011574	0.002687756	4649	2.57325688085406	0.011065	0.002523422	4640	2.73136306955198	0.011269	0.001566118	4668	2.63588974291909	0.011272	0.002351473	4675
3	alcohol_intake_frequency_f1558_2_0	3.65623129509818	0.00955	3.576402e-10	8913	4.73848117308077	0.011687	1.348775e-10	8048	5.64813960710742	0.012612	6.076806e-13	8905	6.68581544830363	0.015081	3.488321e-12	8813	8.45485357638097	0.018246	1.120881e-12	9437	Alcohol intake	4.99701445403717	11.9126926987248	Substance use	0.0331011543084107	3.3739935220408	0.00932	6.892444e-09	8646	2.98433328722709	0.008258	4.519497e-09	8618	2.69165300663625	0.00782	1.573115e-08	8609	2.68681851240779	0.007899	5.734928e-09	8655	2.68314429679416	0.008117	7.321577e-09	8670
4	amount_of_alcohol_drunk_on_a_typical_drinking_dayuses_datacoding_522_f20403_0_0	3.84436786864082	0.011646	4.170315e-10	6303	4.41985288084224	0.013582	1.87014e-09	5710	6.02014916973594	0.016168	6.458134e-11	6303	9.01550523403767	0.022083	3.13442e-10	6252	14.178049177489	0.028718	9.53071e-13	6655	Amount alcohol drunk typical day	9.03230080297201	19.323797552006	Substance use	0.0858061760104574	5.19746614752775	0.014675	1.137587e-06	6123	3.64287954983353	0.012006	5.583866e-05	6106	2.89598319563407	0.010682	0.0003083781	6102	2.80346678064633	0.010493	0.0002886382	6137	2.72475469240083	0.010555	0.0003534088	6147
5	average_total_household_income_before_tax_f738_2_0	1.03393016775128	0.006062	0.02105258	8072	0.995865957808381	0.006762	0.05485615	7301	1.75821241368801	0.008577	0.003779978	8065	2.72176805375416	0.01194	0.0005493472	7986	4.18139772293659	0.015959	4.921096e-05	8535	Household income before tax	1.41247962084759	6.9503158250256	Demographics	0.114785815281439	2.02846830428258	0.008485	0.0004211187	7821	1.89506652664549	0.007648	0.0002304385	7798	1.72492836034259	0.007253	0.0004764577	7791	1.5716977849678	0.007002	0.001091642	7832	1.40209074717573	0.00679	0.003134007	7847
6	basal_metabolic_rate_f23105_0_0	10.1358272012663	0.020844	0	8862	11.3747806889218	0.021868	0	8000	12.6478316457871	0.020372	0	8853	15.0561595279877	0.022443	0	8761	19.2085560803365	0.026511	0	9379	Basal metabolic rate	17.4543405435094	20.9627716171637	Physical test	0.662401294952045	10.5748067974401	0.017217	0	8587	10.211449311197	0.01753	0	8557	11.0666543508245	0.01937	0	8548	12.5936808134974	0.021486	0	8595	14.1211123946164	0.023256	0	8611
7	beef_intake_f1369_2_0	1.78226662354663	0.006236	2.06192e-06	8897	1.90969198314598	0.007094	1.241497e-05	8037	2.42455797236112	0.008186	2.223877e-06	8889	2.93763623244705	0.010823	9.66218e-05	8797	4.32402017215657	0.015219	0.0001942603	9420	Beef intake	1.36143121379702	7.28660913051612	Diet	0.00681715043375201	0.942729160808283	0.006201	0.02205066	8632	0.684104346781232	0.004898	0.02949283	8605	0.628386788920565	0.004408	0.02352473	8596	0.522811452011673	0.003984	0.04069373	8642	0.502947795020348	0.003888	0.04730437	8656
8	body_fat_percentage_f23099_0_0	17.2225964799896	0.020946	0	8858	18.2472660109666	0.021635	0	7996	19.4597206129532	0.019925	0	8849	20.9150282846516	0.021461	0	8757	24.4892822468377	0.024502	0	9372	Body fat percentage	21.9316602311372	27.0469042625382	Physical test	0.467427478702179	16.2014419276531	0.016783	0	8585	15.6737158162991	0.017234	0	8553	16.9968389882114	0.019067	0	8544	19.3398385384091	0.021205	0	8591	22.035454354958	0.023056	0	8607
9	body_mass_index_bmi_f21001_2_0	39.5294215888381	0.020546	0	8945	42.6035732575289	0.020981	0	8073	44.5426054985576	0.019459	0	8937	48.5661705881325	0.021484	0	8843	56.0116835671846	0.024755	0	9471	BMI	51.2768342200148	60.7465329143544	Physical test	0.0241407946508875	37.1333944819444	0.017079	0	8674	36.4193583013905	0.017642	0	8647	40.039308023633	0.019307	0	8638	45.3257325108502	0.020784	0	8685	51.1066248574178	0.021543	0	8700
10	cereal_intake_f1458_2_0	1.31945972641629	0.005641	8.620491e-05	8903	1.52509613310737	0.006747	0.0002746228	8039	2.10745687974221	0.008163	4.851642e-05	8894	3.35558130748147	0.01195	8.596949e-05	8802	5.67276201894127	0.016801	1.472756e-05	9425	Cereals intake	2.46803005165262	8.87749398622991	Diet	0.0268035651155829	2.91910270643581	0.009275	6.41989e-05	8635	2.21129693934437	0.007609	0.0001935704	8607	2.13071627453594	0.007415	0.000253841	8599	1.98648856288607	0.007249	0.0005694318	8645	1.90853552845183	0.007296	0.001032583	8660
11	cheese_intake_f1408_2_0	2.4995677127171	0.007404	7.494144e-11	8743	3.0937003902105	0.008984	2.38039e-10	7896	4.09557312683609	0.010607	3.768319e-12	8734	6.61073148477573	0.014787	1.378897e-12	8643	9.58596283198947	0.01864	8.376633e-14	9261	Cheese intake	5.95797003696776	13.2139556270112	Diet	0.00696527244960538	4.50232015124073	0.0104	1.381331e-09	8483	4.13251401870097	0.009437	3.769635e-10	8455	3.80421673777281	0.009232	3.92277e-09	8447	3.6485088924929	0.009291	1.439358e-08	8491	3.61802272635711	0.009625	3.313192e-08	8505
12	diabetes_diagnosed_by_doctoruses_datacoding_100349_f2443_2_0	5.70685148968286	0.011724	0	8896	6.89817581577949	0.014028	0	8035	9.05247996792268	0.015554	0	8888	11.8766533539316	0.018919	0	8795	13.7729693112882	0.02143	0	9417	Diabetes diagnosis	9.66366838296668	17.8822702396097	Other	0.0216602397169886	6.70964974397295	0.012333	1.110223e-16	8627	4.92584285904893	0.010318	2.791101e-13	8601	4.16185734024393	0.009572	6.473599e-12	8592	3.99358290147525	0.009614	9.864998e-12	8638	4.04729375431479	0.010085	2.744194e-11	8653
13	dried_fruit_intake_f1319_2_0	1.29495878406329	0.00514	7.273773e-06	8875	1.28506378303889	0.005621	0.0001533249	8014	2.1316800706866	0.007751	5.06367e-06	8868	4.41554525712848	0.013233	3.618561e-07	8773	7.39779961587254	0.018577	3.083869e-08	9394	Dried fruit intake	3.7949387088789	11.0006605228662	Diet	0.0104998975599504	1.9302178498298	0.008085	0.001556436	8606	1.20560692481296	0.005954	0.006047227	8577	0.947842148127323	0.005061	0.007381964	8570	0.777153380456415	0.004524	0.01341302	8616	0.788235781603744	0.004483	0.008946966	8631
14	fluid_intelligence_score_f20016_2_0	5.24134326263288	0.010996	0	8569	6.66073581970742	0.013375	0	7751	7.24854374111301	0.013503	0	8559	9.96328190857082	0.017073	0	8468	13.2146934092003	0.021084	0	9056	Fluid intelligence	9.25011845551428	17.1792683628864	Cognition	0.0406268624031483	6.33982550518127	0.012208	5.77316e-15	8302	5.21985330435071	0.010692	2.109424e-14	8278	4.44439199723118	0.010019	2.444045e-12	8269	4.38471898807265	0.010204	5.313472e-12	8313	4.55136210207322	0.010883	1.315875e-11	8328
15	forced_expiratory_volume_in_1second_fev1_best_measure_f20150_0_0	3.76525801907294	0.013869	0	6886	4.58548682406013	0.016261	0	6228	5.95394105368851	0.018485	0	6877	8.98967154268284	0.023509	0	6810	11.4921930418077	0.028376	0	7289	Forced expiratory volume	8.69898751659212	14.2853985670232	Physical test	0.49777810128142	6.07934586179854	0.016748	0	6683	5.24846995255852	0.015403	0	6665	4.87431463801318	0.015443	0	6651	4.76287159868753	0.016076	0	6686	4.75764849094085	0.01709	0	6695
16	forced_vital_capacity_fvc_best_measure_f20151_0_0	4.52763459257549	0.015387	0	6886	5.4576033298489	0.017874	0	6228	7.1199301152841	0.019834	0	6877	10.1033891080823	0.024094	0	6810	13.408602467894	0.029282	0	7289	Forced vital capacity	10.7005282202363	16.1166767155518	Physical test	0.528150217020948	7.30513115510338	0.017525	0	6683	6.52261547501092	0.016448	0	6665	6.3202862880695	0.016958	0	6651	6.61741009641141	0.018375	0	6686	6.94322237155845	0.020114	0	6695
17	frequency_of_drinking_alcoholuses_datacoding_521_f20414_0_0	3.2881357285022	0.010359	2.860392e-06	6794	4.04871458109926	0.01255	2.782416e-06	6144	5.1222519813265	0.01376	1.297559e-08	6793	5.75895742910596	0.016506	1.811585e-07	6725	7.1627918006548	0.020487	2.736968e-07	7173	Frequency drinking alcohol	3.29492468462315	11.0306589166864	Substance use	0.0367542393654205	3.31086832845318	0.010744	4.938086e-07	6584	2.92046482166798	0.009462	3.767943e-07	6569	2.61241882741704	0.008958	2.140515e-06	6564	2.6668422128929	0.009091	7.753596e-07	6602	2.6947763399513	0.009378	6.720836e-07	6612
18	general_happiness_with_own_healthuses_datacoding_537_f20459_0_0	4.68276009121042	0.011297	1.110223e-16	6788	5.29349448744291	0.013339	8.316126e-13	6139	6.74139640617964	0.014687	5.551115e-17	6787	9.45750243836032	0.018874	2.220446e-16	6720	11.0245744643067	0.022571	1.620926e-14	7166	Happiness in own health	6.63491131687649	15.4142376117368	Other	0.00774265437450107	5.64773035983121	0.012856	7.179102e-11	6577	4.45116722674143	0.010882	2.896058e-10	6562	4.0212221188819	0.010428	1.907134e-09	6557	4.03183927248009	0.010699	1.540923e-09	6595	4.12511146296889	0.011321	2.73133e-09	6605
19	haematocrit_percentage_f30030_2_0	4.38331706848269	0.016632	1.724212e-10	4344	4.93306119083397	0.019049	4.219949e-09	3917	6.18208425520411	0.021801	2.497977e-10	4337	10.3602224298493	0.030997	2.596762e-11	4276	13.026926713921	0.037169	3.15975e-12	4589	Haematocrit %	7.99747286537113	18.0563805624709	Blood assay	0.309626871340848	6.30579911985983	0.02232	8.829269e-07	4178	4.80237355757879	0.018869	5.450615e-06	4155	3.79373841660777	0.016734	1.558779e-05	4149	2.97688893077826	0.015007	9.476548e-05	4163	2.62044928445154	0.014385	0.0002248121	4168
20	haemoglobin_concentration_f30020_2_0	3.88095287252723	0.016252	4.161924e-09	4346	4.02147479748531	0.018083	4.512538e-07	3919	5.24689990728889	0.021093	2.416892e-08	4339	8.40266988196995	0.030012	3.350532e-08	4279	11.4516458338318	0.03734	1.694798e-08	4591	Haemoglobin concentration	6.62107100585975	16.2822206618038	Blood assay	0.339962776148025	4.52112297594126	0.02114	0.0007385813	4179	2.94449205932605	0.016833	0.006083679	4157	1.82513493139548	0.013559	0.03896133	4151	1.21915475617698	0.011357	0.1005459	4165	0.928474362792573	0.010216	0.1588635	4170
21	hand_grip_strength_left_f46_2_0	1.80485348541636	0.009658	5.551115e-17	8929	2.11095931287807	0.011276	3.053113e-15	8057	2.48744439001439	0.0121	0	8921	4.03227519303226	0.016731	0	8828	6.8865865809048	0.022139	0	9455	Hand grip strength left	5.07201298093445	8.70116018087515	Physical test	0.581822640079621	2.58751423224334	0.01179	5.712097e-14	8660	2.10916115023042	0.010391	2.613354e-12	8634	1.80113170691307	0.009843	2.957539e-10	8625	1.66484770531501	0.009803	6.416644e-09	8671	1.72803430439898	0.010356	2.024688e-08	8686
22	hand_grip_strength_right_f47_2_0	1.87548801389846	0.009711	0	8926	2.28425357341301	0.01153	0	8057	2.75024547644787	0.012396	0	8918	4.16504264174405	0.016469	0	8824	7.2054269320575	0.022083	0	9452	Hand grip strenght right	5.39878250159808	9.01207136251692	Physical test	0.582594139166194	2.78434753527799	0.011868	1.110223e-16	8657	2.36923740667877	0.010722	4.107825e-15	8630	2.15076717911835	0.010506	5.715983e-13	8620	2.01072751280861	0.01059	6.016226e-11	8667	2.01243887683803	0.011105	7.721352e-10	8682
23	heel_bone_mineral_density_bmd_f3148_0_0	6.86376428195408	0.016954	9.83047e-13	4507	7.65385964667761	0.019439	8.44147e-12	4073	9.13926163624764	0.021028	2.177702e-13	4508	11.2271681011438	0.026326	1.953637e-11	4466	11.3589452614719	0.032165	1.132726e-06	4799	Heel bone mineral density bmd	5.39506857128853	17.3228219516552	Other	0.0540045920455815	5.87169889763228	0.017853	1.520233e-06	4396	4.96732728762786	0.015576	3.782913e-06	4405	4.48136944656167	0.014917	2.363545e-05	4401	3.55864552564293	0.013648	0.0001961345	4419	3.40501587139113	0.013688	0.0003519886	4428
24	heel_bone_mineral_density_bmd_tscore_automated_f78_0_0	6.86063076423313	0.016951	1.000033e-12	4507	7.65168167913506	0.019436	8.475332e-12	4073	9.13757461388327	0.021026	2.204348e-13	4508	11.2244656905081	0.026323	1.97598e-11	4466	11.6662508821598	0.032355	6.431609e-07	4801	Heel bone mineral density tscore	5.66707286144258	17.6654289028771	Other	0.0539931656279291	5.87120221616338	0.017852	1.526119e-06	4396	4.96426546405088	0.015572	3.824532e-06	4405	4.48009916621925	0.014915	2.374062e-05	4401	3.55764790202305	0.013646	0.0001971488	4419	3.40505699963883	0.013688	0.0003531114	4428
25	hip_circumference_f49_2_0	30.9940154732002	0.020495	0	8948	34.2421080082098	0.021441	0	8076	36.7871966211835	0.019991	0	8940	40.1877621898343	0.02161	0	8846	45.8707577471003	0.0246	0	9474	Hip circumference	41.084533925456	50.6569815687446	Physical test	0.00733702056489586	31.1920517375975	0.017093	0	8677	29.9424875790846	0.017509	0	8650	32.4961130936814	0.019365	0	8641	36.8110205326899	0.021475	0	8688	42.0990354904387	0.023214	0	8703
26	maternal_smoking_around_birth_f1787_2_0	17.6414568515209	0.01994	0	7757	26.8408316185305	0.023355	0	7005	30.2267451789271	0.022207	0	7757	33.9004479205499	0.024134	0	7670	39.2596732211499	0.027822	0	8231	Maternal smoking around birth	33.8181106774107	44.7012357648891	Other	0.00211795691355653	23.4929373639755	0.018094	0	7541	20.6081601656169	0.017503	0	7510	19.9814902425586	0.018289	0	7505	20.9575186689015	0.019935	0	7548	23.3312804729955	0.022424	0	7561
27	mean_time_to_correctly_identify_matches_f20023_2_0	1.01752362770697	0.004703	4.614881e-06	8873	1.32972360204635	0.006112	1.250394e-05	8013	1.76937841127066	0.006881	1.10232e-07	8864	3.21009623099819	0.010741	8.299557e-10	8770	4.82792661348791	0.014929	4.439042e-09	9391	Mean time correct matches	2.13713618722914	7.51871703974668	Cognition	0.0804124467176029	1.88589015427154	0.007084	1.150803e-06	8605	1.44310874736607	0.0058	1.115416e-05	8577	1.39041638056298	0.005547	7.945639e-06	8568	1.51023863875568	0.005776	2.549985e-06	8614	1.61028976455281	0.006078	1.491612e-06	8628
28	monocyte_percentage_f30190_2_0	0.648915241501857	0.006577	0.1597447	4317	0.0576500062377737	0.004852	0.4814374	3892	1.32378709266379	0.010232	0.08074545	4310	3.31360574189514	0.018435	0.01407052	4249	7.9552306323769	0.029865	3.571655e-05	4575	% monocyte	2.45022871536127	13.4602325493925	Blood assay	0.0595431282581776	1.03835843209015	0.010023	0.1114713	4150	1.07955044307244	0.00853	0.04124422	4128	0.92465719629656	0.007379	0.03155675	4122	0.857320484279845	0.006897	0.0359504	4136	0.859859717833548	0.006832	0.03349289	4141
29	number_of_cigarettes_previously_smoked_dailyuses_datacoding_100353_f2887_2_0	2.95851096695083	0.018513	0.006632712	2000	2.93990577994891	0.020492	0.01189048	1803	5.49425483848888	0.02861	0.001986239	2004	12.8231719377975	0.050788	0.0003892732	1983	27.941174428262	0.074208	1.357351e-06	2116	Number cigarettes previously smoked	14.0638345031603	41.8185143533638	Substance use	0.0458878460555904	9.84634201749091	0.036768	0.0009361685	1945	5.28644921135979	0.027298	0.02601095	1928	3.88438140113848	0.023471	0.06686728	1928	3.64365890469831	0.022477	0.08879587	1937	2.86806113475689	0.020963	0.2358113	1938
30	number_of_daysweek_of_moderate_physical_activity_10_minutes_f884_2_0	1.36207047845695	0.005793	0.0004216705	8708	1.66451214884507	0.007015	0.0003408722	7871	2.94870783521966	0.009308	1.974216e-06	8701	4.66205171209615	0.013074	8.608468e-08	8608	5.90775303222016	0.016691	6.205725e-07	9215	Frequency moderate activity	2.68698946318418	9.12851660125614	Physical test	0.015489354205316	2.84681098337991	0.008768	9.404837e-07	8443	1.97177792139759	0.006903	1.200948e-05	8419	1.91113206561664	0.006559	2.475329e-06	8411	1.90138541022327	0.006567	1.310619e-06	8458	1.98831770024694	0.006855	5.801971e-07	8472
31	number_of_daysweek_of_vigorous_physical_activity_10_minutes_f904_2_0	3.48216557914194	0.008799	6.112888e-13	8763	3.80822919500195	0.009864	9.171108e-12	7926	5.39275793425251	0.011821	1.887379e-15	8756	8.04814406887226	0.015791	2.220446e-16	8665	11.4438736151778	0.020483	1.332268e-15	9271	Frequency vigourous activity	7.47348488433921	15.4142623460164	Physical test	0.0110293725811013	4.1393365610618	0.010199	1.569476e-10	8500	3.25054865820044	0.008537	1.398769e-09	8468	2.90965048292914	0.007982	3.479853e-09	8460	3.17479350814015	0.008354	1.826386e-10	8506	3.36289572147522	0.008904	2.318447e-10	8522
32	number_of_daysweek_walked_10_minutes_f864_2_0	2.91489916167494	0.008346	1.42061e-09	8859	3.20342046566443	0.00951	1.456046e-08	8001	3.85065734822033	0.010361	3.059401e-10	8851	4.67740094709179	0.012846	7.821962e-09	8760	6.39582033093559	0.016668	1.305178e-08	9377	Frequency 10mn walks	3.15226105151449	9.63937961035668	Physical test	0.00715311772371744	2.29923480997541	0.008273	9.066928e-05	8594	1.54040193785165	0.006486	0.0007135774	8566	1.36288091530065	0.005932	0.0007181098	8557	1.27541110497211	0.005758	0.0007642823	8604	1.19538764626064	0.005629	0.001517362	8619
33	number_of_symbol_digit_matches_attempted_f20195_0_0	2.59336782767005	0.011279	2.62607e-08	5169	2.67577033316482	0.01262	5.768364e-06	4665	3.85211789951716	0.015064	1.583366e-09	5169	6.45130331219796	0.02208	2.529271e-10	5110	9.65384401414463	0.028713	3.361922e-12	5440	Max digits attempted	5.16892587591266	14.1387621523766	Cognition	0.203070546472235	3.78310380884165	0.01471	7.734723e-08	5012	2.38066735652349	0.010759	1.504048e-06	4988	1.92131721951009	0.009479	1.345636e-05	4980	1.82632322864958	0.009267	1.859937e-05	4995	1.79787284715864	0.009309	1.564452e-05	4999
34	number_of_symbol_digit_matches_made_correctly_f20159_0_0	2.29834244986765	0.010359	7.699898e-08	5169	2.45802816338484	0.011872	9.256272e-06	4665	3.67104906883902	0.014548	3.877536e-09	5169	6.49421374818613	0.022062	5.941328e-10	5110	9.29039506864924	0.028268	4.175094e-11	5440	Number correct symbol matches	4.74625964521838	13.8345304920801	Cognition	0.179837115987708	3.88388133724021	0.014768	5.675121e-08	5012	2.37781623332844	0.01062	1.71111e-06	4988	1.88621060065147	0.009215	1.484858e-05	4980	1.80780302893989	0.009013	1.690358e-05	4995	1.79254799929727	0.009073	1.314959e-05	4999
35	overall_acceleration_average_f90012_0_0	8.64156961830887	0.017798	0	4803	9.69545683825822	0.020491	0	4331	13.8088256414567	0.023469	0	4810	18.9857266998723	0.028746	0	4747	24.5564507824878	0.03515	0	5076	Acceleration force	17.9773907850983	31.1355107798773	Physical test	0.0450460130941004	14.2454306042701	0.021515	0	4643	12.3795460092546	0.01957	0	4609	11.4423541665052	0.019253	0	4597	11.1425941100154	0.019699	0	4617	11.8522204176852	0.021253	0	4621
36	overall_health_rating_f2178_2_0	6.749003919653	0.011854	0	8897	7.87124836513982	0.013851	0	8033	10.2273679205323	0.015009	0	8889	13.1881535748599	0.017694	0	8797	16.2734351297538	0.020792	0	9420	Overall health rating	12.2404488192863	20.3064214402213	Other	0.0103664501879852	8.88354452324253	0.012768	0	8630	7.35169075148851	0.011557	0	8602	6.83183624777226	0.011496	0	8593	6.96276476641239	0.012108	0	8639	7.1675199478685	0.012995	0	8654
37	part_of_a_multiple_birth_f1777_2_0	1.78027075488981	0.007059	0.001129375	8764	3.21429727901547	0.010113	1.531938e-05	7916	4.50517089411485	0.011898	9.492856e-07	8757	6.68712891152708	0.015775	1.66445e-08	8665	11.9635073825315	0.021004	1.815215e-14	9280	Part of multiple birth	7.85094907525454	16.0760656898085	Other	0.00102645480623205	4.95321052913426	0.011223	2.338772e-09	8501	4.30437721153091	0.009861	4.857589e-10	8475	3.56483709602396	0.009144	1.872168e-08	8466	3.33437389914776	0.009084	7.019504e-08	8510	2.85546598158187	0.008763	1.604805e-06	8526
38	past_tobacco_smoking_f1249_2_0	5.03611172156576	0.010946	1.665335e-16	8659	5.58098074705819	0.012275	4.996004e-16	7833	6.62671952669174	0.013342	5.551115e-17	8655	7.59441081834069	0.015955	9.625634e-14	8567	9.53506160707757	0.020119	1.31171e-10	9166	Past tobacco use	5.68797995071067	13.3821432634445	Substance use	0.0244064001926038	3.94052010898205	0.010574	2.048389e-07	8405	3.28726263455102	0.009153	3.034696e-07	8377	3.12902135266226	0.009035	1.281915e-06	8369	3.04658369347854	0.009167	3.888022e-06	8415	2.76834439881347	0.009098	3.0103e-05	8429
39	poultry_intake_f1359_2_0	2.18861650572872	0.006549	3.033409e-10	8909	2.24840388068033	0.007324	2.434263e-08	8045	2.99185988820364	0.008532	2.499735e-10	8901	4.00495695675873	0.011441	7.514306e-09	8808	4.93813823412849	0.015221	4.358667e-06	9431	Poultry intake	1.96539436260938	7.9108821056476	Diet	0.00354375080644769	2.54395280419114	0.008287	2.34272e-06	8641	1.92874071593904	0.006963	2.63493e-05	8613	1.8569958659971	0.006677	1.450033e-05	8604	1.82670359602162	0.006679	3.151081e-05	8650	1.82520891164783	0.006812	1.915215e-05	8665
40	processed_meat_intake_f1349_2_0	1.20540996279405	0.005283	0.0001271726	8906	1.08033959244693	0.005643	0.002091636	8042	2.00578577541778	0.007737	2.56057e-05	8898	2.88705658167884	0.011264	0.0003493701	8806	5.37224771109481	0.016533	3.69387e-06	9429	Processed meat intake	2.35222883733935	8.39226658485027	Diet	0.0680300272196921	1.09338717206586	0.006742	0.03971281	8641	0.858344344930664	0.005561	0.06150657	8613	0.958158329015435	0.005406	0.01726851	8604	1.04184923257111	0.005532	0.01155384	8650	1.01314455740947	0.005492	0.01068465	8664
41	pulse_rate_automated_reading_f102_2_0	5.83550782474201	0.011413	0	8571	6.37286304936794	0.012829	0	7741	8.31925519519677	0.014113	0	8563	10.7710470177983	0.017154	0	8471	16.826188895006	0.022203	0	9074	Pulse rate 1	12.6248665481421	21.0275112418698	Physical test	0.0345755935574466	7.72069206320239	0.012628	0	8309	5.99596136109277	0.010892	0	8286	5.13876103061242	0.010213	0	8276	5.00659442937044	0.010379	0	8321	5.13895411549371	0.010954	0	8336
42	pulse_rate_automated_reading_f102_2_1	5.53759439998812	0.011179	0	8527	6.10390401364811	0.012677	0	7708	8.28767302566528	0.014099	0	8521	10.7915975497036	0.017182	0	8428	16.1931185830254	0.022108	0	9028	Pulse rate 2	11.9904902288486	20.3957469372022	Physical test	0.0301256830621895	7.3112035633723	0.012371	0	8272	5.70208508414078	0.010644	0	8248	5.04480125955202	0.010098	0	8238	5.04615908359573	0.010405	0	8281	5.13208994807643	0.010945	0	8295
43	recentDepression	2.15592666018922	0.008035	7.540806e-06	6705	1.9849971523352	0.008569	0.0003146506	6066	3.26817219016892	0.011085	2.17134e-06	6701	4.63387488334399	0.014964	3.271095e-06	6632	5.06760249087893	0.018345	4.257943e-05	7068	Depression score	1.60508104282213	8.53012393893573	Recent feelings	0.0370168571604337	3.24891252731213	0.01081	6.583561e-06	6487	3.07085694420109	0.009782	1.063239e-06	6472	2.91504627168965	0.009514	1.826454e-06	6465	2.86564523646198	0.009543	1.603258e-06	6502	2.83444458263398	0.009794	2.028895e-06	6512
44	recent_feelings_of_tiredness_or_low_energyuses_datacoding_504_f20519_0_0	2.75540002133288	0.008907	2.815883e-08	6794	2.34709859375106	0.009037	2.266676e-05	6146	3.73768616741147	0.011384	3.216478e-08	6793	5.14008734048303	0.014988	7.266752e-08	6726	6.33492064290921	0.018752	1.971139e-07	7173	Tiredness	2.74652322415551	9.92331806166291	Recent feelings	0.0236694701534702	3.41530182645615	0.010708	1.788592e-06	6585	2.84248870459519	0.00913	1.126407e-06	6570	2.55408066607852	0.008551	1.611264e-06	6564	2.56013391536357	0.008595	5.106234e-07	6602	2.5523232711248	0.008788	3.851317e-07	6612
45	recent_lack_of_interest_or_pleasure_in_doing_thingsuses_datacoding_504_f20514_0_0	2.10380529282766	0.007889	2.174404e-05	6785	2.2477586693492	0.009055	0.0002239769	6137	3.6317970795692	0.011542	4.966559e-07	6784	4.88821585250388	0.015285	1.450885e-06	6715	5.15250756086809	0.01865	5.720489e-05	7161	Lack interest - pleasure	1.55573946423919	8.74927565749699	Recent feelings	0.0160398050476291	3.70549569817113	0.011373	1.286259e-06	6573	2.9604410385532	0.009689	3.98017e-06	6558	2.71425419777611	0.009224	4.738582e-06	6552	2.77279982937578	0.009299	1.82163e-06	6590	2.7084488326259	0.009459	3.16313e-06	6600
46	recent_poor_appetite_or_overeatinguses_datacoding_504_f20511_0_0	2.43083250257361	0.008309	1.517116e-07	6792	2.71025179977226	0.009799	3.901632e-06	6141	3.6413930503131	0.011328	2.46675e-08	6791	4.42820933007101	0.014097	3.55919e-07	6722	6.22010816785282	0.019007	9.921548e-07	7170	Poor appetite - overeating	2.63806816082079	9.80214817488485	Recent feelings	0.0384745450838121	3.85062098930286	0.011254	5.151981e-08	6581	3.44360726423684	0.01012	4.407313e-08	6566	3.31630129400593	0.009913	5.284142e-08	6560	3.04678570899292	0.009694	1.853282e-07	6598	2.73428993614516	0.009457	1.03852e-06	6608
47	red_blood_cell_erythrocyte_count_f30010_2_0	3.41755820618563	0.014114	1.540383e-07	4340	3.67432305439666	0.015958	5.556469e-06	3913	5.10621738239077	0.019344	2.021787e-07	4333	8.78879275054995	0.028377	7.489842e-08	4272	12.4012627484599	0.037252	3.437352e-07	4591	Red blood cell count	6.66284582587272	18.1396796710471	Blood assay	0.21406535595032	4.84685894985438	0.019412	0.0003537252	4174	3.28347775591075	0.015396	0.002965158	4151	2.14481564361158	0.012554	0.02022948	4145	1.74776146143768	0.011386	0.03982243	4159	1.60637181897314	0.010982	0.05218645	4164
48	sexuses_datacoding_9_f31_0_0	52.5537302437725	0.008869	0	8968	52.7820708228392	0.009483	0	8093	44.7716968014854	0.00407	0	8961	56.3156035226569	0.014209	0	8867	65.6715911376484	0.018869	0	9495	Sex	63.2428380639167	68.10034421138	Demographics	0.343282775189067	43.9386510018127	0.01195	0	8698	45.0360911561943	0.011836	0	8671	48.5502506978801	0.011324	0	8662	52.1930611439063	0.009999	0	8709	54.9912675671032	0.008613	0	8724
49	smoking_status_f20116_2_0	4.48519124110194	0.009868	1.110223e-16	8894	5.33083770052501	0.011644	2.775558e-16	8033	6.93197304746952	0.013323	0	8887	9.00096108974164	0.016659	1.665335e-16	8794	10.9076852307247	0.020435	1.657563e-12	9414	Smoking Status	6.95686995244542	14.858500509004	Substance use	0.013593305233793	4.46191204310546	0.010916	4.375285e-08	8626	3.78987316196124	0.009574	4.516487e-08	8598	3.50016551570841	0.009385	3.329543e-07	8589	3.44976013360586	0.009608	7.447413e-07	8635	3.27763216536915	0.009797	4.17464e-06	8650
50	standing_height_f50_2_0	12.5969941537998	0.020271	0	8946	14.5758813677446	0.021622	0	8074	15.2961003601589	0.019866	0	8938	17.7357040126171	0.021484	0	8844	21.8532697925216	0.025162	0	9472	Height	19.6983577884705	24.0081817965726	Physical test	0.563053453610187	13.8540893677632	0.01667	0	8675	13.6594296813466	0.017068	0	8648	14.7808966873107	0.018718	0	8639	16.7113265292609	0.020688	0	8686	18.8834315060193	0.022415	0	8701
51	time_spend_outdoors_in_summer_f1050_2_0	0.547784531420053	0.004038	0.03602428	8664	0.650594255104773	0.004869	0.03509765	7833	1.6453325165309	0.007887	0.002347289	8655	3.32298743015058	0.012416	7.387635e-05	8570	4.95418478760476	0.016858	7.67483e-05	9171	Time spent outdoors summer	1.84052210118959	8.06784747401992	Other	0.0576560615516031	1.53215700952325	0.007684	0.007577401	8409	1.21929882195838	0.006154	0.004536114	8379	1.06324666575133	0.005476	0.004231442	8374	0.993324745518455	0.005254	0.004445558	8419	0.871762377458612	0.004936	0.008803057	8431
52	time_spent_driving_f1090_2_0	0.89509866738086	0.004704	0.001040253	8853	1.08086319822437	0.005698	0.001228691	7994	1.53368779242557	0.007118	0.0006277505	8845	3.04382531471378	0.011779	0.0001409769	8755	5.74664271783856	0.017827	2.182398e-05	9374	Time spent driving	2.45517029844672	9.0381151372304	Other	0.0579891945055144	1.20973027641602	0.007033	0.01546973	8590	0.818701591055257	0.005403	0.03405485	8563	0.818042183491411	0.005069	0.020729	8553	0.931271882311848	0.005253	0.01418699	8598	0.832266546654378	0.004978	0.02019138	8613
53	time_spent_outdoors_in_winter_f1060_2_0	0.472072264660583	0.00389	0.0817929	8661	0.859767683146206	0.005578	0.02087652	7831	1.80934051972694	0.008451	0.002980343	8653	3.86333579997698	0.013529	0.0001763452	8569	5.63963030884306	0.017902	0.0001160418	9166	Time spent outdoors winter	2.29808625868584	8.98117435900029	Other	0.0476653930591424	2.18075101643387	0.008852	0.003695462	8404	1.82705394341604	0.007378	0.001887504	8377	1.56297155691134	0.006593	0.001809233	8372	1.34145852733689	0.006166	0.003626911	8418	1.29450843121471	0.006114	0.003563492	8431
54	time_spent_using_computer_f1080_2_0	1.0996355480318	0.005339	0.0007342573	8892	1.17527601363699	0.006235	0.006663494	8030	1.63147643217011	0.007422	0.0007830456	8885	2.51037934875404	0.010929	0.0007731326	8793	4.23910780813082	0.015801	0.0002409817	9417	Time spent on computer	1.1967932702424	7.28142234601924	Other	0.0176562908416982	1.24708533877646	0.006698	0.00741188	8629	0.769666296125529	0.005155	0.0555977	8602	0.806602419589882	0.004926	0.03135854	8595	0.547853086597585	0.00421	0.1203842	8640	0.413763170297477	0.003715	0.1723942	8654
55	time_spent_watching_television_tv_f1070_2_0	5.83548388928037	0.011035	0	8894	6.91138115689376	0.012896	0	8033	8.68587007381798	0.013925	0	8886	11.2795864123546	0.01663	0	8796	14.942587251033	0.020153	0	9417	Time spent watching television	11.211108371144	18.6740661309221	Other	0.0553189326425607	8.63882495666357	0.012528	0	8633	7.37710892310098	0.011413	0	8604	7.25987400264192	0.011694	0	8596	7.56415577443775	0.012534	0	8641	8.13918314013823	0.013843	0	8655
56	waist_circumference_f48_2_0	30.9293521727181	0.020698	0	8947	33.0256438874952	0.021183	0	8075	35.3619660589181	0.01948	0	8939	38.4319633174391	0.021458	0	8845	45.3497800023512	0.024938	0	9473	Waist circumference	41.5773285957426	49.1222314089599	Physical test	0.228197888598696	29.4863909452423	0.017035	0	8676	28.5935702627732	0.017607	0	8649	31.1285542976708	0.019274	0	8640	35.1739550645807	0.020864	0	8687	39.5037649095421	0.021842	0	8702
57	weight_f21002_2_0	30.9259336322673	0.020484	0	8946	33.0994193375646	0.020796	0	8074	34.6950547456109	0.019192	0	8938	38.6930458251915	0.021242	0	8844	46.4791501449737	0.024927	0	9472	Weight	42.8545531819791	50.1037471079684	Physical test	0.258120044612993	29.3863843488481	0.016951	0	8675	28.9991230121361	0.017526	0	8648	31.9053635493692	0.019129	0	8639	36.0594461715632	0.020466	0	8686	40.0608498989386	0.021171	0	8701
58	white_blood_cell_leukocyte_count_f30000_2_0	5.35120335720258	0.015151	1.143052e-11	4334	5.32033929461814	0.016672	1.66444e-08	3909	9.0613371588872	0.021807	3.114176e-13	4327	13.3126664377248	0.029506	2.224387e-12	4266	16.5262404477029	0.035582	3.388123e-12	4591	White blood cell count	9.71458871743854	23.3378921779673	Blood assay	0.0232891587204175	9.57176624453991	0.021576	1.159881e-09	4167	7.53102661277035	0.018583	8.431531e-09	4144	6.70336184587003	0.017628	1.431957e-08	4138	5.97131707033098	0.01709	9.971446e-08	4152	5.40453176913644	0.01685	4.150266e-07	4157
